# McSNAC: A software to approximate first-order signaling networks from mass cytometry data

**DOI:** 10.1101/2021.12.02.470955

**Authors:** Darren Wethington, Sayak Mukherjee, Jayajit Das

## Abstract

Mass cytometry (CyTOF) gives unprecedented opportunity to simultaneously measure up to 40 proteins in single cells, with a theoretical potential to reach 100 proteins. This high-dimensional single-cell information can be very useful to dissecting mechanisms of cellular activity. In particular, measuring abundances of signaling proteins like phospho-proteins can provide detailed information on the dynamics of single-cell signaling processes. With a proper computational analysis, timestamped CyTOF data of signaling proteins could help develop predictive and mechanistic models for signaling kinetics. These models would be useful for predicting the effects of perturbations in cells, or comparing signaling networks across cell groups. We propose our Mass cytometry Signaling Network Analysis Code, or **McSNAC**, a new software capable of reconstructing signaling networks and estimating their kinetic parameters from CyTOF data.

McSNAC approximates signaling networks as a network of first-order reactions between proteins. This assumption breaks down often as signaling reactions can involve binding and unbinding, enzymatic reactions, and other nonlinear constructions. Furthermore, McSNAC may be limited to approximating indirect interactions between protein species, as cytometry experiments are only able to assay a small fraction of the protein species that are involved in signaling. We carry out a series of *in silico* experiments here to show that 1) McSNAC is capable of accurately estimating the ground-truth model in a scalable manner when given data originating from a first-order system; 2) McSNAC is capable of qualitatively predicting outcomes to perturbations of species abundances in simple second-order reaction models and in a complex *in silico* nonlinear signaling network in which some proteins are unmeasured. These findings demonstrate that McSNAC can be a valuable screening tool for generating models of signaling networks from timestamped CyTOF data.
