## Supplementary material for "McSNAC: A software to approximate first-order signaling networks from mass cytometry data": traj_30.txt

3.906434854107999843e+00	2.204303920177000009e+01	9.293559192474999620e+00	1.031841485438999939e+01	5.387940608620999683e+01	7.129385554620999876e+00	3.866120562617000100e+00	5.567698273678000298e+00
1.158728800809000070e+01	1.186017430823999952e+01	3.192744781241000140e+01	1.615434948409999905e+01	6.431367844001999678e+00	5.367527805597999802e+00	1.527242027119999968e+01	5.936913761509999610e+00
6.179503000785000033e+00	5.829635484550999891e+00	1.992371232706999962e+01	4.024522191521000103e+00	8.480473427803000064e+00	5.307207301679000011e+00	8.839713548507999619e+00	2.470472010214999870e+01
1.603566526756999977e+01	1.919217088515999947e+01	4.174918903177000118e+01	8.421612618840999431e+00	1.571444820728000025e+01	5.359198015509999635e+00	1.198677257295000054e+01	4.503223826432999899e-01
9.143605958732999639e+00	1.827257460403999945e+00	5.039534878099000359e+00	1.465025918135999916e+01	2.047695720070000114e+00	8.548570582352999381e+00	6.654098929925000050e+01	3.116998326586000090e+01
1.535267374662000028e+00	1.308914186568999938e+01	1.898608495035999866e+01	2.503650816237999788e+00	1.022364130212999989e+01	6.050769439892000001e+00	1.030532137714000029e+01	4.416730925881999781e+01
6.531487981914000152e+00	3.791765879804000150e+01	2.264585840610000123e+00	1.879881979122000146e+01	9.324289119714000762e+00	4.854838200328000397e+00	4.179331931463000416e+00	1.079426571011000036e+01
8.807083039591999452e+00	1.841705964058000022e+00	6.223676946257000075e+00	1.036776512444999909e+00	1.698153859797999843e+01	6.766247986421999983e+00	4.478989675091999967e-01	4.637923329299000308e+00
1.120514683552999990e+01	6.253900904548999939e+00	3.838406695663000079e+00	1.721527087107000087e+00	1.068903925747000017e+01	3.004907687192000054e+01	9.489945297267999536e+01	1.662731260259999999e+01
3.088253838097000159e+00	5.345005728951999657e+00	4.090821362347999646e+00	1.886324863087000026e+01	6.720488743310999880e+00	2.017618280578000167e+01	1.979232473311000007e+01	7.154797963380000070e+00
1.993066792243000052e+01	4.156295622704000436e+00	2.111643894444999958e+01	1.109270133441999917e+01	4.476438420614999636e+00	2.090715852397000063e+01	2.708737697951000101e+01	3.938965793599999898e+01
5.028054582701999564e+00	7.417197345912000195e+00	1.743002116729000051e+01	5.709037930873999578e+00	3.859503826550000127e+00	6.946554093817000286e+00	6.093455563886999826e+00	7.682084459467000137e+00
1.256512090234999945e+01	1.640372903045999919e+01	5.008014831884000095e+00	2.262477439906000143e+00	1.175470865646000007e+01	1.276610483728000034e+01	1.894833664876000023e+00	2.174464343078999917e+01
2.766185367357000047e+00	7.661478793939999754e+00	2.930796432213000102e+01	3.178286198384000016e+01	2.559412420708000013e+00	3.868703280716999870e+00	3.195023966084999856e+01	2.517522712184999989e+01
1.017601755453000045e+01	4.230607686541000056e+00	1.331349999260000061e+01	1.588946093010999938e+01	6.603637001956999875e+00	2.536265085496999916e+01	1.066366781157999988e+01	2.947590313858000144e+01
4.024554775901000170e+01	4.196551371886000226e+01	2.559554217904999973e+01	1.373965359634000016e+01	4.198696705250999806e+00	8.789140471054999182e+00	7.999168728961000063e+00	1.439109096648999930e+01
1.456072356784999933e+01	3.126983541681000123e+00	2.998179038102000149e+00	3.294126786548000041e+01	1.016948706474000019e+01	9.068552767649000756e+00	2.689142953115999823e+00	2.002214201442000174e+01
1.305567268753000043e+01	2.291750535486000118e+01	2.973872543151999892e+00	1.792758134267999992e+01	7.090196102926999977e+00	2.171866500632999930e+01	1.261976272605999938e+01	1.338755621894000036e+01
4.052238319836000358e+00	3.066590564082000014e+01	4.058537979126000117e+00	4.088930615961000115e+01	7.716429438919999662e+00	1.658897794962999939e+00	1.021749603954999941e+01	4.116138953093000197e+01
4.326118912624999702e+00	5.856359051016999828e+00	1.241355117791999918e+00	2.127705095557000092e+01	2.421688328467999973e+00	3.975574426549999885e+01	1.321952396762000070e+01	3.698730885892000053e+00
1.004340147826000020e+02	2.942216552174000022e+00	2.508251993541999791e+00	4.557784221048000006e+01	1.048087947251000074e+01	3.121617312951999956e+00	8.455267434916999392e+00	6.897503869636000040e+00
1.616018287027999989e+01	3.318878818785000018e+00	7.933088994971999597e+00	6.521678837524000016e+00	1.424062530083000055e+01	1.378683834992999913e+01	2.080965580311999830e+01	5.448295490156000120e+00
4.981572734052999607e+00	3.080341456033000025e+00	1.341610658107000020e+01	3.841786607032999790e+00	4.489332098382000424e+00	1.001918344099000002e+01	1.132384917733999963e+01	4.884577710760999558e+00
2.806119883822000105e+01	2.278025127923000070e+01	2.194181429351000023e+00	6.589448256005000282e+00	6.144284031299999782e+00	2.514427167794000084e+01	8.564096017701000818e+00	4.358473837989000010e+00
8.607177938847000220e+00	6.744663524380999320e+01	3.550351643054000306e+01	8.945855496565000564e+00	9.283930312802999296e+00	6.842993372000999663e+00	9.869647727403000559e+00	3.180303117436999827e+01
9.411690517120000266e+00	6.736649445529000246e+00	2.516484221059000159e+00	5.966704465020000292e+00	6.000707670901999968e+00	4.603840483106999670e+01	6.938690579534000369e-01	2.715947153086999855e+00
2.348814449912000057e+01	3.905495599646000215e+01	2.934638555087000000e+01	3.769830611231999917e+00	1.739216974593000131e+01	9.567577094157000417e+00	8.303255752108999133e+00	2.624540543519000124e+01
3.858140453796000013e+00	1.539990186096000002e+01	1.297469062298000075e+01	3.506869028890999829e+00	3.064854962928999882e+01	1.395724661412000067e+01	2.374141820959000171e+01	1.363168621057999985e+01
9.664828054168999927e+00	9.654988064655000812e+00	4.021640694593999754e+00	2.514064891418999803e+00	1.996585162023000137e+01	5.393087514810000371e+00	1.497780463100000015e+00	7.270600007660999786e+00
6.385737318249000261e+00	3.006559557607999977e+01	2.287828932812999838e+01	1.394104976388999972e+01	2.695183110820000039e+01	1.529742094034999944e+01	1.328931435676999939e+01	4.160632291449999798e+01
1.688411891743000126e+01	1.489697369043000030e+01	4.026644761954999652e+00	6.300681536719999976e+00	1.931844855792999915e+00	3.202458442140000194e+00	1.887034743188999997e+01	3.217254050730999904e+00
1.937433357016000102e+01	7.895913456828999699e+00	1.444290394479999939e+01	8.157675244142000182e+00	1.526586848011000086e+01	8.784606095627999878e+00	5.938363143895999841e+00	9.061264228800000708e+00
3.352261119716000159e+00	8.577285421415000499e+00	1.319915044190000053e+01	2.536071429588000115e+01	1.439469435306999934e+01	2.857202608122999976e+00	3.070813039513999865e+00	1.764204697379999942e+01
4.830216207667999839e+01	1.583880790335000022e+01	9.221790173438000338e+00	2.035243492309000146e+00	6.169784967857999902e+00	3.547921733007000000e+01	1.227336524234000059e+01	2.160010767005000165e+00
8.954447680635999163e+00	3.487563348869999658e+01	6.442557569304000253e+00	6.777502878594999558e+00	2.079675256810000050e+01	5.144980277225999998e+01	3.313892097104999834e+01	2.415375171693999956e+00
6.834794322250999699e+01	2.178777320773999993e+00	8.205485149382999666e+00	1.126864641429000002e+01	1.275250549331999927e+01	1.681149730817999899e+00	1.310009814012000007e+00	2.953843507096999943e+00
1.925475011230000177e+01	3.319159128238000278e+01	1.927746482429999908e+00	1.243120203428000003e+01	1.445309281573999982e+01	1.899827471855000027e+01	5.091730654658999988e+00	1.336045764865999956e+02
7.932636550024000144e+00	1.174929970692999959e+01	5.357489582481999690e+00	2.413772086371999848e+01	8.910943600017999344e+00	4.676669679946999736e+01	1.045444446111000047e+01	3.341426207976999763e+01
9.685207014890000465e+00	1.250645559256000006e+01	2.999655082993000210e+00	7.936759719134999891e+00	3.978363577052999922e+00	1.170750726496000027e+01	6.459802258465000335e+00	4.830310087418999920e+00
4.353599566285000222e+00	3.842771318572999917e+00	2.880364049415999883e+00	2.249631164062000011e+01	9.910010479724000731e+00	1.482752333069000006e+00	4.480947093006999893e+00	4.368260424656000396e+00
6.206621716463000205e+00	2.165395076124000084e+01	8.771414697060000876e+00	8.018483665666000348e+00	3.059630047380999862e+00	1.861295671911000094e+00	2.436679074695999958e+01	4.873882832678000376e+00
1.113176826455000068e+01	1.830412121009999948e+00	3.270031825770999934e+00	7.047547551511000208e+00	8.497832515743999338e+00	7.386703304147999916e+01	2.076471981478000117e+01	7.038499490636999667e+01
7.042723838873000020e+00	3.088065082829000119e+01	3.364440240906999779e+00	7.255741514059000252e+00	1.534876035027999919e+01	4.221437459607999898e+01	5.781366110836000161e+00	4.390763602959999901e+00
4.616586830046999879e+00	5.232707829263000043e+00	4.300056710188999709e+00	6.141568903990000194e+01	1.936964876708999839e+01	6.513171529445999752e+00	4.081518611884000336e+00	7.871519182383000413e+00
9.886299692258999627e+00	9.736736105469999458e+00	1.244488218875000030e+01	2.221245075348999976e+01	3.298560731173000082e+00	3.852278966414000028e+00	2.645334650941000021e+01	1.029970433721000056e+01
1.966939341263000074e+01	3.299911731539000215e+01	2.276563717934999787e+00	2.208297766933999817e+00	5.223773342151000421e+00	1.081105024959999916e+01	1.129356133381999960e+01	4.429275785657999620e+00
9.765697721280000465e+00	3.426483977483000132e+01	2.216838541718999966e+00	1.420164527307000046e+00	1.478516810318999930e+01	1.266572886782999952e+00	7.525955799951000280e+00	4.473746981159999692e+00
2.244663035963000208e+00	3.469889004224999951e+01	2.858140332704000031e+01	1.988816706107999988e+00	6.915093036265999693e+00	6.057214286304000161e+00	1.247203827511999918e+01	1.441071596237000030e+01
1.559132169051999917e+01	2.552565253455000160e+01	5.018122518063000115e+01	2.880858849426000035e+01	5.718836663499000217e+00	2.490451323911999992e+01	8.427439650070999377e+00	1.734679080340999935e+00
3.855446453708000210e+00	3.212074127420000202e+00	4.651546314991000131e+00	1.113852026664000050e+01	3.504020819777999662e+01	8.157061617576999879e+01	6.942495170830000006e+00	3.915561056581000177e+00
1.087449452353999924e+01	1.095080797984000043e+01	1.425464653344999988e+01	2.163666121230999906e+01	4.184039314808000398e+00	8.927376126590999661e+00	1.081698819268000022e+01	1.559362733835000085e+02
3.829955370914999691e+01	9.376426776597000412e+00	1.871736119760999983e+01	1.563293868168999978e+01	9.351520975084000042e+00	1.722464383099000074e+01	1.555741129215000029e+01	7.139575560091000028e+00
1.596704364886000072e+01	8.918621640682999896e+00	6.200769504132000343e+00	1.210262124616000001e+01	5.693673426633999668e+01	5.715956464279999949e+01	1.189242927435999952e+01	1.069565957324000038e+01
8.068086203209000828e+00	2.187164194726999966e+00	7.701171189547999951e+00	4.045641162959999981e+00	7.161410233107000067e+01	1.903001980867999876e+01	9.275237908858999347e+00	2.254707476409000044e+00
6.695149973908000263e+00	1.478278973265000040e+01	1.297220785290999956e+01	1.248954132973999975e+01	4.676086990437999802e+00	2.018981261978999964e+00	5.830138402958000121e+00	4.144879611847999712e+01
1.594411531598000087e+00	2.057849818489000171e+01	1.067485625177000053e+01	1.138486055329999935e+01	1.449324075456999950e+01	1.600090036733000076e+01	2.385051825225999877e+01	1.462813983280999963e+01
2.007796595977000109e+01	2.691573451390999949e+01	9.320364593236000417e+00	8.501091585279999663e+01	1.073589183896999977e+01	4.600849445289999728e+00	5.577690838862999989e+00	2.086422384371000138e+00
1.216937039365000084e+00	4.637245062627000181e+01	2.453381367432000193e+00	1.892969756495000055e+01	6.415054694702999427e+01	3.896168531029999826e+00	1.979100064889999899e+01	2.461930879898000057e+01
6.470039398874000369e+01	2.069330867455999812e+00	1.795301519290000059e+01	3.292417984725000224e+01	7.151664727796000420e+01	2.204097419876000163e+00	5.306512454751000085e+00	3.473876988071999961e+00
5.011801603403999827e+00	1.196962371016999960e+01	4.676587075982999941e+00	1.599843379003000088e+01	5.788266668519000291e+00	2.449748309104000210e+00	3.917513205211999860e+01	5.137555727572999942e-01
7.736809496928000129e+00	1.146807198746000012e+01	9.655911734227000665e+00	1.143828917113999921e+01	3.973044602662000102e+01	2.302263742679999936e+01	2.854666749672999937e-01	1.450473269885000072e+01
1.011894070630000009e+01	1.524432930530000085e+01	2.574274758029000054e+01	2.926744854398999962e+01	3.401983480836000240e+01	2.990880107701999968e+00	2.793145443653000015e+01	1.407189032722999933e+01
3.910277033500999977e+01	4.648692278970999681e+00	5.134952711597000174e+00	3.053602611661999866e+00	1.007194370032999942e+01	7.610399501072000028e+00	4.739920805909999757e+01	6.655253694229999795e+00
5.422340683096000369e+00	1.382443263935999944e+01	5.327488827378999758e+00	6.530330457023000079e+00	7.272751411836000379e+00	1.164396210533000087e+01	1.711841047532000104e+01	1.183405117785999927e+01
2.508856014805000001e+01	5.022229915222999885e+00	1.819306116254999939e+00	7.371250255038000354e+00	1.062792300639999965e+01	1.717678016290999921e+00	1.132684300804000088e+01	1.495307528310000045e+01
2.006000572142000138e+01	3.445886508238999824e+01	6.776654603684000300e+00	1.206525740268999947e+01	2.589730639273999913e+01	2.874518969664000068e+01	2.194839323305999912e+01	2.758663811317000025e+01
6.908211670800000093e+00	1.005494615467999964e+01	4.727678348258000263e+00	2.239418864902999928e+01	1.412098057532999995e+01	1.816772032350999933e+00	3.340290044262999913e+01	4.841473852963000013e+01
1.349542219003000021e+01	5.470800366919999824e+00	2.624139910666000119e+01	2.841249606319999899e+00	6.295992303035999882e+00	5.109249735362999978e+00	6.710301788785000277e+00	7.876363792723999779e+00
1.872359899838999908e+01	5.211618195360999906e+00	1.735178157920999942e+00	5.131534999782999762e+00	2.661446837199000015e+01	7.346376976531999503e+01	3.666168396913000116e+00	1.944107821831000038e+01
5.777725045703999918e+00	2.517835143334000136e+01	9.702986104130999934e+00	7.356348015554000419e+00	4.969882012591999576e+00	1.289543116832999914e+01	4.540528787542000089e+01	5.914088298573999758e+00
1.599563292849999918e+01	2.110652811103999937e+01	2.693093612419000138e+01	2.458147410592000170e+01	2.511928657184000002e+01	2.932661114699000038e+00	2.264653232853000020e+01	7.808069509755000581e+01
7.448067952055000163e+00	2.350619942538000107e+00	7.750660419952000169e+00	3.566781171526000094e+01	2.123699219770000113e+01	7.729175642366000076e+00	8.005604289459000711e+00	1.866625712155000016e+01
5.108918391682999882e+00	1.920079574477000151e+01	1.764533022635000137e+01	3.502484302451999820e+00	3.121710415493999857e+00	2.450930084238999829e+00	7.667162379023999552e-01	4.996257437531999912e+00
2.237599352943999875e+01	7.773052993864999927e+00	2.211395455554999856e+01	1.786645193474999971e+01	3.487956539634000208e+00	2.730239727365999869e+01	1.139576499376999941e+01	4.747442824673999695e+00
1.210859839171999930e+01	2.738620203234000172e+01	8.345451714189999848e+01	6.383406395903000075e+00	9.986749966526000222e+00	8.209517201751999949e+00	2.039138342989999941e+01	7.718129790608999485e+01
5.165075542740999737e+01	8.584732038707999280e+00	8.331203392240000838e+00	6.212127542881000153e+01	2.887446071114000201e+00	8.972654974218999158e+00	2.400620372070000119e+00	5.425250425692000000e+00
1.652027138113000149e+01	3.205037310484000201e+00	7.544213445876000179e+00	4.616595806155999782e+01	4.766193383115999715e+00	2.689339172697999913e+01	7.268539452268999668e+00	1.393652033713999927e+01
2.834297470769000071e+00	2.081797175760999963e+01	1.764005282333999958e+01	2.818696967090999905e+01	8.645250145208999371e+00	6.970418043893999993e+00	2.834844092016999895e+01	3.151327787900000121e+00
1.063017070975000067e+01	1.095965102769999966e+01	2.674716524148999852e+01	1.396308815825000060e+01	1.536011549486000050e+01	2.648435696118999871e+01	9.577941190681999117e+00	4.117015726697999867e+00
5.301963737272999744e+00	2.450931450775999831e+00	1.146591280252999923e+01	3.517250575778999799e+00	1.528634409404999950e+01	1.639721537119000061e+01	4.181818444190000150e+00	8.992466272554999307e+00
1.014619285837000007e+01	1.318213165581000013e+01	6.161057061428000026e+01	5.995683684933999835e+00	5.629052482294999749e+01	3.970562546220000044e+00	2.506655900894999789e+00	1.230947484594999963e+01
2.313811023668999933e+00	4.169943683316000183e+00	3.746046774688999825e+00	2.837260090831000170e+00	3.869213020642999989e+00	3.563824584594999845e+00	6.055983757064000272e+00	6.918490263041999988e+00
3.391148425677999789e+00	1.089198064013999989e+01	1.903670210158999954e+00	6.585726497000999302e+01	1.942162948424000035e+01	2.495135925491000162e+00	5.030250239984000160e+01	1.761282768662999931e+00
1.585310350091000053e+01	6.513253999728999766e+00	1.009676831386000018e+01	5.001517152216999662e+00	3.613116865023999935e+01	9.075855009039999644e+00	5.396252941659999891e+01	4.602880904895999770e+00
2.311237207345000044e+01	1.708446561275000164e+01	7.300790650205000176e+00	2.035722652436000146e+01	7.902097453058999577e+00	1.557324794045999994e+01	3.887810445429000339e+01	1.945881357819000002e+01
2.413808361989000062e+01	5.371740939816000093e+00	4.129938259856999849e+01	8.469104342669000474e+00	2.811471815997999890e+00	1.323831154942000055e+01	3.496258651725999922e+00	6.128280696704999642e+00
2.163192616103000177e+00	3.770286196491999675e+01	8.217189346952000761e+00	2.733198237933000030e+01	1.527630580117000036e+01	1.525729523626000006e+00	1.272136711998999914e+01	5.306420293101000141e+01
1.607893476915999997e+01	2.700547554405000028e+01	2.031636801991000141e+01	9.205866039772999443e+00	1.363178892336000025e+01	2.104963874749000041e+01	8.198666618244999427e+00	4.420157879079999574e+00
1.250747185656999960e+01	5.263494365983000023e+00	2.591731889096999808e+00	7.701709973558999778e+00	5.484911803591000279e+01	3.662069189414999926e+00	4.418082979202000438e+00	4.548405961641000417e+00
1.637492107537000052e+01	5.592944804799000025e+00	1.856035579845000072e+01	1.272148838200999954e+01	5.333279122760999691e+00	2.103464932777999952e+00	1.213929257234000048e+01	1.043104841519999937e+01
6.823061550787000051e+00	1.523997962826000041e+01	2.846118023175999934e+00	2.790694876982000139e+00	6.239186246972000305e+00	3.008924563042000067e+00	9.374224741877000611e+00	5.735707098829999850e+00
2.448521750699999888e+00	5.035983363588999673e+00	1.844796457846999971e+01	1.105810494673999944e+00	1.131348495677000088e+01	2.654483395983000094e+01	2.056213315820000176e+01	1.454923941538000065e+01
8.465747913364999988e+00	3.200385862990000163e+01	3.714875436184000179e+00	6.876603710966000094e+00	9.021021327551000724e+00	7.889032053271000322e+00	4.103391559943999845e+00	2.485649316288999877e+00
1.908184786177999825e+01	1.960980661148999937e+00	3.363714380929999859e+00	1.835501334198000123e+01	9.866032164929999126e+00	9.469197300956999186e+00	2.270822325505000183e+00	4.208324182440000172e+00
3.276393656204999782e+00	2.578263816586999990e+00	5.951751862705999763e+00	2.534968635473000020e+01	4.150591028328999954e+00	1.301429668143000029e+01	4.437529544272000415e+00	5.897413393568000117e+01
1.186878089614999965e+02	8.888518692721000036e+00	5.675713076597999951e+00	7.821655580192999935e+01	2.174691246467000028e+01	4.917306309557999633e+00	2.657991549424999889e+01	6.987958876109000350e+00
2.180348020750000160e+01	4.334071685754000036e+00	7.157831928228000073e+00	1.313265583693000060e+01	1.398978370726999998e+01	2.485570087365000091e+01	2.181557872826000022e+01	2.426720275702999974e+00
3.823229329088999862e+01	1.141267843187999986e+01	1.347628634684999938e+01	2.484471585334999943e+01	3.287321648119999828e+00	3.060670508268000134e+01	9.949206865241999154e+00	6.514404025854999780e+00
8.812471476985999530e+00	2.233947119209999954e+01	3.776290936010000099e+00	1.950054491311000060e+00	3.870945896493000049e+01	2.702298793258000273e+02	6.164941222517000163e+00	1.388313012296000082e+01
4.058914315119000094e+01	4.909369861350000086e+00	3.830843496009999960e+00	1.688037664024999884e+01	6.643800242892000441e+00	4.782129919817999841e+00	1.433235159214999932e+01	4.774754751175000145e+00
5.537622501759000393e+00	1.653250130546999941e+01	4.162883547464000245e-01	4.535042969538999991e+00	4.868617271296999860e+01	1.502521065206000017e+01	1.763657857509999971e+01	3.101943412033000058e+00
2.592779233129999916e+00	8.141907173724000302e+00	6.558738746476000081e+00	6.418660719625999711e+00	1.547462356878999934e+01	8.478132927370999994e+00	7.657266152729000019e+00	1.441826044231000026e+00
2.912585633756000103e+00	5.634039629070000110e+00	4.120263658595000322e+01	1.845634599282999844e+01	3.122809549094999859e+00	4.947689372293999810e+01	3.907855856472000067e+00	1.768841010012999959e+01
1.436506928360000046e+01	1.309198122227999939e+01	5.597836050806000330e+00	4.749127254943999787e+00	8.089911801981999773e+00	2.345572138569000131e+01	5.126618069812000300e+00	1.165975932275000027e+01
2.286522189636000135e+01	3.546547387856000100e+00	1.937394233688999989e+01	8.830866217131999818e+00	1.423383780654999953e+01	3.369586378598000032e+00	1.366498009945000014e+01	5.973970078705000297e+00
1.169117415332999954e+01	1.336674320550000061e+01	2.089354179109999876e+01	1.012276998465999966e+01	4.871018204095000081e-01	2.181987938442999919e+01	2.216906297150000071e+01	1.275099612570000041e+01
1.162825549609000042e+01	4.919957986754000423e+00	6.399417166024999659e+01	3.293260152479999903e+01	1.755740825016000173e+01	4.426620568078000417e+00	7.294635489478999979e+00	5.929879678030999912e+00
8.392921299718999251e+00	1.789978102353000011e+01	9.868665309682999265e+00	7.904580221170999899e+00	7.395343947696000342e+00	3.222371655509999755e+01	1.685325959585999911e+01	8.376546465214000037e+00
1.370664718937000082e+01	3.175416404206000109e+01	2.755575592827999998e+01	5.433183018314999835e+00	2.864722499595000116e+01	2.359524610091999985e+00	6.693894728701000219e+00	1.364637993716999986e+01
3.150426510868999941e+01	4.387501258093999823e+00	3.370102056947999802e+00	2.130162917167000103e+01	6.984466783924999644e-01	1.149946826925000032e+01	2.459444732170000147e+00	2.057559497914000168e+00
1.956399488430000133e+01	4.621221600046999889e+00	1.135941986173999929e+01	9.093850426417999344e+00	5.699423681223999694e+01	6.406663076128999990e+00	4.243478194240999812e+00	1.168065864389999930e+01
2.369150988312000106e+00	3.705920155063000099e+00	5.543465537478000194e+00	5.030598439218000095e+00	1.562957762435000042e+01	1.115335668762999966e+01	1.088782219309999988e+01	2.670715698467000010e+01
5.376871359232000103e+00	1.650930919776000039e+00	1.640497555738999935e+01	1.174263977989999930e+01	2.443675608393999994e+02	1.838091918267999958e+01	1.001848783856000047e+01	1.062796128970999954e+00
1.323615824738000057e+01	1.876252417035999898e+01	3.726181605244999862e+00	5.564148416824999721e+00	5.452882201999000422e+00	4.030495385652000095e+01	9.404133314950000155e+00	3.708687842574000193e+00
2.106773405070999861e+00	1.264942324461999945e+01	7.799572665499000301e+00	6.912135860442000235e-01	6.835277750065999669e+01	3.508416553242000191e+00	1.380507365184999991e+01	2.192486860733000142e+01
6.613645166386000085e+00	3.205455895246999809e+00	1.067593515000999993e+01	4.827922996625000351e+00	3.760986396413000143e+00	5.476258225100999688e+00	1.839994967278999916e+00	8.231592683738000460e+00
3.770079034190000122e+00	1.316650566452000071e+01	2.141331733417000116e+00	6.289679833424999700e+00	1.698092233379000149e+01	1.212003074557000071e+00	2.752850392661000001e+01	3.186910796783000066e+01
1.527132859892000027e+01	3.474374551013000190e+00	3.059326239909999856e+00	3.171594401017999942e+01	2.350575392822999987e+00	2.435749653374999824e+01	3.386036554201000115e+01	6.281358779476000187e+00
5.794046831453999680e+00	6.207958184590999906e+01	1.183410274789000027e+01	6.059969341701999745e+00	7.472028928892000010e+01	1.246765952810000044e+01	8.159601144540999940e+01	3.400103447832999848e+01
9.094653666914000567e+00	1.281627456936000087e+01	3.009829542330000152e+01	7.200324863126000174e+00	4.457319684000999871e+00	6.858078696929999829e+00	4.212424942841000330e+01	2.041034961345999932e+01
1.166581747843000016e+01	1.245542658563000060e+00	4.685330844204999678e+00	1.074115759580999985e+01	2.288046562713000220e+00	8.044819782962999710e+00	7.532941415809999874e+00	5.330468402256999916e+00
7.651055413713000242e+00	1.744601021113000172e+01	9.113078229008000619e+01	8.057669290644000171e+00	1.419384821851000034e+01	5.307840451807999926e+01	2.275361907614999879e+01	1.194972425201999933e+01
3.941419451199000168e+00	1.089694673652999990e+00	4.799912405057000342e+01	1.864568099695000036e+00	4.488945789691999977e+00	6.283798550070999767e+01	1.228908519648999942e+01	5.694940690276000339e+01
3.792557553377000090e+01	3.349026106013000259e+01	3.877777080051000080e+00	2.409546642623000068e+01	6.331048983872999969e+01	6.204254423415999753e+01	1.341667914507999981e+01	7.896559940989000381e+00
2.046056780205000081e+01	1.091293064353000020e+01	4.756184542947000438e+00	1.273231950129000012e+01	1.648566526680000033e+00	4.535725402226000291e+00	2.594242205700999904e+01	5.443946128123999806e+00
2.812525349886000114e+01	1.298938984703000088e+01	7.942347699238000436e-01	3.209151396144000135e+00	4.001389453584000222e+00	4.830443063421999916e+00	2.140677385716999837e+01	1.368024965070999954e+01
7.183104998207999969e+00	5.260098979887000148e+00	1.253734368265999954e+01	6.853284803963999749e+00	3.288445116135000035e+01	3.074083564614999986e+00	1.235319376857999973e+00	2.115756331461999906e+01
1.686203576144999872e+01	8.050552178713999751e+00	3.478314411601000078e+00	3.193473933862999914e+01	7.281234712728999625e+01	3.696952958117999799e+01	1.601337620081000068e+01	7.292068791876999967e+00
1.356787708451999919e+01	7.905243518088999721e+00	5.050512385325999887e+00	1.012177961455000030e+01	8.625358971969999899e+00	4.926042676816000387e+00	5.497260191748000402e+00	4.148500257655000212e+01
9.835360023295999454e+00	1.301199991898000086e+01	4.422949363250999966e+00	6.336671544878000439e+00	2.610537724742000165e+01	1.129129352772999972e+00	2.358520793634999890e+01	2.871481194407000004e+01
3.968441765263000320e+01	1.127061462976000072e+01	2.246420703287999920e+00	1.544224865770000044e+01	3.275769988239999719e+01	4.629859519077000130e+01	8.938426284628999241e+00	4.534392928064000294e+00
8.977361433269999580e+00	4.826915692453000339e+00	1.293917986057000036e+01	1.983805030567999950e+01	2.058512502242999886e+01	4.549646969676000197e+01	2.687218876909999921e+01	7.594568028339000243e+00
6.804112596012999781e+00	1.955242254511999889e+01	1.278892739401000078e+01	1.820074849158000063e+01	4.607691322800000222e+01	9.425390023931999650e+00	9.075786817499999160e+00	6.038697887505000139e+00
6.516931597885999849e-01	6.623599526521999792e+00	2.150612661549999860e+00	1.701630967810000072e+01	2.902499261798000063e+01	3.281108048603999805e+01	1.446988824297000065e+01	2.428071339638000126e+01
6.397067066796000034e+01	1.044974295921999996e+01	2.516471575781999981e+00	2.060171585722000032e+02	4.264809351274999827e+00	1.757793484416999874e+01	6.993913689640000264e+00	1.142740100440999917e+01
2.858636924445000105e+01	2.362611990078999824e+01	2.392532260775000097e+01	2.163044394747000165e+00	5.255529374521000108e+00	4.639334420982000218e+00	2.035458882363000210e+00	7.783557694776000346e+00
1.674137997515000009e+01	1.836547491746000071e+00	3.013923133307000057e+01	1.374630669409000028e+01	1.125801064717999935e+02	2.329131761921999910e+01	2.208623769884999888e+01	4.690975423849000236e+01
1.026666994782999964e+01	8.060795156174000553e+00	1.780922051407999973e+01	2.108115676957000062e+01	2.331405840109999872e+01	9.785384654089000378e+00	6.001572200653000344e+00	4.980479708320999777e+01
1.035928029981999998e+01	2.480464058796000160e+01	5.664426657923000263e+00	4.090864697706000364e+00	3.502792377331000129e+00	1.732366661213999848e+01	1.266051482792999927e+01	1.151761326479000047e+01
2.404458191432999925e+01	5.368672862985000194e+01	2.994913945512000097e+01	4.050358742211000163e+01	4.180410267906999877e+00	3.257008141981000193e+00	1.645178005885999939e+00	2.638900905823999921e+01
3.394658991442000229e+01	7.240704122590000402e+00	4.742810469318000344e+01	2.717828172713999990e+01	4.333239760076000202e+00	5.530379052797999684e+00	7.575413879273000362e+00	4.182330125031000279e+01
3.347011065030000054e+01	6.182877577112999568e+00	3.834391881423000115e+01	1.367513067390000003e+01	1.739361355421999988e+01	2.656563128380999839e+00	3.648164485141999869e+00	7.606670715776999714e+00
1.225689724391000102e+00	5.109803002838999575e+00	4.561750002463000442e+00	2.875821885953000034e+00	3.683990601618000227e+01	1.020820190314999998e+01	2.110088772522999978e+00	1.363036028442000003e+01
1.903483156192000081e+01	6.060477488522000300e+00	1.225115319204000031e+01	6.711500285839999691e+00	1.122449153242999920e+01	2.497871690844000181e+00	1.747045470004000123e+01	8.906085509781000553e+00
1.692358036317000014e+01	1.222596745505999927e+01	8.699787688769999860e+00	1.566993479368999909e+00	3.002164083948999806e+00	2.908736347359999996e+01	8.933555045644000714e+00	8.246756321615999141e+00
8.390843746627000499e+00	1.005923522556999927e+01	1.496253641352999963e+01	5.965925304617999636e+00	1.775031932849000071e+01	5.742647380639000154e+00	7.121117249704999708e+00	1.278909727245000028e+01
1.570819021736000032e+01	3.319520300795999912e+00	5.189346918592000257e+00	1.653404663302000088e+01	4.217180742652000269e+00	1.889416850734999898e+01	1.876672649862999975e+00	2.260177224689000042e+01
1.563402513185000053e+01	5.754853854605999963e+00	2.542969705480999920e+01	2.248893661501000096e+01	1.442942970058000007e+01	1.376953910269999914e+00	5.365367666620000087e+00	5.662692619044999986e+00
1.417782819770000025e+01	1.110129757133000084e+01	3.794130643073999831e+00	5.632392671083000124e+01	2.063957249597000043e+01	1.656411335604000001e+01	3.545511821307000133e+01	7.757597700790999973e+00
2.852641014046999857e+01	6.420842207824000525e+01	3.536115737435000028e+01	1.818410432337000060e+01	2.337169022995999867e+01	4.277997579778999970e+00	5.027581169601999989e+01	5.289217684925999663e+01
1.703111730344999941e+01	1.729977287703999878e+02	5.857705406646999791e+00	9.481660136673999872e+00	1.523248835170999982e+01	4.968924841913000101e+00	1.785884078045999956e+01	1.043943071340000017e+01
4.145126733149999687e+00	8.243028229669999263e+00	3.025385511804000060e+01	1.344053344872000011e+01	1.589741520767000038e+00	4.473123404260999969e+00	4.087287259854000432e+00	4.006728704680000419e+00
3.642444418414999774e+01	1.442634793086000045e+01	9.942159120621999691e+00	8.906939677157000190e+00	1.053094051811999954e+01	6.651202195746000356e+00	3.579603142334999877e+00	1.581841080053999926e+00
4.683420553138000209e+00	8.601930318080999882e+01	5.455502008361000321e+01	2.968873849278999888e+00	1.214456111456000009e+01	1.666162103630000058e+00	3.256349903726999884e+01	1.065378029813999916e+01
3.121263900635999988e+01	1.430307752474000083e+01	6.396180787858999572e+00	7.857599922084000355e+01	3.145941062553000123e+01	2.793589671939999963e+00	3.168493209501999974e+00	2.173045122709000054e+01
1.103724880286999976e+01	1.372722778554999934e+01	1.044197110408000029e+01	2.628881749263999978e+00	3.191589136071999988e+01	7.882319629679000172e+01	1.340101563232999915e+01	1.515437411861999983e+01
5.763008896106000201e+00	2.468281263593000041e+00	1.697633649216999885e+01	1.103836495596000056e+01	1.798115535987000158e+01	1.288307710898000025e+01	4.731823084329000295e+01	7.193037716483999588e+00
6.659955899733000173e+00	9.752915184091000000e+00	1.596139970255000051e+01	2.574698552320000111e+00	5.024550584888999794e+01	7.992370703528999698e+00	8.532351483790000302e+00	3.533362194098000231e+01
1.984796827971999988e+01	1.869184049605999931e+01	1.291822250016999973e+01	1.053348384439000007e+01	4.531221498549999893e+00	2.059600707244999995e+01	1.310554030439999984e+01	4.091297847388000264e+01
1.354925033820999936e+01	7.043751951866999761e+00	1.466819225605999861e+02	2.236240213629000095e+01	1.907030873423000017e+01	1.751255710601000004e+01	5.184646679372000300e+00	1.770822583501999858e+01
4.295382207910000361e+00	1.011241968436999983e+01	2.754513165198000024e+01	9.120460403951000217e+00	5.941385511134999575e+00	1.260041160713999986e+01	4.128738633215999876e+00	6.587436182867000056e+00
4.160077858973999732e+00	8.057485919403999830e+00	3.331240217949000026e+01	1.853442808303000078e+01	2.596622569024999994e+00	1.298118587985999994e+01	1.797644033681000053e+01	2.435382610601000053e+01
8.214598911398999448e+00	8.707956989574000772e+00	8.009410949377999245e+00	1.180990311675000015e+01	1.142603250684999949e+01	3.581477536947999862e+00	1.863069905875000032e+01	1.299125362060999933e+01
1.011715269323999955e+01	3.585302707613999829e+00	1.644992445716000162e+01	7.428419218681000302e+00	8.500485159839000104e+00	2.690071827619999922e+01	6.219728243356000164e+00	5.807716779130999818e+00
1.282125606680999930e+01	2.656824235331999962e+00	3.602952404555999966e+00	9.485009839331999260e+00	3.072300762198000079e+00	9.830447911358000113e+00	1.562090481593000035e+01	1.988330019238999924e+01
4.663476179358999829e+00	1.755622957585000066e+01	1.591805638043000037e+01	7.409690691367999626e+00	2.285662208259000128e+00	1.267989383649000068e+01	6.015001499003999896e+01	1.497132756697000033e+01
6.948496418864000645e+01	1.460376978243000057e+00	7.208684511639999570e+00	4.956710278346999843e+01	1.254239144888999924e+01	2.495573514216000177e+01	3.093776569226999840e+00	4.983819857118999863e+01
1.799368348534000006e+01	5.615316876658999590e+00	6.848687858067999734e+00	3.496750566645999925e+01	8.076629958831999190e+00	3.258277154787000196e+00	5.656558916537999693e+00	5.285582395167000236e+00
1.005260546058000060e+01	1.275803822235000107e+00	3.305824776555999822e+00	1.087662519448999987e+01	4.147522547740999954e+01	1.066316829095000029e+00	3.760302625900000084e+00	1.580272342505000038e+00
1.052679357867999954e+01	4.168030519789000188e+00	9.270308400450000264e+00	8.534272791949000236e+00	1.351982896146999957e+00	2.806708416964999842e+00	1.381584899127000021e+01	7.904817250328999734e+00
1.238168820117000024e+01	2.602319915017000085e+01	4.887647819259999693e+00	1.534490088579000044e+01	1.624035628521999897e+01	7.135747423767000441e+00	5.863101458433000346e+00	3.061531274807999914e+00
2.234103884470999901e+01	1.788811939585000133e+01	9.139002111835999642e+00	4.930862395833999656e+00	3.909674099186000173e+00	4.836251336039000037e+00	9.500629740734000350e+00	1.713264628645000087e+01
2.107022951520000120e+01	4.372999517851000384e+00	1.118101517540999978e+01	9.653505754861999577e+00	2.638706627621000056e+00	1.182919528386999986e+01	1.506064072991999936e+01	3.497585767563000303e+01
6.376618663910000429e+00	1.219591348173999945e+00	3.384950423026999999e+00	1.553691559503000086e+01	1.020060751329999960e+01	2.174549405712999928e+01	1.072806046351999942e+00	5.513777979966999965e+01
7.170618218779000408e+00	3.514238987345000176e+00	1.453444944455999988e+01	7.814461971683999586e+00	2.675293278329000213e+00	6.416964160423000330e+00	1.391472580207000043e+01	7.392206726413999895e+00
1.752713646056000130e+02	1.368876486411000037e+01	2.044029157717999823e+01	4.267993301327000211e+01	3.102277700634000102e+00	5.448273446201000070e+00	1.404478576545999946e+00	2.129332331524999944e+01
2.443753597779999964e+01	5.763298224713000018e+00	7.194962663623000410e+00	6.420757227920000254e+00	5.596131695183999888e+00	7.035288898803999658e+00	7.988510705600999628e+00	2.013774030996999898e+01
6.306435630408000037e+01	3.269884835554999825e+01	4.685142793314000187e+00	2.600821763158000177e+00	3.173479553947000209e+00	4.685491686108999687e+00	2.082911832454000134e+00	1.061904247730999984e+01
6.458712297025000382e+00	1.759311825149000086e+01	1.137226806045999972e+01	1.548407083572000076e+01	9.887186121536000627e+00	3.273745719184999814e+01	2.453276533713999896e+00	2.107566650212000070e+02
1.675225134020000084e+01	2.635489763669999874e+01	4.183728894770000295e+01	2.574327286103000034e+01	7.496917792398000380e+00	1.163589610040999922e+01	5.409052200082999917e+00	4.821965578813999898e+00
1.800204614488000132e+01	2.083773543447000165e+00	9.462209368814999522e+00	1.391870641867000025e+01	5.492782254700999900e+00	5.745871873949999653e+00	5.073227443858999663e+01	3.023214193747000067e+00
1.127790947301000024e+01	3.599093045742999664e+01	5.360054311818999828e+00	2.745913996886000064e+01	1.717218654202999906e+00	1.437427032993999987e+01	8.401801521412000540e+00	1.549810842714999914e+01
5.598236584160000362e+00	2.546628704669000154e+00	8.214400620459999303e+00	6.459382356329000174e+01	1.375609433761000089e+00	4.615976596062999704e+00	4.594948071953999680e+00	1.395466197450000001e+00
5.962277212667999748e+01	3.058279156787000019e+00	7.977154076378999648e+00	7.716745195268999602e+00	2.621462557789000059e+01	5.886788267394999608e+00	1.942554102939000060e+01	2.706798932368000177e+00
4.324685984901000424e+00	8.581231036683000468e+00	3.269306412604000123e+00	1.567493733380000087e+01	1.810625314824000043e+01	5.414553616605999764e+00	4.715691736854999760e+00	2.961916482507999859e+01
1.017752744589999914e+01	2.905467225984000201e+00	1.943116941898999883e+01	8.144010246780000628e+00	9.708620632496000269e+00	9.521421078822999817e+00	2.107392708612999854e+01	8.041366903666000709e+00
8.891626105389999424e+00	3.640218672643000275e+01	1.711535551701999935e+01	1.198944402222999983e+01	3.069282520188999897e+01	5.409731687202999950e+01	1.355389701222999932e+01	5.184801503711000237e+00
4.053091389869000416e+00	2.565077478254000098e+01	8.328440490362000403e+00	3.809727497912000160e+00	9.122433627128000211e+00	1.526882605041999907e+00	6.075317853541999824e+00	1.079813607468000036e+01
8.591184572859999591e+00	9.887173705748999453e+00	2.715327584435999952e+01	1.049565458902000081e+01	5.372854139279000130e+00	9.338320881225000036e+00	4.847039087450999872e+00	1.196537140262999976e+01
2.154062213547999960e+01	3.589558151261999797e+01	2.658910784157999885e+01	6.340499044087000158e+01	1.740396971024999928e+01	1.861951675354999836e+01	6.944524490752000290e+00	2.499159242413000026e+00
1.614300101111000174e+01	1.255360676257000030e+01	6.079203626400000005e+00	3.949719924426000173e+00	5.110946244787999859e+00	4.401293859796999897e+01	2.722073668633000043e+00	1.765604652521000162e+01
4.981533387908999799e+01	9.620594643000000445e+00	3.965333636983999988e+00	3.602772184861999794e+00	1.252782932450999986e+01	3.521174300121000300e+01	1.390990230433000008e+01	1.292053014418000068e+01
3.208286522961000031e+01	6.528612430558999868e-01	7.064218010545999960e+00	1.825062241106000016e+01	1.211521847076000036e+01	1.632439091274000020e+01	3.574512614882999983e+00	3.243587319933999957e+00
1.563144536239999915e+01	1.975353520303000110e+01	4.626544964730999965e+00	4.611052088676999716e+01	8.683036698711999790e+00	1.824049388696999952e+00	1.993173785276000087e+00	5.833686886643000058e+00
1.078835332649999934e+01	2.462652070681999916e+01	3.358885058249000188e+00	8.575385066176000048e-01	2.286778297042999952e+01	5.747586560019000146e+00	6.512040030513999511e+01	3.680298885420000055e+00
1.044819288391000001e+01	1.743258022950999830e+01	1.901383691796999997e+01	2.010958787094000044e+01	8.795141600580999253e+00	2.582666139950000073e+01	9.870478760420999365e+00	1.414793843360999892e+00
1.318649370970999968e+01	7.183278963280000085e+01	1.774185197114000090e+01	3.638676221264999899e+00	2.120164432361999829e+01	2.611317280436000132e+01	6.921959307613000156e+00	4.862460773105000023e+00
5.430701627669000331e+00	2.856950210356999875e+01	4.095209131752000076e+00	1.588805420569000093e+00	1.501305138408999973e+01	1.613236188887999845e+01	9.638414381116000129e+00	9.407268134071999555e+01
9.921081671754999221e+00	3.849976795711999955e+01	2.053318333038000176e+01	2.925012788822999976e+00	3.631802074427000093e+00	7.027494232570999699e+00	7.920637244968000346e+01	4.729658381317999982e+00
3.197871998151000206e+00	2.649658391015000003e+00	6.836305338603000159e+00	3.844214668218000064e+00	1.665469417671999963e+00	1.796458419418999952e+01	2.086725219467000159e+01	1.505645187692999976e+01
5.321072411843000083e+01	6.887822794584000263e+00	2.305823196568999833e+01	9.137087362198000662e+00	1.292311657593000040e+00	1.721662087854000101e+00	3.059198249287999971e+01	3.640060296973000042e+00
6.885580446118000353e+00	1.638396619306999824e+01	1.597042384487000000e+01	4.071188894271999814e+00	1.112563431989000051e+01	2.148807386917999906e+01	8.808745897939999736e+00	1.242398953522999960e+01
4.792115553459999688e+01	2.865798670831999928e+01	2.125621085966999857e+01	1.782623048342999894e+01	1.465833824783999972e+01	1.161737209528000037e+01	2.182895869936999844e+01	5.704701827513999568e+00
2.433534129259999901e+00	8.345194414217999679e+00	8.195352173988000644e+00	6.412223556994000262e+00	1.467296066149000033e+01	5.945445864863000196e+00	9.249401980671999368e+00	2.591671454264000118e+01
7.434889580670000164e+00	1.903652052533000116e+01	5.382881954399000080e+01	4.755368968764999593e+00	1.155796095552000047e+01	1.551148619990000022e+01	6.603884542474999364e+01	2.884678136354000166e+00
1.000303225380999983e+01	1.228095987570000069e+01	1.575752302455999931e+01	2.897649619283999911e+01	2.276523243225999948e+01	6.849696195247000352e-01	2.682240476101999782e+00	5.931890831025000033e+00
6.233473477285000008e+00	2.130609137219000004e+01	5.809401487149999710e+00	3.354469863553999787e+00	5.859020691846000162e+00	3.236971171673000214e+01	8.979333716517999164e+00	7.904005429038000408e+00
1.478889911381000033e+01	1.148581901620999979e+01	3.400041066771000153e+00	1.275383487911999936e+01	2.060994183384000067e+01	5.831047590061999841e+01	5.817049555028999563e+00	5.669600892402000269e+00
7.723187400895000110e+00	2.574710116984999964e+00	2.080247935379000168e+01	8.140195979703999996e+00	3.623021030955000299e+01	4.151491702477000167e+00	5.390873357681999778e+01	7.015449438961000261e+00
4.300129933025999662e+00	5.133328733637999797e+00	1.128909635857000069e+02	2.511627442896000062e+01	2.638065186433999898e+01	2.209697778330000162e+01	3.346678907095999911e+00	4.614065319359999862e+00
5.573101162494999983e+00	7.494278385688000199e+00	5.873103190323000433e+00	3.707385885233000167e+00	8.042868746893999443e+00	2.721848159093999797e+00	2.454007110400999991e+01	8.826814683497000047e+00
2.361604322484999940e+01	6.942054567175000024e+00	5.811376193051000172e+01	3.393850108256000198e+01	1.504147371633999919e+00	2.244513726531999964e+01	3.901491312174999848e+01	2.805914500467999950e+00
1.768231821511999868e+01	4.906180267329000344e+01	4.065673430985000003e+00	1.848943978339000083e+01	9.300802323958000883e+00	4.914900970517000367e+00	1.388709774362000005e+01	3.655656939070000000e+00
1.987368998070000004e+01	1.126508763662000057e+01	1.376449214386999920e+01	5.011418540861999560e+00	6.387295275768999581e+00	3.226255173898999828e+01	1.324012247081000027e+01	5.150500044845999881e+00
2.645609543278999887e+00	2.021508132170999872e+01	3.591004988115000174e+01	4.825379772113000065e+00	1.146431379839999920e+01	3.648437836667999790e+01	1.953563565453000095e+01	1.031557507335000068e+01
1.246542098966999923e+01	8.224841755488000672e+00	3.271569269542000313e+01	8.687854200466999188e+00	2.249014269962000157e+01	3.009439035459999801e+00	7.383693119910000213e+00	5.069613544475999767e+00
1.420217460315999958e+01	4.208474706822999956e+00	8.820758843607000799e+00	2.150647068802999939e+01	6.834870070085999672e+00	6.325391473268999754e+00	2.414736890952000081e+01	2.116934406733000174e+01
7.012720584810000268e+00	3.280465758999000059e+01	9.048922530960000543e+00	3.762437232462000125e+00	3.148313719537999944e+01	1.145030249492000074e+01	7.661310842918999775e+00	7.979802051754999681e+00
2.145422826900999880e+01	9.276993950956999857e-01	1.734179943219000108e+01	1.155107485218000107e+00	7.364259234094999940e+00	2.345532163353999877e+01	2.130010684903000140e+01	6.230493954186999694e+00
4.022295072767000335e+01	1.131424491161999946e+01	1.647361951506000111e+01	1.072852690304000056e+01	1.252589728627000021e+01	5.485496479614000442e+00	1.607801907151999998e+01	6.707709272986000393e+00
2.750867879992999931e+01	3.023014636070999828e+01	4.046943516987999701e+00	4.927700358374999645e+00	7.440151059945000256e+00	4.703847044116000298e+00	5.988072798056999879e+00	4.367209099205999756e+00
5.576894658868999599e+00	1.817990264997999983e+00	9.712849826999999436e+00	3.544301681748000199e+00	1.129274564392999913e+01	5.180504300595999645e+00	7.474211773448000251e+00	2.746069570413999905e+00
5.289341090894000175e+00	2.488006528770999992e+01	1.425378223465000005e+01	1.820800829496999995e+01	3.766596520595000186e+01	5.262536073277000348e+00	1.975456126742000107e+00	1.566959267744000073e+01
2.275740675440999894e+01	5.229468094923999999e+00	4.081630983165999815e+00	4.337110758407000333e+00	1.697689339663000041e+01	9.065245811946999410e+00	2.690380591862000159e+01	6.571871371970999576e+00
1.994557418463000076e+01	4.563951522627999857e+00	2.557676575297000099e+01	4.977835101993999700e+01	3.796767478430000065e+00	2.738396770394999891e+01	1.682425261921000015e+01	2.339822235300999864e+01
1.626598612613000094e+00	8.124250361856999447e+00	7.325791954559999652e+00	8.478942215862000253e+00	2.100509296084999988e+01	3.475100316715999949e+00	7.081944182280000000e+00	4.928248375594999686e+01
2.928051503428999780e+00	2.376674891110999965e+01	3.145815292584000034e+01	3.798793242796000058e+00	1.000212492268999966e+02	7.530524945430999928e+00	7.982902704487999657e+00	2.898754120498999853e+01
1.340905360946999991e+01	2.592135276077999961e+01	2.083492725873000140e+01	4.199989870673999981e+00	1.677482095639999926e+01	3.421945381956999910e+01	3.979236149336999873e+00	2.527203556218999836e+01
1.626118023119000000e+01	4.290674546974000236e+01	6.872309255613999746e+00	5.040406687196999691e+00	1.466230529593999954e+01	1.344397099352999980e+01	4.032130279966000153e+00	7.724215858960000070e+00
8.769894830085000592e+00	1.601714017736000173e+01	1.439419619326999999e+01	3.933825674317999788e+00	3.458940687254000057e+00	4.123989550094000123e+01	1.395472322576000046e+01	1.078082171131000067e+01
8.794144438022000188e+00	1.397933860716000076e+01	1.779094183513999994e+01	4.311855443526999920e+01	3.301062685763000104e+00	3.504607078579999868e+00	2.671077184492000001e+01	1.786194518673000076e+01
1.097880842136000012e+01	2.466910483228999862e+00	8.497051558289999917e+00	4.724679172948000172e+01	8.449803410480999588e+00	4.021958334586999584e+00	1.403124234032999951e+01	5.243282869390999679e+01
5.241893830889999606e+00	2.302166510198999916e+01	8.939249936081999692e+00	2.996885683254999933e+01	1.369312295003000024e+01	9.950644617215999688e+00	1.993415952991999918e+00	3.685833868286000126e+00
2.099015530340999902e+01	4.158055495805999868e+01	9.613128782919000415e+00	4.549145450394999735e+00	9.556413861900999507e+00	5.174772674624000146e+00	6.278902564618999982e+00	1.296369584368999917e+01
5.127065568237999749e+00	5.891397385910999596e+00	2.625255789492999980e+01	5.326019867889999659e+01	1.832212323140999910e+00	5.504665118836999937e+00	1.186772584612999992e+01	1.087172386087999953e+01
1.262817959646999988e+01	2.091761718532999836e+01	1.189439647240999953e+01	1.950261887962000174e+01	1.867073534936000101e+01	2.629180006397000113e+00	1.697358910335999838e+01	2.822732703539999832e+00
6.639598981903000130e+00	7.772131759492999947e+00	5.169333125248000016e+01	2.428503948255999845e+01	2.806322248768000094e+01	2.232919948865000137e+01	8.268675360228000315e+00	4.181465670488999642e+00
4.852359295948000195e+00	1.192375682505999990e+01	8.810716584597999557e+00	9.391199232333999447e+00	6.359202719508999735e+01	6.715301573118999556e+00	2.804620528502999832e+01	1.486434060690000081e+01
1.690990398522000149e+01	1.633158300503000149e+01	1.515512371352000009e+01	3.273001461247999799e+01	2.977215277096999912e+01	2.240437267608000127e+01	1.253270309219000067e+00	5.012931542390999695e+00
9.015714904148000031e+00	4.526872184323000425e+00	7.873227897645000439e+01	5.183610650491999650e+00	1.776074567970000118e+01	1.193894184210000020e+01	4.353310085831999743e+01	6.375926308117000119e+00
9.376844736174000161e+00	2.298776531464000072e+01	2.619658208257999998e+00	6.710572737179999692e+00	1.585254171769999942e+00	3.560695200135999983e+01	1.451240377577000018e+01	4.448452337319000094e+01
4.751288100180000029e+00	2.860870541668000033e+00	3.859771901864000210e+00	1.699724795119000120e+01	5.243335411887000141e+00	4.186238914015999768e+01	5.224062123788000278e+00	1.965921837687999840e+01
3.810110154070000199e+00	5.242046241374000104e+00	1.659853491320999908e+01	1.956489926217999997e+00	3.397365303369999978e+00	8.787456731696000389e+00	1.615758262836000014e+01	3.381366707729999810e+00
1.993564204277000096e+00	9.821349024630999125e+00	7.567479866146999967e+00	1.604355954044000043e+01	6.247943971683000086e+00	5.917408044757999974e+00	1.316202472083999986e+01	6.270922050530000291e+01
5.244554473464999944e+01	1.774981714863000093e+01	1.043754136373999941e+01	5.515103782337000382e+00	5.114700200539999742e+00	1.373429868855999914e+01	3.112929703130999926e+00	2.088442355508000148e+01
2.417406708690999828e+00	2.253458224329000004e+01	1.813782293179999883e+01	4.945077241898999887e+00	2.429053758058000057e+01	4.558024349642000317e+01	4.209475616245000218e+00	1.026603926830999924e+01
4.425615757463000399e+00	3.488011072143000035e+01	4.141255369758000349e+00	2.657268256811999851e+00	5.617809437252000215e+00	3.469718666538999940e+01	2.589352380057000147e+01	3.926248780453000187e+00
1.614338158169000081e+01	1.668737206460000095e+02	2.301025910689000042e+01	2.428170626661999876e+01	1.063269489115000077e+01	5.547731867696000130e+00	3.955633824727000203e+00	1.572713863790000000e+00
6.728531594607000343e+00	9.852388443734000356e-01	1.587812664085000103e+00	1.599800840137999947e+00	1.103156801497000039e+01	3.068072735072000157e+01	3.635814643487000009e+00	3.667689139309000090e+00
8.453693236646000031e+00	3.534008491079000169e+00	1.550004140178999990e+01	2.303394872195999810e+00	1.461035886117999949e+00	2.128691596842000067e+01	3.581866872307999827e+00	1.698538499713999883e+01
