## Supplementary material for "McSNAC: A software to approximate first-order signaling networks from mass cytometry data": traj_60.txt

2.157720364577000112e+02	2.065734532257000069e+02	4.010564992017999884e+03	7.224008747902999517e+01	7.616327519356999574e+02	1.721297976570000117e+02	3.190697218468999949e+02	5.252693206677000148e+01
1.379830747874999872e+02	1.541083513760999892e+02	6.198736358983000173e+03	3.366693798915000002e+01	5.725426892514999508e+02	1.291182326905000082e+02	1.496975316040999928e+02	2.881684389828999926e+01
1.607107132785000090e+02	1.552746045346999892e+02	5.441474946450999596e+03	5.269096878593000355e+01	7.055815528586999790e+02	2.152342229244999885e+02	2.321875280071000134e+02	5.322267208067999888e+01
2.195802609824000058e+02	2.481727164364000089e+02	2.658209550785999909e+03	5.448390781087999812e+01	8.977117468289000044e+02	1.935311534628000061e+02	2.440200883477000104e+02	3.281406493167000349e+01
1.754449765495000122e+02	1.895516070918000082e+02	2.584753110049000043e+03	4.820768366824000140e+01	7.715810928122999712e+02	2.176935337051999966e+02	2.148170984008000062e+02	3.211350903667000267e+01
2.258783823688999917e+02	2.312469437119000020e+02	2.813224648143000195e+03	6.839151884860000052e+01	8.328612820918999660e+02	1.847958554241999991e+02	2.995025683243999879e+02	5.094718955798000337e+01
3.624468904298000211e+02	3.082469277646999899e+02	6.592920141481000428e+03	1.409994321250999860e+02	1.012545362311999952e+03	1.705499600317000102e+02	6.173044132055999853e+02	1.483954525466000121e+02
2.103249166045999914e+02	2.365494758346999902e+02	3.000153297495000061e+03	5.251628866614999680e+01	9.361603386264999926e+02	2.398261513301999912e+02	2.355593165985999917e+02	3.069263891666999911e+01
3.600367213897000056e+02	3.992828583871000205e+02	4.032184547100000145e+03	9.165559638317000690e+01	1.244848928447999924e+03	1.796171198007999976e+02	4.111244432912000093e+02	4.328986188894999998e+01
1.979052470954999876e+02	1.822152315863999945e+02	5.472142746178000380e+03	6.959615924896999672e+01	7.176476094337999712e+02	1.910548340320999898e+02	3.042891373124999745e+02	5.106346520180999704e+01
1.385385390261999987e+02	1.224992634680999970e+02	4.792016983440000331e+03	5.158434839356999646e+01	7.110813563737000322e+02	2.728660246466000103e+02	2.258865163922000079e+02	3.148573858668000014e+01
1.492272852771000089e+02	1.278657045460000035e+02	4.572955086435999874e+03	5.762019668597999811e+01	5.781736146087999941e+02	1.839229365783999981e+02	2.506217785286000037e+02	4.508398441917000099e+01
1.950688935260999983e+02	2.183174668380000014e+02	5.986769991311999547e+03	4.770174457819999958e+01	8.371292693230000168e+02	2.033823920638000118e+02	2.128831348063999940e+02	2.808040393557000058e+01
2.080228550122000115e+02	2.194258251130000019e+02	2.939046060292000220e+03	5.965462487979999651e+01	8.421038506961000394e+02	2.154142411098000025e+02	2.655826804362999951e+02	4.722763113919999967e+01
1.273532912506999963e+02	1.419880127339000069e+02	6.499125308140000016e+03	3.115086021348999878e+01	7.514485036695000417e+02	2.852238536419000070e+02	1.373440053884999941e+02	1.345671041377000066e+01
2.775280911162000166e+02	3.069980739555999776e+02	9.143298523288000069e+03	6.931321492537999518e+01	1.025929164529999980e+03	1.854052415776000089e+02	3.109048609408999937e+02	3.694855692029999972e+01
2.119822150612000087e+02	2.404553331655999955e+02	7.220100960859000224e+03	4.983349717611000074e+01	8.307574114049000400e+02	1.559553214215999901e+02	2.218820802575000073e+02	3.467728822075000039e+01
2.282050664003999998e+02	2.396200140644000101e+02	7.652095807880000393e+03	6.395096615434000142e+01	1.158475494665000042e+03	4.092573621253000056e+02	2.813842525937999994e+02	2.595921366249000073e+01
2.455786607068999956e+02	2.884668298268999820e+02	2.312415437568000016e+03	5.648494003326000268e+01	1.061093447048999906e+03	2.374350859250999974e+02	2.540846766667999930e+02	2.263529241835000150e+01
2.229354260910999983e+02	1.642887621058999912e+02	5.616959187456000109e+03	1.000653433817000035e+02	7.667781703691999837e+02	2.840878589683999849e+02	4.364605055473999755e+02	8.799644092037999599e+01
2.757776018842000099e+02	2.785988217176000035e+02	5.218494780001000436e+03	8.390521083977999695e+01	1.026377271476000033e+03	2.309923754163999945e+02	3.749794676884000069e+02	6.980814522215000295e+01
2.221583717137999940e+02	2.162963573295999993e+02	4.676384334381999906e+03	7.215391970640999375e+01	1.007163001109999982e+03	3.516878855060999740e+02	3.180080963949999955e+02	3.612266179129999699e+01
1.968280635726000014e+02	2.152031452070000057e+02	5.159618277022000257e+03	5.093360430044000253e+01	7.175411621391999688e+02	1.272040970630000061e+02	2.264637778208000043e+02	2.663596924372999908e+01
1.572417534322999870e+02	1.510503244580000057e+02	7.805719755377000183e+03	5.159208426031000272e+01	7.346167086010000276e+02	2.554472447494999869e+02	2.250970939853999937e+02	4.214471660019999888e+01
2.323758644572000094e+02	2.011679078450999896e+02	3.764429490799000178e+03	8.913289826115999404e+01	7.392221430609999970e+02	1.734839290639999945e+02	3.908885905933000231e+02	7.151867164390999676e+01
1.999346537160000139e+02	1.812876683533000062e+02	3.741638574375000189e+03	7.233160626979000085e+01	7.911080970765000302e+02	2.396273851068999932e+02	3.169659477976999824e+02	5.872910909182999717e+01
1.701494545378000112e+02	1.599908583897000085e+02	9.188239979387999483e+03	5.786164300835999796e+01	8.527975019169000461e+02	3.083912732127000140e+02	2.563205552017000173e+02	3.648317892602000256e+01
2.231091489018999994e+02	2.638676027861000080e+02	6.346301116288000230e+03	4.669503411003999815e+01	9.121770146352999973e+02	1.802664198870000121e+02	2.096876164809999921e+02	2.957529421354999855e+01
2.594624670773999924e+02	2.459809955707000029e+02	3.080570316756000011e+03	8.873879237300999989e+01	9.375906871570000476e+02	2.216788677064000126e+02	3.868970501407000029e+02	5.792591697649999816e+01
2.683377702601999886e+02	2.551298422801999948e+02	4.990976973017999626e+03	9.039103815484000393e+01	9.172909004955999990e+02	2.127417406264999897e+02	3.902008822718000260e+02	7.307714543305999655e+01
1.283202657203000001e+02	1.386704329570999903e+02	5.826872448193000309e+03	3.386615076420000037e+01	5.533189098924999598e+02	1.451712561145000109e+02	1.493613277421999896e+02	2.468201174926999997e+01
3.520619894430000159e+02	2.824407591560000128e+02	6.503084591879000072e+03	1.457814877241000033e+02	8.768169310015000519e+02	1.352059335984999962e+02	6.473498750072000121e+02	1.700233910567000066e+02
2.932720941634000269e+02	2.618301456594999763e+02	5.090010673714000404e+03	1.077894806545999984e+02	9.554417362458000298e+02	2.305415824872999906e+02	4.742902190689000008e+02	6.619152089067999611e+01
2.061296608899000091e+02	1.981461410679000039e+02	6.149801473124000040e+03	6.804608673458000112e+01	9.119930658591000565e+02	2.820183541632999891e+02	2.995015805878999799e+02	4.247004868122999710e+01
3.083203123829999868e+02	2.589270829503000186e+02	5.417915791731999889e+03	1.216273293307999950e+02	8.239822845986999482e+02	1.575282383091000042e+02	5.340424009552000371e+02	9.781460706661999893e+01
1.405912187742999890e+02	1.208020621020999954e+02	4.518753017218000423e+03	5.423449562694000292e+01	5.185202256026999521e+02	1.499603374444000110e+02	2.419806127349999940e+02	5.737052235003000078e+01
2.170016281005999872e+02	2.778749530056999788e+02	6.266478323657999681e+03	3.372784927467999694e+01	1.083347823092999988e+03	2.690108961262999969e+02	1.524192202097000006e+02	1.682269019950999933e+01
2.491135191733999932e+02	2.384900744585999917e+02	2.612911575562000053e+03	8.444586098729999435e+01	8.176086425464000058e+02	1.606933949541999880e+02	3.696560021192000249e+02	7.604509839117000070e+01
1.847022301721000019e+02	1.821890092239000012e+02	5.269448267836999548e+03	5.858939894926000136e+01	1.079920603303000007e+03	4.496720201521000035e+02	2.553154893345999881e+02	2.653161743961999974e+01
2.223680494484999883e+02	2.090499445243000025e+02	5.694237430819000110e+03	7.598296225160000006e+01	7.878870666558000266e+02	1.880064768485999878e+02	3.346377451267999845e+02	5.356383944958000143e+01
3.133277975706999996e+02	2.869941803474000039e+02	7.567343674583999928e+03	1.106319991966000060e+02	1.049620028688000048e+03	2.581080561428000237e+02	4.801624422883999728e+02	7.638735151774000087e+01
1.065347448130000032e+02	1.091048361357999994e+02	3.274931396363000204e+03	3.202512781600000125e+01	4.686520754557000146e+02	1.386476889282000116e+02	1.426314251921000107e+02	2.400046664661000051e+01
1.507485462342999938e+02	1.652130689909000125e+02	2.700477408454999932e+03	4.003173092376000142e+01	6.791818889213999455e+02	1.889505059024999980e+02	1.782409446995999929e+02	3.042319602618999852e+01
3.044615085221000186e+02	2.904805099120999898e+02	5.075420994549999705e+03	1.019133676360000038e+02	1.008611383234999948e+03	1.950361728212000116e+02	4.469032672093999849e+02	6.650867117372999360e+01
1.735251036308000039e+02	1.891999474309000107e+02	3.323373200076000103e+03	4.616061274044000129e+01	6.856954379236000250e+02	1.449691280794000079e+02	2.054194307612999921e+02	3.043757260889999827e+01
1.852472589251999864e+02	1.841684283088999905e+02	5.746029707460999816e+03	5.770160484899000153e+01	9.200661068439000019e+02	3.299959992581000279e+02	2.513772255112000096e+02	3.421663467343999798e+01
1.544288387171999943e+02	1.551875910280000141e+02	3.713721197207999921e+03	4.788934872013999922e+01	5.715661742984000284e+02	1.250792651992999964e+02	2.138829741330999923e+02	3.979508159267999901e+01
2.663878716997999732e+02	3.102506719277000116e+02	4.304209790849999990e+03	5.954060199408999665e+01	1.015011514197999986e+03	1.729550987798000108e+02	2.676814043347000052e+02	2.804846476931000154e+01
1.573590185253999891e+02	1.804000869909999949e+02	3.441620966986999974e+03	3.690488960929000228e+01	6.361532103636000102e+02	1.279567297945999940e+02	1.660069661837000012e+02	2.673537817034999975e+01
1.463990548351000029e+02	1.768239445209999872e+02	1.047297309103999942e+04	2.821831825423999973e+01	7.762734322894000343e+02	2.234047121664999906e+02	1.259249286912999963e+02	2.015062721624000019e+01
2.237572689097000023e+02	1.841256923974000017e+02	4.226655968518000009e+03	9.061593087228000343e+01	8.087272285464000561e+02	2.819110336750999863e+02	3.954475705872999924e+02	9.683749387577999812e+01
1.547485800919000098e+02	1.382689314600999921e+02	4.762557774087000325e+03	5.682921782863000004e+01	6.085829862338000567e+02	1.899201544018999925e+02	2.501928495066999858e+02	4.391650225378000272e+01
1.881370513114000005e+02	1.527122949758000061e+02	5.287693416668999816e+03	7.703476609116999896e+01	6.541405068558999574e+02	2.111093560017000073e+02	3.353877833894999867e+02	7.528782869075999429e+01
1.413758864085000084e+02	1.492427827287000071e+02	2.562894572184000026e+03	4.065533153418000012e+01	5.732588063854000211e+02	1.343403610633999961e+02	1.814596196813000120e+02	3.487861879732999881e+01
2.655106033165999975e+02	3.461341432319999853e+02	1.004857691128000079e+04	3.716081083374999849e+01	1.244588230590999956e+03	2.658043912758000147e+02	1.680594348287000059e+02	2.250900274649999844e+01
2.487060211374000005e+02	2.744643952001999878e+02	2.803744061425999917e+03	6.505588861690000613e+01	1.046642067303999966e+03	2.681987680140999828e+02	2.855733108215000016e+02	2.641481979642999889e+01
1.267629898570999956e+02	1.179735624430000058e+02	3.231185405606000131e+03	4.441562541599000014e+01	5.819675847810000278e+02	1.944422695828000087e+02	1.971509782061999942e+02	4.051078073749999930e+01
1.922328462737999928e+02	2.354398123944999952e+02	2.741625924029000089e+03	3.797237934270999915e+01	8.521864656287000344e+02	1.844332271172999924e+02	1.716794812013000069e+02	2.349532601746999916e+01
2.936697800024999765e+02	3.422032869350999817e+02	6.383035090608999781e+03	6.431406503514000406e+01	1.121356803125999932e+03	1.829237147027000105e+02	2.864488147938000111e+02	4.234145787272999684e+01
2.307520061696999960e+02	2.004869960700999911e+02	7.492015143102999900e+03	8.738741372136999530e+01	7.973690941488999897e+02	2.158084971856999914e+02	3.820355565114999763e+02	4.481936271746000244e+01
1.435265184687000044e+02	1.499383919924999873e+02	3.060595799622999948e+03	4.178183051914999879e+01	7.000626044709000553e+02	2.239546249775999911e+02	1.858262400865999950e+02	3.097105205022999996e+01
1.579719102695000004e+02	1.737165409168999872e+02	5.300306733227000223e+03	4.048059684649999923e+01	8.030728450737999538e+02	2.519509118455000021e+02	1.806746008370000141e+02	3.183825695164999914e+01
1.309033662802000038e+02	1.382281493094999973e+02	5.571002276268999594e+03	3.664514116507999830e+01	6.388223660562999839e+02	2.019123118171999920e+02	1.654685804362999875e+02	2.376714380271999971e+01
1.413762864907000107e+02	1.464236966041999892e+02	4.123339087542999550e+03	4.125527225702000322e+01	6.389063555638999787e+02	1.885863274328999921e+02	1.817578490127999942e+02	3.152207178619000061e+01
3.823508183683999846e+02	3.252020889049999823e+02	8.134831302659000357e+03	1.482022881842000004e+02	1.015558176548000006e+03	1.521864444889999959e+02	6.536079895033999492e+02	1.298914288585000065e+02
1.801717407543999911e+02	1.663701746961999959e+02	4.376931258053999954e+03	6.341490585918000278e+01	6.983766174451000097e+02	1.917957929119000084e+02	2.796864358685999719e+02	4.565072592856999734e+01
2.279356395003999864e+02	2.218184065089000114e+02	4.871453105691000019e+03	7.401722686454000666e+01	7.417843887438999673e+02	1.362829885680999951e+02	3.283823320688999843e+02	6.035978256912000006e+01
2.909222155608999856e+02	2.642556885380000153e+02	1.782576590723000118e+04	1.033914809370999990e+02	1.033865264622000041e+03	2.734965040505999809e+02	4.537825405231999980e+02	7.225080010357000049e+01
2.296571248440999966e+02	2.192819722989000013e+02	8.286396799329000714e+03	7.608596668321000323e+01	8.719113277876999746e+02	2.257885057308999990e+02	3.320487245117000157e+02	5.875832482962000114e+01
1.262333531660000006e+02	1.473049668870000062e+02	5.206400809120999838e+03	2.782770337856999987e+01	6.906654849576999595e+02	2.238886016717999894e+02	1.265392303038999984e+02	1.797767548699000173e+01
1.659397952832999863e+02	1.859648687200999859e+02	4.559396434467999825e+03	4.080245316994999882e+01	7.370219987533999983e+02	1.931052245790000086e+02	1.832592100242999891e+02	2.939884178486000010e+01
2.324901284555000132e+02	1.937875130246000026e+02	6.509757364746999883e+03	9.248134593052000696e+01	7.788668410546999894e+02	2.085461252364000018e+02	3.988070677191000186e+02	8.088606160883000484e+01
3.417245841829999904e+02	2.751678505872000073e+02	3.835060079478999796e+03	1.417341218370999911e+02	1.013699008449999951e+03	2.780578077052999788e+02	6.135991976310000382e+02	1.171270115022000056e+02
1.231657341189000050e+02	1.422200282517000005e+02	3.688078372654999839e+03	2.832592354786000044e+01	7.943635824092999655e+02	3.123036841309000238e+02	1.283130039746999955e+02	1.419208231262999931e+01
2.077252339183000061e+02	1.861440979596000034e+02	4.745928494216000217e+03	7.599011866857000541e+01	6.677269731753999622e+02	1.414429703227999937e+02	3.362909696021000059e+02	7.559553402822000123e+01
2.382303146970999990e+02	2.410746483041000090e+02	3.933066960212000140e+03	7.285395013565999989e+01	8.573029997070000263e+02	1.765126517774000092e+02	3.242716629858999795e+02	5.097915339242000243e+01
1.552640924323999911e+02	1.686341800616999933e+02	2.321975958487999833e+03	4.261221700749999997e+01	8.122750251044999459e+02	2.739901556676999803e+02	1.899660844334999865e+02	2.563476912654000017e+01
1.355253888210999946e+02	1.524157332478999933e+02	4.730650829268000052e+03	3.303350650870000038e+01	7.264116391016000307e+02	2.400126830016000099e+02	1.487887455995999915e+02	2.562405148448999981e+01
1.727593044220000138e+02	1.941022028323999962e+02	3.762237944320000224e+03	4.249431882017999840e+01	8.471478568859999996e+02	2.555616223986000080e+02	1.893538457152000092e+02	1.854555741449999928e+01
1.812545236756999998e+02	2.056844318075999922e+02	4.867745624131999648e+03	4.302910446664999711e+01	7.755096202037000239e+02	1.830264886033999971e+02	1.914194248029000107e+02	2.851210227449000101e+01
2.101733737602000076e+02	2.193506630877000134e+02	4.873274773008000011e+03	6.010773548168999980e+01	8.107251667878000490e+02	1.848168506805999982e+02	2.658365252802000214e+02	3.860131691189000236e+01
2.493232136061000119e+02	2.427070648513999913e+02	4.970252641025000230e+03	8.080433307522000064e+01	1.017249065826999981e+03	2.805674069635999786e+02	3.510047143059999826e+02	4.275346982848000010e+01
1.545433686133999913e+02	1.282120224299999904e+02	9.382254384088000734e+03	6.152675865183999804e+01	5.574865984616000105e+02	1.685542801326000131e+02	2.702121259109999869e+02	6.555138083129999416e+01
1.829436155484999915e+02	1.605112885750000089e+02	6.355090965596999922e+03	6.853370321622999484e+01	6.704290729020000299e+02	1.811401683539999965e+02	3.013520636503000105e+02	4.744288818466999658e+01
1.978984195531000125e+02	2.110944818424999880e+02	5.683275413346000278e+03	5.401863236434999749e+01	8.084654278210000484e+02	2.021452423977000024e+02	2.384721686505999969e+02	3.997069767539999674e+01
2.212196278005000067e+02	2.026866282045999981e+02	2.206749549609000042e+03	8.052716606407000199e+01	8.242650946741999860e+02	2.233252499500999875e+02	3.579246522670999866e+02	4.175462461694999661e+01
1.948273472959000117e+02	1.905291167505999965e+02	6.511308495598000263e+03	6.247557388517000021e+01	8.060268605600000456e+02	2.316250736760999871e+02	2.743474474885999825e+02	4.906729606735000004e+01
1.708075685331999978e+02	1.865083333149999874e+02	5.275563954502000342e+03	4.448958827823999940e+01	8.514426893101999667e+02	2.748220820945999776e+02	1.987044540859999984e+02	2.509360480451000086e+01
1.928154036004999909e+02	2.402344362411000134e+02	3.640846898778000195e+03	3.489333250909000128e+01	8.909254763673000070e+02	2.053977221973999860e+02	1.584919964132000132e+02	1.835355699088999870e+01
2.862687319802000161e+02	2.925706154392000258e+02	4.169474536810999780e+03	8.573681336029000022e+01	8.929797065584000393e+02	1.349586263168999949e+02	3.807866598877000115e+02	4.905756266056000214e+01
1.894047522685999922e+02	2.123007661608000092e+02	5.662728329030999703e+03	4.628772548303999912e+01	8.630739492715999859e+02	2.287184325389999913e+02	2.075318491383999913e+02	2.086580293076999837e+01
2.032727447691000009e+02	2.006762380863999908e+02	3.000549698825000178e+03	6.536024202714000353e+01	7.701648134580999567e+02	1.923466486851999946e+02	2.882582479267999815e+02	4.842723006805999830e+01
2.149542326588999970e+02	2.337297022303000062e+02	3.851142399372999989e+03	5.714102063592999770e+01	8.324374591655999893e+02	1.761262039215999948e+02	2.551232501670999966e+02	4.202019480653999750e+01
2.309244551122000075e+02	2.202142501650999975e+02	6.890636622424999587e+03	7.708151465944999359e+01	8.672875971500000105e+02	2.192055608004000078e+02	3.411182176784000148e+02	5.500511999804999874e+01
2.415733875173999934e+02	2.356850872393000031e+02	1.654156377506999888e+03	8.250426283577999698e+01	8.696394773670999712e+02	2.058109465450000073e+02	3.637553806991999750e+02	5.411634188000000023e+01
2.289516029842999956e+02	2.299296088600000019e+02	6.959600014831000408e+03	7.006954475441000341e+01	7.964264019857999983e+02	1.701156756938999877e+02	3.171842370700999822e+02	5.951373979430000105e+01
3.097576396837000061e+02	2.952540463711000029e+02	4.365078126231999704e+03	1.041791836266999951e+02	1.070754989994999960e+03	2.393412799953999865e+02	4.573464895243999990e+02	6.084871908643999916e+01
2.119659516812999982e+02	2.069167054275999931e+02	3.581896461156999976e+03	6.893050223385999686e+01	7.074961069741000301e+02	1.421837280178999947e+02	3.033752181077999808e+02	6.014591853566000168e+01
2.597558237852999810e+02	2.327284768218000011e+02	4.541987344612000015e+03	9.511093539162000354e+01	8.906787865515000249e+02	2.250262406735000127e+02	4.125590653738000242e+02	7.056378435745999411e+01
2.954349194592999766e+02	2.804118577493999851e+02	3.140948047262999808e+03	1.009707196831000005e+02	1.048168261739999934e+03	2.626742928397999890e+02	4.420763278659999855e+02	7.933138834823999730e+01
2.367657107855999925e+02	2.400498031246999915e+02	4.016340688507999857e+03	7.201224824192000540e+01	9.856593027924999433e+02	2.719545500894000156e+02	3.153576063021000095e+02	5.162451935592999774e+01
1.911578804005000052e+02	2.043844654936999916e+02	2.976302509075000216e+03	5.299138199814999695e+01	6.909678116298999839e+02	1.301174555746999886e+02	2.318758324343999959e+02	2.975918854693999904e+01
2.204498838515999921e+02	2.656926152196999737e+02	5.519703787634000037e+03	4.378166695030999733e+01	9.161978646649999973e+02	1.785003311803999964e+02	1.987542481964999865e+02	1.901536298350000109e+01
2.891791844905000062e+02	2.964848572083000136e+02	7.027112376162999681e+03	8.538275626882999347e+01	1.057533710178000092e+03	2.255717514282000025e+02	3.630267297113999803e+02	4.448306200097000129e+01
1.924406018935000020e+02	1.931795793535999906e+02	2.943616235316999791e+03	6.005696671895000094e+01	7.292830417948999866e+02	1.755337613003999877e+02	2.617327903557999775e+02	3.801698843831000119e+01
1.948260990971000126e+02	2.118044985333999932e+02	2.367294954366000184e+03	5.317806685538000266e+01	7.890964699879999671e+02	1.908016554143000008e+02	2.365835653272999934e+02	3.635601511840000200e+01
1.889333207502000107e+02	2.077941699092000079e+02	3.756488043846999972e+03	4.873765078704000331e+01	7.859782809660999874e+02	1.873258394567999972e+02	2.158000941541000088e+02	2.999340217099999961e+01
3.431062958806999745e+02	3.247031787175999966e+02	5.832644247037000241e+03	1.160574197865000059e+02	1.043881479571999989e+03	1.593813234513999930e+02	5.105694217294999930e+02	8.111872013466999931e+01
1.852472156585000107e+02	1.964421061952000116e+02	2.987130191491000005e+03	5.252203577421000347e+01	7.835079023821000419e+02	1.988112718497000060e+02	2.347400690300999884e+02	3.494161799925999645e+01
1.366334882554999979e+02	1.338575808470000084e+02	1.963874118729999964e+03	4.512304577142000284e+01	6.067073703728999590e+02	2.016928846298000053e+02	1.975494164668000110e+02	3.708871615406999922e+01
3.284163896550999766e+02	3.324157930124999893e+02	2.827506906252000135e+03	1.017148136733000001e+02	9.512959745683999699e+02	1.197803314023000070e+02	4.495392348368000057e+02	7.106456171826999935e+01
1.764610851227000126e+02	1.636592644582999867e+02	4.039428983267000149e+03	6.176668777585999948e+01	6.024587474150999924e+02	1.318468359395999983e+02	2.692882388386000230e+02	5.924413337874000263e+01
1.714640990094999893e+02	1.690194381048999901e+02	9.840211858775999644e+03	5.403184588263000165e+01	8.223410167468999816e+02	2.547468229741000130e+02	2.396944001239999977e+02	3.482372145758999693e+01
1.775678296097999862e+02	1.664808868341000050e+02	4.647835396143000253e+03	6.113426694935999706e+01	6.238406569497999499e+02	1.400123202828999922e+02	2.707527930636999827e+02	6.045756844446000144e+01
2.057927266849999910e+02	2.400210716167999863e+02	5.072482045437999659e+03	4.537309459818000335e+01	8.484278192906999720e+02	1.670341410542999938e+02	2.010704734180999935e+02	2.506404153761999964e+01
2.216553359668000098e+02	1.960064763221000135e+02	6.040584959687999799e+03	8.225639089674000104e+01	6.776559807068999817e+02	1.330562156731000130e+02	3.624470484235000072e+02	8.926539338402000112e+01
2.480446292210000081e+02	2.548318187403000081e+02	4.895289268272000299e+03	7.315772647347000657e+01	8.709728111383000169e+02	1.814508734293999908e+02	3.197553366606999816e+02	4.840282389106999972e+01
1.933625420850999888e+02	2.085943846295000128e+02	7.704781326088999776e+03	5.132744458668000220e+01	7.980946132776999775e+02	1.952902167880999968e+02	2.283394233744000132e+02	3.901485509577000244e+01
1.812720934296999928e+02	1.889184596745000135e+02	3.335196778417000132e+03	5.259311362884999852e+01	6.830122645029000523e+02	1.421344051531999924e+02	2.314525473413999919e+02	3.705488224679999831e+01
1.162534988160000040e+02	1.114801668072000069e+02	2.056782201812000039e+03	3.956773396447999858e+01	6.292237666336000075e+02	2.499960651778999932e+02	1.723610736644999974e+02	3.338418889756999874e+01
1.495295267603000013e+02	2.019939539106999860e+02	2.957832547660999808e+03	1.900277727809000083e+01	8.525210708572000158e+02	2.405541630760000089e+02	8.643294808480999336e+01	1.144371781723999959e+01
2.437497094475999972e+02	2.310928622856000061e+02	3.186503573519999918e+03	8.302157252374999530e+01	8.039426662117999740e+02	1.627744233832000020e+02	3.646514088752999783e+02	6.715268437323000228e+01
2.971896008854999991e+02	3.277548792406000189e+02	1.805442107244999988e+03	8.202965975502000617e+01	1.038011863967999943e+03	1.752736135405000084e+02	3.638221867725000038e+02	6.022788451899999984e+01
2.488014882296000110e+02	2.193109556571999974e+02	3.538695587359999990e+03	9.331857924231999846e+01	8.957820326263999959e+02	2.766815043176000017e+02	4.089957189465999932e+02	4.908471042757000191e+01
1.579255199819000097e+02	1.737496502685000053e+02	4.121653708812999866e+03	4.076599842697999776e+01	8.180299939957000106e+02	2.681698920280999801e+02	1.825131224209000038e+02	3.317148964068999817e+01
3.208616731192000202e+02	2.979846707356999786e+02	5.190721897614999762e+03	1.115898445154000029e+02	1.019284995445000050e+03	2.044512237650000088e+02	4.892067812032000234e+02	9.132754804854999975e+01
2.437276711389000070e+02	2.654905104063000181e+02	4.148870362022999871e+03	6.417882012984000539e+01	9.010080704783000556e+02	1.693119178809999994e+02	2.803784071280999797e+02	2.855344190038000107e+01
1.852207423083999913e+02	1.770382868512000130e+02	5.136695856088999790e+03	6.187173863676999730e+01	7.835644663100999878e+02	2.357094368150000037e+02	2.746176795915000071e+02	4.562191798117999753e+01
2.379923475219000011e+02	2.570327586820000079e+02	5.273028688065999631e+03	6.331874177064000264e+01	8.624563071794999587e+02	1.630700171736999948e+02	2.805296935521000137e+02	4.817330695932000140e+01
2.708839639876999854e+02	3.107862562796000248e+02	3.724047700395999982e+03	6.325406469482999938e+01	9.861942326990000538e+02	1.625392732033000129e+02	2.821311760253000216e+02	3.721668746918999915e+01
2.649774895050999817e+02	2.948778219437999724e+02	5.306525257969999984e+03	6.600739299864000031e+01	1.024293974953000088e+03	2.012747580413999913e+02	2.938613644310000268e+02	4.059236434267999982e+01
1.506108461068000111e+02	1.703049437974000000e+02	5.594649239383999884e+03	3.598337496684000314e+01	6.945896851129999732e+02	1.847915656309999974e+02	1.617181609271000013e+02	2.295657365178000120e+01
2.398683022110000138e+02	2.854262283525999919e+02	2.650465432816999964e+03	5.218576249363999864e+01	1.131053953365000098e+03	2.933561162394000235e+02	2.339883208157999945e+02	1.968018208787000134e+01
2.020766268685999876e+02	2.020460964021000052e+02	5.723550219284999912e+03	6.252669619846000160e+01	7.897372416606000343e+02	2.013784488821999901e+02	2.758172717667000029e+02	4.154491388811999997e+01
2.650835971143999927e+02	2.469665289986999994e+02	1.475442069350000111e+03	9.790067996957000673e+01	9.422990278864000402e+02	2.809937928004999890e+02	4.363047199921999777e+02	4.697333752035999765e+01
2.128533008754000093e+02	2.329876396875999944e+02	7.013245564120999916e+03	5.491690019029000069e+01	9.816184779727999512e+02	2.683861076952999838e+02	2.478817531601000042e+02	3.030621110216999980e+01
2.341748137017999909e+02	2.149960324687999957e+02	6.556611743198000113e+03	8.257364237750999791e+01	8.737385026924999920e+02	2.416350672734999989e+02	3.629334778986000174e+02	4.851948665095999758e+01
2.165574913430999970e+02	2.304473362530000031e+02	4.137271706387000449e+03	6.011981652928000130e+01	8.103028394899999967e+02	1.613818763621000016e+02	2.682597424185000250e+02	4.292864077493000252e+01
2.152273783697000056e+02	2.196800555533999955e+02	3.176343777766000130e+03	6.512350085689000423e+01	8.061820186887999853e+02	1.857826246902000094e+02	2.852779010121000169e+02	3.894757378023999905e+01
2.120802108636999890e+02	1.729930858422999904e+02	7.852195389239000178e+03	8.627575849107999773e+01	6.879739771616999633e+02	1.863508528668999986e+02	3.821453901484999847e+02	8.926044441492000203e+01
1.772929280930999880e+02	1.888669812059000037e+02	2.696803857480999795e+03	4.972285833238999686e+01	6.874161797919000492e+02	1.562151836358999901e+02	2.205193160389000013e+02	3.768569793027000259e+01
2.193772821327999907e+02	2.332143402172999913e+02	4.232560738379999748e+03	6.102459700773999884e+01	9.479357812668999941e+02	2.436431923950999874e+02	2.700162453992999758e+02	2.627173679343000146e+01
2.239521019340000123e+02	2.053418402316999902e+02	7.039216530118999799e+03	7.883420995858999447e+01	7.351442989943999464e+02	1.590058266638000077e+02	3.412601506529999824e+02	7.719588011589999610e+01
1.917068500887000084e+02	1.823637638259000084e+02	5.371687591552000413e+03	6.421815923443000429e+01	6.355212835675999941e+02	1.295883691642000031e+02	2.813943126867000046e+02	5.124378228541999647e+01
2.104349813478999920e+02	2.544333149594999952e+02	2.687826654316999793e+03	4.342215380550000248e+01	9.042044271889999436e+02	1.920367883360999883e+02	1.957316394156999877e+02	2.796965205608000105e+01
2.238621486781999863e+02	2.531159552521000080e+02	4.113650980219999838e+03	5.397669920202999805e+01	9.927228045250999457e+02	2.560255776747000027e+02	2.383417484043000059e+02	2.671583719215999864e+01
2.405319454853000138e+02	2.779395593701000280e+02	2.947159976851000010e+03	5.627241218129000089e+01	9.589448027245000503e+02	1.849015241797000044e+02	2.540339524407000056e+02	2.731092664271000103e+01
1.986860551471999941e+02	2.072597349357000098e+02	6.836460524377999718e+03	5.645011996190000048e+01	7.497420024778000425e+02	1.709849853247999931e+02	2.502177486401000124e+02	4.258502898666999670e+01
3.175913398632000053e+02	3.648771225593000054e+02	3.744191734085999997e+03	7.406069181565000292e+01	1.076906003972000008e+03	1.165472445588000028e+02	3.322236933264999834e+02	3.508080380961000344e+01
2.754702004171999761e+02	2.151309813245999862e+02	7.727083120923000024e+03	1.171155318936999947e+02	7.841229447485000037e+02	1.807273427881000032e+02	5.210284303009000269e+02	1.208301055910999935e+02
1.600282758728999966e+02	1.651149249626000142e+02	8.538650087919000725e+03	4.657648923656999784e+01	7.034805878790999714e+02	2.007957787352000025e+02	2.050608824532000085e+02	3.012641624995999834e+01
2.099319908406000081e+02	1.956743371164000109e+02	5.926358425505999548e+03	7.241368391336999366e+01	7.314066513830000531e+02	1.768959874678999995e+02	3.171965816292000113e+02	4.445558433432999834e+01
2.286792052934999901e+02	3.059361585085999877e+02	2.502605563140999948e+03	3.176652033276999987e+01	1.037654481798000006e+03	1.896345289301999912e+02	1.429960311643999944e+02	1.312864250406999922e+01
2.464011933561000092e+02	2.396153100596999934e+02	3.051989674080999976e+03	8.104929838290999555e+01	9.461162838075000536e+02	2.533453764319000072e+02	3.544386930570000231e+02	5.765248277752999684e+01
1.003117998824999972e+02	1.412905265793999945e+02	1.689158364491999919e+03	1.115961539070999997e+01	6.048011729229999673e+02	1.741451981028999967e+02	5.249358966759000111e+01	9.692911671981999433e+00
2.687887025754999968e+02	2.535823801726000113e+02	4.842713754100000187e+03	9.139423435991000133e+01	8.944630767620000142e+02	1.925184001922000050e+02	4.015327307625000230e+02	4.076727898411999718e+01
2.637953611349000198e+02	2.386022600622000027e+02	3.832249591587999930e+03	9.563742138988999386e+01	8.526898098949000087e+02	1.913184238245999893e+02	4.175802203659000043e+02	7.993422181344999444e+01
2.186830033679999872e+02	2.154976386161999926e+02	8.398561764304000462e+03	6.889492607153999870e+01	8.266146108957000251e+02	2.030104682356000012e+02	3.029737349156000050e+02	4.293531001291999871e+01
2.371675448727999935e+02	2.079913292763000072e+02	3.397381553058000009e+03	8.975361553938999748e+01	8.183431568396000557e+02	2.262843416281999964e+02	3.930104956015999846e+02	7.800486783304999960e+01
2.151368717009999898e+02	2.171760489556000095e+02	1.135329480494000018e+04	6.490372426906999692e+01	8.194456471585000372e+02	1.956110593171999881e+02	2.891219226351000202e+02	4.845291488034000338e+01
1.883790479507999862e+02	1.548903685150000058e+02	6.240043654336000145e+03	7.607938378145999536e+01	6.953539727561000063e+02	2.334100240681000002e+02	3.337655158315999984e+02	6.812566818384000555e+01
1.729661840171999927e+02	2.252399351589000105e+02	1.285102693010000075e+04	2.402138514418999904e+01	8.303836763046000442e+02	1.851186196099000085e+02	1.086924002373000064e+02	1.939288790000000162e+01
1.717787166921999926e+02	1.810694730483000114e+02	2.251490527132999887e+03	4.975046294866000096e+01	5.986699937954000461e+02	1.039008474295000042e+02	2.197411451858999953e+02	4.859780381371999880e+01
1.883092139803999885e+02	1.783678992378999908e+02	7.477986668389000442e+03	6.339016744058999819e+01	7.493411867375999691e+02	2.103751037202000020e+02	2.806583107129999917e+02	4.607457515000000114e+01
2.074632017055999995e+02	1.841521646102000034e+02	3.918114232570999775e+03	7.703328726060000520e+01	7.137637962538000238e+02	2.012873552190999931e+02	3.384686749312999723e+02	7.961364963593000255e+01
2.433356780468000125e+02	2.077976724211000032e+02	6.046816109375000451e+03	9.426122841247999418e+01	7.923809176119000313e+02	1.999129641817000049e+02	4.147246984430000225e+02	7.497279255475000070e+01
1.817643142034999926e+02	1.821724885346000065e+02	3.602443377348000013e+03	5.653423434866999742e+01	8.518896027869999443e+02	2.778597764764999738e+02	2.503012042594999969e+02	3.849218583340999800e+01
3.197338274397999953e+02	3.348962671798000201e+02	3.566269092781999916e+03	9.207536406155999487e+01	1.043148486038000101e+03	1.545263414117000025e+02	4.088427092869999910e+02	3.884438158289000143e+01
2.325531048901000020e+02	2.359976643960000047e+02	6.637571902523999597e+03	6.987065832276999799e+01	8.637030633178000016e+02	1.937866192445999900e+02	3.089749308891999817e+02	4.387561134701999777e+01
2.401279100634000088e+02	2.018937557502999880e+02	6.347525810901000114e+03	9.434866856153000469e+01	8.811815305113999557e+02	2.975226486239999986e+02	4.089330375036000191e+02	6.708112654334000524e+01
1.591456850486999883e+02	1.736064672121000001e+02	5.375257541664000200e+03	4.154136652959999765e+01	7.353076289010000437e+02	1.992777422771999909e+02	1.862176469370999996e+02	3.341940497541000354e+01
2.875414517340000202e+02	2.517376757744000031e+02	4.815126214801999595e+03	1.083664649276000063e+02	8.446234714830000030e+02	1.522894455258999926e+02	4.700607266603000198e+02	7.221888379656999746e+01
1.638174071201000004e+02	1.543671987593999972e+02	4.438028371823999805e+03	5.585976270084999840e+01	6.275448088565999569e+02	1.724454108596000026e+02	2.419032217749000040e+02	3.914869561348999838e+01
1.369182791066999982e+02	1.600412311480999961e+02	5.519270749663000061e+03	2.993910719109999974e+01	7.312009261471999935e+02	2.260812158798999860e+02	1.349938341806000039e+02	1.922443124201999964e+01
1.838313308472999950e+02	1.668857474705999948e+02	3.845885822658000052e+03	6.638270128371999590e+01	6.496267177034000042e+02	1.591613082281000118e+02	2.922685040447000233e+02	5.356141988681999777e+01
1.879088673969000070e+02	1.771562682905000088e+02	5.200382389731000330e+03	6.407116956231000415e+01	6.639385732245000327e+02	1.563277148210000007e+02	2.905228308294999806e+02	4.029653772091999997e+01
1.887264755244999890e+02	2.135794524389999935e+02	1.741363009595999984e+03	4.913222195262999747e+01	9.707735554299999876e+02	2.911269322717000136e+02	2.175892787376999991e+02	2.136547549232000165e+01
2.925762654009000130e+02	3.122474844678000068e+02	4.573089510816000256e+03	8.034868042898999363e+01	9.663217308120999860e+02	1.494703085827999871e+02	3.578692110458999878e+02	6.027436545913000288e+01
1.543518141177999894e+02	1.634952772581999909e+02	5.004245727458999681e+03	4.273669682338000086e+01	7.372277515094000364e+02	2.304212217579000139e+02	1.880676487881000014e+02	2.987649704505999892e+01
2.307598174238000013e+02	1.767834708096999918e+02	3.525247083345000192e+03	1.004158171307000060e+02	7.137281460883000364e+02	2.406148678714000084e+02	4.389327001757999938e+02	9.789739080607999711e+01
1.750816590322000081e+02	1.534464922637000086e+02	4.606257891274000031e+03	6.583866377322999597e+01	6.817080041059999758e+02	2.212285539711000126e+02	2.886525301520999847e+02	3.982071880235000094e+01
3.587828896559000214e+02	3.121067040107000139e+02	2.638908008686999892e+03	1.383032452230999922e+02	1.044719368772000053e+03	2.255254055814999958e+02	5.965581227945000364e+02	1.164046543019999973e+02
2.184041328300999965e+02	2.269826537122000047e+02	2.519446799817999818e+03	6.480780380122999418e+01	8.237396932382999921e+02	1.923921211031000098e+02	2.853584310242999891e+02	3.727352800784999687e+01
2.055775185818000068e+02	2.039124269929000093e+02	8.724688312346999737e+03	6.416403938431000142e+01	8.198881339316000094e+02	2.193392348360000028e+02	2.868698904486000174e+02	4.072717428760999780e+01
2.547389807293000104e+02	2.369630128253999999e+02	2.528905027654000151e+03	9.020316525439000088e+01	9.065195785738000041e+02	2.307005942796999989e+02	3.948832884973999739e+02	7.638762850371999491e+01
1.164696672599999943e+02	1.329127894576000131e+02	3.236029410779000045e+03	2.778940208327000150e+01	5.823526673991999587e+02	1.695303669815000092e+02	1.249821619980999969e+02	1.690124750330999959e+01
1.890498646274000123e+02	1.945547433428000090e+02	4.385929614044999653e+03	5.597645361941000175e+01	9.484755120549999674e+02	3.429979849474000275e+02	2.492318990455000005e+02	2.890664307040000125e+01
2.541555259614000022e+02	2.938751235374999737e+02	5.924399054831000285e+03	5.721688675135000324e+01	1.027767917504000025e+03	2.051209272494999993e+02	2.553964961254999935e+02	2.909998885735999963e+01
2.425453848406000077e+02	2.405226676698000006e+02	2.594640912549999939e+03	7.814896558556999651e+01	9.270308611816999473e+02	2.340940619305000041e+02	3.452650335765999898e+02	5.162496635563999803e+01
2.275600114165000036e+02	2.078503847647000100e+02	5.662082356715000060e+03	8.089768196123999644e+01	8.042074171194000201e+02	2.143309325383000044e+02	3.544273586973999954e+02	5.549652951841999737e+01
1.951869248792999940e+02	2.174482423560000086e+02	6.307347886098000345e+03	4.824059450272000049e+01	8.788827223966000020e+02	2.479877079521999974e+02	2.158695165562000113e+02	3.327631717007000134e+01
2.040416435909000086e+02	2.337148561365000035e+02	3.258232241565000095e+03	4.825532766522999850e+01	8.283595577418000175e+02	1.716056178723000016e+02	2.162392299535000006e+02	3.310609769026999771e+01
2.586508702780000135e+02	2.474209520109999971e+02	3.069273638479000056e+03	8.729901933237999856e+01	9.887682149283999706e+02	2.763087689597999770e+02	3.841929558425999858e+02	6.095296061834999790e+01
2.287929378515999872e+02	2.190144699091999883e+02	2.670330262064000181e+03	7.738889727005999930e+01	7.406518255178000345e+02	1.451439435942999978e+02	3.337680588598000213e+02	5.841373679336000180e+01
1.419189550341999961e+02	1.344749210731999938e+02	3.153076784502000010e+03	4.853424777877000196e+01	5.418212358429999540e+02	1.412123972040000126e+02	2.152118833218000020e+02	5.302654981956000313e+01
1.585502475851999975e+02	1.718659066442999972e+02	3.345663130150000143e+03	4.259796481477999919e+01	7.187724693714000068e+02	2.031788136396000084e+02	1.901674004776999993e+02	3.387658783537000318e+01
2.131484256148999918e+02	2.269282560450999995e+02	2.944574697450999793e+03	5.986710561955000287e+01	9.805287222156000553e+02	3.056066031519000035e+02	2.632636199657999896e+02	4.345339972800000083e+01
2.869401230821000013e+02	2.578236441695000281e+02	5.327645209457999954e+03	1.043688896257000067e+02	8.359383565616000169e+02	1.553663055657999905e+02	4.525169897825999783e+02	8.543591463289999410e+01
2.388304819717000100e+02	2.164133479195999996e+02	4.646485082279000380e+03	8.595149936228000342e+01	7.585470396192999942e+02	1.559931958921999922e+02	3.721256807836999769e+02	6.146268364406999751e+01
2.177890106778000074e+02	1.756285948112999904e+02	3.997208329630000208e+03	8.993145640916999639e+01	7.840982509350000100e+02	2.846483298646999742e+02	3.852718125943999894e+02	4.792501510404999721e+01
2.232420450742000071e+02	2.018557045448000054e+02	5.163980608359000144e+03	8.065387060755000448e+01	7.135779912704000481e+02	1.482827755136000007e+02	3.568398087908000207e+02	7.095634791307999478e+01
2.532441292844999907e+02	2.632269711729999813e+02	6.623371384609000415e+03	7.292366098140999497e+01	8.640090933495999934e+02	1.485427515048999965e+02	3.267353199811000195e+02	3.634311008480000282e+01
2.138210726442000009e+02	2.603914738760000205e+02	2.809203658191000159e+03	4.297977820597999710e+01	9.329572903857000483e+02	1.981803834506999920e+02	1.947973848732000022e+02	2.633529129214999998e+01
2.515275028650999900e+02	2.595855250138999963e+02	5.831881057280999812e+03	7.356312447223000106e+01	8.137466101843000388e+02	1.129327770252999983e+02	3.293170429276000277e+02	4.953541234627999756e+01
1.746620277499000053e+02	1.689094154343000014e+02	3.666802232594000088e+03	5.766274225458000302e+01	7.494694918630999609e+02	2.297688195473000121e+02	2.554728783886999963e+02	4.430538672931000121e+01
2.718490889286999845e+02	2.714745887440000160e+02	3.300701264807999905e+03	8.567840715398999407e+01	9.181976533061000509e+02	1.815877333073999864e+02	3.769087369458000012e+02	7.110867607929999679e+01
3.045778504478000173e+02	3.293272799975999874e+02	3.191253571190000002e+03	8.286907518552000340e+01	1.190760321386999976e+03	2.705270523935000142e+02	3.667399632167999926e+02	6.023050553542999808e+01
2.278958141932000103e+02	1.952556834920999904e+02	8.319208381473999907e+03	8.763287370080999494e+01	6.516552796733999458e+02	1.141407761122000011e+02	3.886296051643000169e+02	8.881933238434000089e+01
1.918417568915999993e+02	2.142107865972000127e+02	5.706702192671000375e+03	4.729838975994000094e+01	8.426069927936999875e+02	2.145493761932000041e+02	2.119332265710000058e+02	2.894533558822000074e+01
1.790595155128999920e+02	1.852473947937000105e+02	3.347015962200000104e+03	5.253095493653000148e+01	7.185206309011999792e+02	1.814488176094999972e+02	2.279995399693999900e+02	4.594568003741999718e+01
2.487830620325999860e+02	2.435845398163000084e+02	3.472768486012999801e+03	8.081637739663000275e+01	9.803140115190999495e+02	2.647838296927000101e+02	3.568880286845000001e+02	4.783559747734000211e+01
1.984828765455999928e+02	2.264913445782999872e+02	3.807976988922000146e+03	4.702437974931000042e+01	8.062133491073999494e+02	1.668519273626999961e+02	2.126953871583999955e+02	2.983455019379999840e+01
2.497546279265000067e+02	2.801470757121999782e+02	7.879104034969999702e+03	6.054068127034999947e+01	9.993134382995999658e+02	2.146468901066999990e+02	2.724547060944000236e+02	3.196175762001000109e+01
1.864221470363000037e+02	1.933402758503999905e+02	2.420879716119000022e+03	5.579039470296000047e+01	9.662939087450999978e+02	3.470147828273999835e+02	2.463725730859999885e+02	3.135224136217999913e+01
2.480561027002000003e+02	2.784092158660999985e+02	5.745325219577999633e+03	6.017564009366999755e+01	1.077992427233999933e+03	2.781089162915000088e+02	2.646876538519999826e+02	2.292629923288999905e+01
2.149624937695000142e+02	2.404168680736999875e+02	4.199634529631000078e+03	5.329988108226999799e+01	9.240017667788999916e+02	2.229144441015000098e+02	2.378537862384000050e+02	3.411628517810000005e+01
2.343938790665999932e+02	2.215005707866000080e+02	2.317833568782999919e+03	8.145754415967999762e+01	8.846811885493000318e+02	2.434456611120999980e+02	3.544518477693999898e+02	6.105403695491000349e+01
1.937367128735000108e+02	1.791488398237000013e+02	3.721314550887000223e+03	6.828744082881999589e+01	8.548672054464999519e+02	2.822757088129000067e+02	2.936632103407000045e+02	5.703320513946999881e+01
1.813161784730000079e+02	1.923593735695999953e+02	2.120832769807000204e+03	5.251111723193999836e+01	7.817038009233000366e+02	2.069902662988999964e+02	2.344149886399000025e+02	3.981930715330000226e+01
2.248282085451999990e+02	2.267135751348999975e+02	4.157838244028999725e+03	6.907465492756000458e+01	8.126467012668999814e+02	1.692977490529000022e+02	3.064252803997999877e+02	4.697314585933000330e+01
2.565498843621999754e+02	2.878447133294000082e+02	5.612799048410999603e+03	6.264583689247999843e+01	9.908450342721999959e+02	1.924436257090999902e+02	2.825428251750000186e+02	3.115141032190999937e+01
2.183232532723999952e+02	1.902971540828999935e+02	4.743614356009000403e+03	8.259265136476000180e+01	7.593871313122000402e+02	2.205537619632999906e+02	3.589522372577999931e+02	6.574898379428999817e+01
2.044444180112000140e+02	2.017882447014000036e+02	7.179752764085999843e+03	6.427092435797000292e+01	8.966930300919000274e+02	2.686695187116000056e+02	2.815049221589000013e+02	3.343448253577999907e+01
1.315743386535999946e+02	1.696673888539999950e+02	3.998420445419999851e+03	2.022841431984999971e+01	6.971264637629000163e+02	1.883731630961000008e+02	9.116763195097999528e+01	1.410789576083999997e+01
1.780083968714000093e+02	2.000637007105999885e+02	1.620685732887000086e+04	4.243035445147000218e+01	8.689175203890999910e+02	2.527403466334999962e+02	1.906314263682999979e+02	2.325416122224000048e+01
2.867026961639999740e+02	3.046839548951999745e+02	4.241945224811000116e+03	7.983852453228999480e+01	9.748109658465000393e+02	1.466418834636999975e+02	3.484522391230000267e+02	5.974748719019000021e+01
2.220124113505000025e+02	2.374177561898999897e+02	3.652415080998000121e+03	6.133078750672000012e+01	8.556905719339999905e+02	1.753643874295999865e+02	2.732936624301000279e+02	3.493226551954000314e+01
1.451320853050000039e+02	1.463673007961000110e+02	5.872276131192000321e+03	4.424598695947000238e+01	6.541500881265000089e+02	1.980753773028000069e+02	1.970927614308999978e+02	2.744446205434000063e+01
2.397257583436999937e+02	2.563074452317999885e+02	5.458917409130000124e+03	6.547320241932000329e+01	8.709668849657000465e+02	1.616076654741000027e+02	2.928440075299000114e+02	3.578249145528999975e+01
2.981355694741000093e+02	3.119677353655000047e+02	5.457165646974999618e+03	8.478159443578999799e+01	1.076045925938999972e+03	2.307770555783999953e+02	3.744064790769999718e+02	5.815003030287000030e+01
1.748763579200999914e+02	1.885197608482000078e+02	5.482833009283999672e+03	4.666210315866000258e+01	7.844033363126000040e+02	2.249028300198000068e+02	2.080019051454000021e+02	2.614512063668000152e+01
2.169876941745000067e+02	1.946541418833000137e+02	5.797697712424000201e+03	7.885608037209000543e+01	6.757722224215999631e+02	1.313461237335999954e+02	3.454112008230999891e+02	6.848565497897999421e+01
1.688411345273999871e+02	1.924724194929000021e+02	6.646717127416999574e+03	3.932848327298999891e+01	7.410723676088999810e+02	1.742419419681999955e+02	1.770737045163999994e+02	2.206014842788999886e+01
2.698025921238000251e+02	3.059292951768999842e+02	4.423040604984000311e+03	6.451040250750999405e+01	9.924431162652999774e+02	1.672269875871000124e+02	2.879298195507000173e+02	4.100414891645999660e+01
2.189747573129999978e+02	2.423964153400999919e+02	3.102287967676999870e+03	5.656870141336000302e+01	8.791737175352000122e+02	1.937505646644000024e+02	2.536081746597999995e+02	2.507654320018000149e+01
2.434670198846999938e+02	2.854386721551999813e+02	3.002083839727999930e+03	5.449306607066999675e+01	1.064566155332000108e+03	2.560220973629000127e+02	2.428640288802000100e+02	3.371147777259000122e+01
2.842377178937999815e+02	2.958786211135000030e+02	4.163819053885999892e+03	8.223573723517000644e+01	9.026851762333999432e+02	1.352810579449999864e+02	3.656320742931000041e+02	4.799632570475999671e+01
1.262118955952000050e+02	1.231675626144999995e+02	8.778470373422000193e+03	4.051205941432999680e+01	5.542108397296000248e+02	1.622981905659999882e+02	1.804692692444999977e+02	3.712627171756000166e+01
2.730385477748999961e+02	2.644422450777000222e+02	2.653497931445000177e+03	9.112237436288999959e+01	8.560319920993000551e+02	1.414261915531999989e+02	4.017208330583000020e+02	7.427808232136000299e+01
2.686346722423999722e+02	2.845301106306000065e+02	3.292517100234999816e+03	7.586301716987999555e+01	1.017563258083000051e+03	2.179346498063000013e+02	3.355545663625999850e+02	4.664317474655999973e+01
2.600006626321999761e+02	2.404735489768000036e+02	3.806707320858999992e+03	9.170365465195000354e+01	9.436115228347999846e+02	2.591487236195999913e+02	4.039429851576999795e+02	5.971105946715000101e+01
2.361695522256000004e+02	2.556120759050999993e+02	1.985701756723000017e+03	6.689944700754000451e+01	1.102418115307000107e+03	3.458432851983000091e+02	2.968261184776000050e+02	5.201493428220999959e+01
1.962034471307999866e+02	2.112148408976999860e+02	5.319170944704999783e+03	5.269641938139999837e+01	9.140681247761999657e+02	2.804507004874000131e+02	2.333555181609999920e+02	2.566930682883999992e+01
1.462936541987000112e+02	1.369137262408000026e+02	4.070749844288000077e+03	5.060242546368999683e+01	6.998554652136000414e+02	2.517263520454000059e+02	2.229067434311000113e+02	2.855809114915999913e+01
1.477110901531999900e+02	1.564849115773999984e+02	4.262243461039999602e+03	4.126449133914000100e+01	7.497086634767999840e+02	2.457219461276000061e+02	1.830516248778999966e+02	2.517295635457000103e+01
2.352556853806999868e+02	1.887638659877999885e+02	4.995148855403000198e+03	9.767309430350999833e+01	6.933445904285000552e+02	1.632906037930999901e+02	4.268002265563999913e+02	8.453289442330999748e+01
1.451775016738999966e+02	1.662161271294000073e+02	9.600221403018000274e+03	3.321556870330000066e+01	5.737408796040999732e+02	1.050409972619000030e+02	1.498189287831000058e+02	2.837984111617999972e+01
1.429198060788000078e+02	1.620597051484000133e+02	1.013222765726000034e+04	3.351993229156000353e+01	7.114628933128000199e+02	2.108687856489000012e+02	1.510348549224000010e+02	2.246736886747000028e+01
1.312832350610999868e+02	1.531408816391999892e+02	5.288945862102000319e+03	2.885260737140000131e+01	7.030358872634000136e+02	2.216827675998000018e+02	1.293833986420999906e+02	1.589013173726000083e+01
2.741760795780999729e+02	2.854112935129999755e+02	3.843518906599999809e+03	7.965789692481999396e+01	9.835194107280000253e+02	1.961852244622000114e+02	3.501354545186999871e+02	5.893163394506999708e+01
