## Supplementary material for "McSNAC: A software to approximate first-order signaling networks from mass cytometry data": traj_90.txt

2.507557373386999870e+02	1.748964320894999958e+02	4.158144553199000256e+03	1.161262933439000022e+02	7.504065284903999782e+02	1.779580618267999910e+02	9.588926775546000272e+02	3.833476446286999817e+02
1.558043502346999958e+02	1.435857709923000129e+02	6.426187808984999720e+03	5.177891514312000254e+01	6.150910473354000487e+02	1.342139727859999994e+02	2.829196775541000193e+02	7.769934612922000383e+01
1.862288510456000097e+02	1.322650550282000097e+02	5.641438920462000169e+03	8.465426925154000060e+01	7.268734195432000433e+02	2.228267939908000130e+02	5.087668389158999958e+02	2.785366759975000264e+02
2.436276414527000043e+02	2.282850768108000068e+02	2.754712899103999916e+03	8.090546895955999673e+01	9.413887218958000176e+02	1.999962457786000130e+02	4.406729399748999754e+02	9.439429972374999522e+01
1.972500757027999896e+02	1.708901006341999960e+02	2.679901121576000151e+03	7.334272969692999311e+01	8.016665876084999809e+02	2.248150282363000088e+02	3.990341491231000077e+02	9.726977189883000108e+01
2.610118310602999827e+02	2.034924173091999933e+02	2.916285013181000068e+03	1.095421053488000069e+02	8.506505303799000330e+02	1.913474529947999940e+02	7.018655352964999565e+02	4.246460254265999765e+02
4.374332793591000268e+02	2.383821288064000044e+02	6.836004391501000100e+03	2.396697190410999951e+02	9.329348447866999550e+02	1.766552715729000056e+02	1.393567916777999926e+03	8.329207125881999900e+02
2.331110627239000053e+02	2.172626424949999944e+02	3.110578903353999976e+03	7.765534379329000103e+01	9.853876694241999985e+02	2.475533151109000016e+02	4.221051788112000054e+02	8.254971532915000410e+01
3.992495191954000120e+02	3.660152633667000259e+02	4.180762710355999843e+03	1.352718339319000052e+02	1.280112699404000068e+03	1.849047387395000044e+02	7.457360162118000062e+02	1.716510818271000005e+02
2.336144752543000038e+02	1.500490100769999913e+02	5.673821824159999778e+03	1.151878908614000068e+02	7.064769129420999434e+02	1.969834984446999897e+02	9.689993308337000144e+02	3.858492861537000067e+02
1.652241534183999931e+02	9.781133629778000227e+01	4.967982906623000417e+03	8.626286323395000011e+01	7.294982351613999754e+02	2.810160242192999931e+02	5.135197510017000013e+02	2.341023570055000107e+02
1.819026356482999915e+02	9.798574708350000151e+01	4.740977282152000043e+03	1.004305762097000070e+02	5.629546204220999925e+02	1.900563047143000119e+02	9.413386288696999600e+02	2.888243090415999745e+02
2.160476465785000073e+02	2.011367570751000073e+02	6.207396305264000148e+03	7.069659887334999837e+01	8.812825426457000049e+02	2.098583876266999937e+02	3.837123970971999825e+02	7.646045847352000635e+01
2.344790382248000071e+02	1.962579808817000071e+02	3.046366420945999835e+03	9.071810931006000089e+01	8.646737232348999669e+02	2.225870963074999906e+02	4.980638543794000270e+02	1.603523117537000076e+02
1.444516704181000080e+02	1.327274609074999887e+02	6.738342602867999631e+03	4.819656007014999943e+01	8.061423657576999631e+02	2.936552768707999803e+02	2.593197639507000076e+02	3.398518854547999979e+01
3.070446530937999796e+02	2.826343018141000130e+02	9.479588286414000322e+03	1.017870658404000039e+02	1.065237288146000083e+03	1.914832698175000019e+02	5.549309650051000062e+02	1.173424051999000000e+02
2.340451266080999915e+02	2.228733636032999925e+02	7.486290561628000432e+03	7.348748479491999319e+01	8.773443216363000374e+02	1.612226878859000010e+02	3.962418675647999748e+02	9.197232004081000412e+01
2.596232350919000282e+02	2.161098908524000137e+02	7.934219627739000316e+03	9.946021423941999728e+01	1.205227508949999901e+03	4.186170796128000120e+02	5.333857723607000025e+02	7.758808559665000359e+01
2.700708942388999958e+02	2.681485232663000033e+02	2.397554953940999894e+03	8.222927123223000478e+01	1.124018407473000025e+03	2.453346374690999880e+02	4.455406054599000072e+02	5.876791020894000184e+01
2.837362091499999792e+02	1.066931345033000014e+02	5.824084646332000375e+03	1.824335641110999973e+02	7.007398376851999728e+02	2.913961651298999982e+02	2.136143809885999872e+03	4.616619878410999718e+02
3.151687368763999757e+02	2.469816277452999884e+02	5.410876888730000246e+03	1.301363934260000121e+02	1.051513539340000079e+03	2.386630505978999963e+02	8.172433622707000040e+02	6.412726550871999507e+02
2.565447323591000099e+02	1.856955646531999946e+02	4.848571607578999647e+03	1.147836127355000002e+02	1.018122471726999947e+03	3.618490831675999857e+02	6.375735346589999608e+02	1.780706091568999909e+02
2.213622735980000016e+02	1.970342100249999930e+02	5.349426524952000364e+03	7.783168383995000283e+01	7.512224716388999468e+02	1.322343749771000034e+02	4.340273623743000257e+02	1.097004763746000009e+02
1.844202584230999946e+02	1.290720840152999926e+02	8.093538491629000418e+03	8.470396768336000548e+01	7.547035020437000412e+02	2.629603147812999850e+02	4.771970811223999931e+02	1.903077804136999873e+02
2.795007815313999799e+02	1.574077316270000040e+02	3.901964087586999995e+03	1.506273516351000126e+02	6.992420631249000280e+02	1.794113661387000036e+02	1.502202943389999973e+03	3.534525273311999740e+02
2.381028936735999935e+02	1.464885325653999928e+02	3.879549239146000218e+03	1.213965123818999956e+02	7.843012217069000371e+02	2.465378614338000034e+02	9.900038950911999791e+02	5.477575706436999781e+02
1.975045411961000070e+02	1.350400720055000079e+02	9.526048991604000548e+03	9.249590350465000199e+01	8.795194849939999813e+02	3.171245356050000055e+02	5.120363731676000043e+02	1.601770269883000140e+02
2.435300103646000025e+02	2.482469402108000054e+02	6.579894269102000180e+03	6.708638667943000655e+01	9.645115384703999553e+02	1.861313338562999888e+02	3.648941493085999923e+02	6.953296460494000542e+01
3.071826455569000132e+02	2.050435437803000127e+02	3.194043175468999834e+03	1.480303365030000009e+02	9.383152251761999878e+02	2.296423457536000114e+02	1.222252319891000070e+03	3.759056326763999891e+02
3.106240608526999836e+02	2.168633353472000067e+02	5.174216185567000139e+03	1.433972353021000004e+02	8.994232673962000035e+02	2.194177002995000123e+02	6.140316332836999891e+02	5.797646299542000179e+02
1.469200387413000044e+02	1.276691404409999961e+02	6.041637456763999580e+03	5.333086105470999883e+01	5.884595334251999930e+02	1.502013832986999944e+02	2.911383088988999930e+02	7.754812131616999693e+01
4.335108114742999987e+02	2.062481055773999969e+02	6.742406247666999661e+03	2.544084942679000108e+02	7.699489058115000262e+02	1.400362042222000127e+02	1.325234623165999892e+03	4.395612694482999814e+02
3.473184872460000179e+02	2.121222837477000098e+02	5.277259563266000441e+03	1.775300550203999990e+02	9.178772041554999532e+02	2.383221788694999930e+02	1.747666266950999898e+03	2.796277721096000164e+02
2.380995789755999965e+02	1.693022911214000032e+02	6.376285504034999576e+03	1.080343873679999973e+02	9.373752922748999481e+02	2.901055228919000228e+02	6.160147041919000230e+02	2.464555035562000000e+02
3.745645803045999855e+02	1.990498338522000097e+02	5.617508066141999734e+03	2.080942267666999896e+02	7.502562066268000081e+02	1.615943268460000013e+02	2.071242943607000143e+03	3.302317675200999929e+02
1.679395341853000048e+02	9.542956353140999681e+01	4.685116301465999641e+03	8.994282069182000328e+01	5.049048381142000039e+02	1.552087158326000065e+02	8.844926876076000326e+02	5.609170865853000123e+02
2.333311811179999893e+02	2.678542501294999738e+02	6.497534801067999979e+03	4.674055757648999787e+01	1.179283830959999932e+03	2.770783880975000102e+02	2.539382364054000050e+02	3.278958964283000199e+01
2.945930269657000053e+02	2.000471622224000043e+02	2.709086425168999995e+03	1.403978000040999916e+02	8.041971842927999887e+02	1.648168802168999889e+02	1.304187279923000006e+03	7.381584651212000381e+02
2.124726715594999860e+02	1.575192149138999866e+02	5.463691574346000380e+03	9.282689990842999350e+01	1.107469441672999892e+03	4.565510931317999734e+02	4.878309676805000095e+02	7.877185082632999524e+01
2.593521971434000193e+02	1.754584076447000029e+02	5.904152706871000191e+03	1.228152788225000052e+02	7.809433657347999542e+02	1.946399997283999994e+02	1.010651680778000014e+03	3.951282309255000200e+02
3.684598766125000111e+02	2.372633874141999968e+02	7.846127769101000013e+03	1.809891080993999992e+02	1.020538170154999989e+03	2.663407530101000020e+02	1.026740793698000061e+03	4.898172622980999904e+02
1.213229059646999985e+02	9.606032139485999721e+01	3.395600635000999773e+03	4.983663639739000217e+01	4.832969220504999726e+02	1.404986775273999910e+02	2.817389924692000136e+02	9.624465097255000501e+01
1.686314656824000053e+02	1.499445681940999862e+02	2.799955482627000038e+03	6.038093493029000314e+01	7.097304952358000492e+02	1.941630901187000120e+02	3.279695752924000089e+02	8.340012995179999677e+01
3.555342681704000256e+02	2.450393900779999967e+02	5.262459992013999909e+03	1.659908953112000063e+02	9.964609449923000284e+02	2.017043933886999980e+02	1.408905536978000100e+03	4.187538694400000168e+02
1.935679931829999987e+02	1.718859073211000066e+02	3.445490719013000216e+03	6.898332161836999887e+01	7.153400807598000029e+02	1.501214325688999907e+02	3.730623302229000160e+02	9.768793940321999969e+01
2.160860392678999915e+02	1.611355651968000018e+02	5.957877496293999684e+03	9.378450211061000630e+01	9.551439760258999740e+02	3.397318861094000226e+02	5.026468223699999953e+02	1.253995346801000039e+02
1.765345660202999909e+02	1.354687120902000004e+02	3.850613236602000143e+03	7.482482018854000216e+01	5.795077804625000226e+02	1.296335268130999907e+02	5.153874869515999535e+02	3.540031992596000237e+02
2.910479433963000133e+02	2.898093239374999825e+02	4.461908518330999868e+03	8.507649907879999773e+01	1.060470466537999982e+03	1.787535831625999947e+02	4.604492405882999719e+02	7.306576393976999384e+01
1.731785157509000044e+02	1.673278267469999889e+02	3.566708017244000075e+03	5.388047312063999783e+01	6.704799276669000392e+02	1.315564725145000011e+02	2.934220361472000036e+02	6.841945378805000644e+01
1.592303897630999927e+02	1.675376591312000016e+02	1.085907787952999934e+04	4.045862080786000092e+01	8.415947058868999875e+02	2.290549082979999866e+02	2.181150149213000020e+02	4.196214044085999717e+01
2.735948608721000141e+02	1.377550362348000021e+02	4.382022671974000332e+03	1.564709380374000034e+02	7.658550606339999831e+02	2.904501005004000262e+02	1.529192849294000098e+03	1.259559772530999908e+03
1.829577152798999862e+02	1.123451338327000002e+02	4.937525635838999733e+03	9.321878978767999513e+01	6.004393247235000217e+02	1.958453343651999887e+02	7.377527805557000420e+02	3.186921007055000246e+02
2.312809931335999920e+02	1.126844962555999956e+02	5.482491594006999549e+03	1.342947292949999962e+02	6.119309519275000184e+02	2.165346975630999964e+02	1.264972852251999939e+03	6.082458656878000056e+02
1.598875249868999902e+02	1.330378391721999947e+02	2.657138198106999880e+03	6.246775578895000081e+01	5.900846654261999902e+02	1.396754828594999935e+02	3.556058509050999987e+02	1.350700408557000003e+02
2.834906060542999739e+02	3.346256766585000264e+02	1.041872177345999989e+04	5.059853167658000217e+01	1.351390897191000022e+03	2.741048626063999905e+02	2.743799666510000179e+02	4.217736832303000227e+01
2.801552187112999945e+02	2.509849242521999884e+02	2.906761301261999961e+03	9.942714475149000464e+01	1.089416546812999968e+03	2.765526735107000036e+02	5.293018488824000087e+02	8.488126383655999518e+01
1.494028635793999911e+02	9.731282482010999502e+01	3.350017990612000176e+03	7.323834349972000268e+01	5.994245827797000175e+02	2.021731597648000047e+02	4.672433549273000040e+02	3.815724793603000080e+02
2.083880582639000068e+02	2.226154104944999972e+02	2.842655289694000203e+03	5.347650870270000212e+01	9.020205335516000105e+02	1.907455903697000110e+02	2.900436603718000015e+02	5.054436413724000232e+01
3.219481443194000008e+02	3.216422039909999739e+02	6.617799483980999867e+03	9.254128566120000698e+01	1.180585773000000017e+03	1.891647841914000026e+02	4.874743546970000239e+02	1.002205799591999948e+02
2.755292719271999999e+02	1.589537974527999893e+02	7.768171905322000384e+03	1.458849238994000075e+02	7.692287204182999858e+02	2.231753704390999928e+02	1.090674081087000104e+03	1.701155548684000109e+02
1.626727087842000117e+02	1.331182344350000051e+02	3.173124132777999876e+03	6.453935392914000602e+01	7.279881006041999854e+02	2.308024298809999948e+02	3.512375132386999894e+02	9.317283317375999729e+01
1.754925836703000073e+02	1.587801115277000008e+02	5.494849383194999973e+03	6.021263670159999748e+01	8.484345135605999531e+02	2.600855265394999947e+02	3.235254061653999997e+02	7.583555600990999324e+01
1.462707429954000133e+02	1.248093761078999933e+02	5.776289101213999857e+03	5.447499532361999997e+01	6.719876868067000260e+02	2.085185867262999864e+02	2.957112632093999878e+02	6.437384585790999836e+01
1.614368502906000060e+02	1.295648273443999869e+02	4.275224406721000378e+03	6.509092023876000610e+01	6.670983026226000447e+02	1.947097116955999923e+02	3.576688575759000059e+02	1.100801357614000011e+02
4.629772624959999803e+02	2.523925594135999972e+02	8.434802536958999553e+03	2.534183532495000009e+02	9.311323060672999645e+02	1.579074244253000074e+02	2.867355719846999818e+03	4.370679727754999817e+02
2.123480956561000141e+02	1.369969194406000099e+02	4.538116401860999758e+03	1.045477870599000028e+02	6.976136237263999647e+02	1.980979693193999935e+02	8.478725058500999694e+02	3.122616260273999842e+02
2.629511010192999834e+02	1.904781317426999863e+02	5.050953347321000365e+03	1.174904487608999943e+02	7.334685095561000026e+02	1.412738568212000132e+02	1.009839870998000038e+03	4.906884692482000219e+02
3.425291566449000129e+02	2.173865013033999958e+02	1.848226872159000050e+04	1.697308064691000027e+02	1.011942976459999954e+03	2.819889100358000178e+02	1.477615883944999950e+03	5.189796608957999524e+02
2.699313135575000047e+02	1.866663037106999923e+02	8.591961373209000158e+03	1.252456492473999958e+02	8.779853183573000024e+02	2.311664478852000002e+02	9.113927075510999885e+02	5.431692267429999674e+02
1.377392799579000098e+02	1.377219115954999893e+02	5.398071495700000014e+03	3.966819306207000295e+01	7.398234000564000326e+02	2.310098444385000107e+02	2.158711457638000013e+02	3.814613504582000303e+01
1.832601696888999925e+02	1.714119101971000134e+02	4.726568122657999993e+03	5.980237966570000196e+01	7.764800555151999788e+02	2.005372707363000018e+02	3.243656608518999747e+02	7.224176686360999611e+01
2.828443646997999963e+02	1.467255489874000034e+02	6.749571966356999837e+03	1.591552525252000123e+02	7.377407969823999565e+02	2.157762687030999871e+02	7.866466346959000475e+02	5.065158086320000166e+02
4.255805414797000026e+02	1.988708899476999932e+02	3.975858426367999982e+03	2.520870457437000027e+02	9.204778417142999842e+02	2.869633395480000218e+02	1.671875710154999979e+03	5.309392284647000224e+02
1.350251711827999941e+02	1.323935776037000096e+02	3.823290752109000096e+03	4.082351506519000139e+01	8.485244332094999891e+02	3.214311819769999943e+02	2.216410712320000016e+02	3.032267998486999971e+01
2.459198803586000110e+02	1.509262792053999931e+02	4.917895304618000409e+03	1.253512342030000042e+02	6.450322793397000396e+02	1.467338128698999924e+02	1.320102076722999982e+03	4.963875237386000094e+02
2.717357208587000059e+02	2.118542317872000069e+02	4.077823647332999826e+03	1.132632789719999948e+02	8.741024376763000419e+02	1.826007908084999940e+02	7.523315722746999654e+02	3.859174630690999948e+02
1.742009762399999886e+02	1.522750021724000078e+02	2.407339535363999858e+03	6.433718026162999593e+01	8.575094234887000084e+02	2.820956218593000244e+02	3.450625214730000039e+02	6.643902439315000663e+01
1.496142411216999903e+02	1.405045579277999934e+02	4.904481602914999712e+03	4.846124989372000158e+01	7.758451030643000195e+02	2.480670799259000034e+02	2.627031762842000262e+02	5.734950151049000056e+01
1.915885775200000012e+02	1.786912407444000053e+02	3.900014681748999919e+03	6.316732849854000165e+01	8.976851103359000490e+02	2.634673124134999966e+02	3.414492073041000140e+02	4.811696796758000261e+01
2.001357720551000057e+02	1.903032972938999876e+02	5.046860611705000338e+03	6.343755785276000125e+01	8.176594573733000288e+02	1.888032831536000060e+02	3.427393081769000105e+02	7.327268331348000174e+01
2.392750519585999882e+02	1.964589677792000089e+02	5.050744180161000259e+03	9.371178037526999560e+01	8.311970969044999720e+02	1.909967479963999892e+02	5.381127821610000410e+02	1.965711701419999997e+02
2.910820292344000109e+02	2.074818641635000063e+02	5.153433128591999775e+03	1.320217529297999874e+02	1.041758388150999963e+03	2.889685841000999744e+02	8.062228705287000139e+02	3.026642800544000238e+02
1.899412767558000041e+02	9.566963309931999504e+01	9.728231424293000600e+03	1.084212283740999965e+02	5.344503716949000136e+02	1.750365686238999956e+02	1.151049885346000110e+03	6.522900707146000059e+02
2.187587050902000101e+02	1.273663640815999969e+02	6.589114448579999589e+03	1.152685679354000001e+02	6.523728173985999774e+02	1.870811117437999940e+02	1.101306627385999946e+03	2.482608977403000097e+02
2.226973482328999978e+02	1.908725498123999955e+02	5.892623338291999971e+03	8.242060874879000210e+01	8.420518355238000368e+02	2.093160136898000019e+02	4.444330874286000039e+02	1.228586638902000061e+02
2.614928357449999794e+02	1.655684937620999904e+02	2.286618212393999784e+03	1.316805390407000118e+02	8.176259395240000458e+02	2.312408854487999861e+02	1.143876254788000097e+03	1.839779502206000075e+02
2.246218789348000087e+02	1.638576899953999941e+02	6.751163103050000245e+03	9.948808393542999795e+01	8.184606567175000009e+02	2.392045612404999986e+02	5.982658762395999474e+02	3.474241482324999879e+02
1.899735060302000136e+02	1.701504678059000071e+02	5.469394133806000355e+03	6.617523471786999778e+01	8.931331670578999820e+02	2.829220994277000045e+02	3.575285588084000210e+02	6.494561287022000329e+01
2.077509776750999890e+02	2.286940985589999968e+02	3.775037275217000115e+03	4.846149546176999934e+01	9.485521342706000496e+02	2.122748095937000130e+02	2.643225520547999849e+02	3.791937191384000272e+01
3.255295331742000258e+02	2.593233444108000185e+02	4.322573388875000092e+03	1.323219354548000126e+02	8.909897261308999532e+02	1.403260589520999986e+02	9.990036472445999607e+02	2.927538561392000247e+02
2.094218788521000079e+02	1.954753444790000003e+02	5.871482722126000226e+03	6.831126004281999542e+01	9.122971424498999795e+02	2.363290846813999906e+02	3.713456274574999725e+02	5.645717874022000160e+01
2.353430074188999868e+02	1.722479414459999987e+02	3.110539058761999968e+03	1.048972943793000070e+02	7.764387908587999618e+02	1.983310434219000058e+02	7.331935890132000395e+02	4.437319368595000242e+02
2.401521986833000142e+02	2.121892137448000142e+02	3.993047709259999920e+03	8.588772280935999959e+01	8.626364038963999974e+02	1.821242942206000066e+02	4.726482472984999958e+02	1.365250827854999898e+02
2.673612278855000000e+02	1.872194906420999985e+02	7.144661063384999579e+03	1.228564729086999989e+02	8.703212879564999866e+02	2.262681160925999961e+02	9.043169818930000474e+02	4.538362489093000249e+02
2.844540577399000085e+02	1.967839529668000011e+02	1.714947384536000072e+03	1.354193464571999925e+02	8.606816406314000005e+02	2.126958939447000034e+02	1.132810603368000102e+03	3.320534136882000098e+02
2.585425966941999718e+02	2.043177188285000057e+02	7.216082764720999876e+03	1.053790925577000053e+02	8.041947318510999594e+02	1.763992458570999986e+02	6.877425614518999737e+02	5.885423088459000382e+02
3.611110688539000080e+02	2.495218847550999897e+02	4.525812029120000261e+03	1.684766109571000072e+02	1.061998801227000058e+03	2.470456337509000093e+02	1.357772544170999936e+03	3.425451381190000006e+02
2.448197623693000082e+02	1.779938081486000101e+02	3.713511101059999874e+03	1.094246728284999932e+02	7.032361681969999836e+02	1.464300439989999916e+02	8.542581667452000147e+02	5.733804916520999768e+02
3.100211546096999768e+02	1.869949092225000129e+02	4.709370937200999833e+03	1.599394934800000101e+02	8.546059465247000162e+02	2.243326975111000081e+02	1.077586684117000004e+03	4.431691651802000251e+02
3.456235042247000138e+02	2.359050542752999888e+02	3.256654870205999941e+03	1.636208689011000104e+02	1.034150747543000080e+03	2.711869743666999852e+02	1.180089481204000094e+03	7.324893614953999759e+02
2.729493648891000248e+02	2.106152002990000085e+02	4.164460704314999930e+03	1.149771150418000047e+02	1.011678918853000027e+03	2.803064008261999902e+02	6.481768150681999714e+02	2.896676770966000163e+02
2.184156060482000044e+02	1.848251719625999954e+02	3.085836068009999963e+03	8.325782837559999905e+01	7.160750698496999576e+02	1.349739158840999949e+02	4.791177326943999901e+02	1.647664356214000065e+02
2.386016617788999952e+02	2.511894695585000079e+02	5.721768273560999660e+03	6.130817220774999754e+01	9.706282213263000358e+02	1.829391642822000108e+02	3.335219301256000222e+02	4.286581005792000099e+01
3.266033032958000035e+02	2.634804377447999855e+02	7.286088040276000356e+03	1.300809941493999986e+02	1.077076455661999944e+03	2.332237438475000033e+02	4.650979880131000073e+02	8.297684355456999583e+01
2.240618439842000100e+02	1.687083898445000045e+02	3.051471555678000186e+03	9.723592827045000320e+01	7.441216712417999588e+02	1.815424886844000127e+02	6.213270802951999485e+02	2.616106953993000275e+02
2.189744558486000017e+02	1.913430551881000099e+02	2.453837675155999932e+03	8.083785676995999836e+01	8.163152437756000381e+02	1.966708296223999923e+02	4.430341008528999964e+02	1.216350939509000000e+02
2.120191318201999877e+02	1.903811991286000023e+02	3.892678921998000078e+03	7.411181081827000128e+01	8.273428574696999931e+02	1.939324212516000046e+02	4.003106651176000241e+02	9.090563646098000561e+01
4.002983078844999909e+02	2.731035302918999719e+02	6.047406653050999921e+03	1.882770209921999935e+02	1.016079305795999971e+03	1.640101259630999948e+02	1.809331519521000018e+03	4.715961835836999967e+02
2.083474759327999948e+02	1.762118869518000110e+02	3.096288674517999880e+03	7.952203030549000573e+01	8.169891704665000134e+02	2.065694078543000103e+02	4.347452118054000039e+02	1.168120367046000041e+02
1.635357732491000036e+02	1.149706504306000028e+02	2.036183714091999946e+03	7.614650478737999606e+01	6.258194215318000033e+02	2.087720345788999907e+02	4.613474855449999836e+02	2.343777763178999862e+02
3.762136741729000278e+02	2.927893869719000008e+02	2.931375345710000147e+03	1.581970618395000088e+02	9.324341194313999495e+02	1.246302734985000029e+02	1.357592951607000032e+03	4.655476751521999859e+02
2.085768642580000005e+02	1.345458366345999934e+02	4.188211457276999681e+03	1.027527135830000020e+02	5.956287560764000091e+02	1.377123912820999863e+02	9.184340905328000417e+02	5.662464697588000035e+02
1.967476653509000073e+02	1.463865181122999957e+02	1.020254498183999931e+04	8.530572071861999461e+01	8.341914184613000316e+02	2.627270880193000266e+02	4.729512395040999877e+02	1.443226168950000101e+02
2.076112279529000091e+02	1.390573470763000046e+02	4.819124853680000342e+03	9.926413188351999395e+01	6.190918911037000498e+02	1.437915400759999898e+02	8.820617203371000414e+02	6.422724539711999796e+02
2.250326575532000106e+02	2.242705178765999960e+02	5.259283590336000088e+03	6.531617981898999403e+01	8.920975347186999898e+02	1.727855635258000007e+02	3.455078922468999849e+02	6.058638492702999656e+01
2.637215267163999783e+02	1.572077077438000003e+02	6.262987103987000410e+03	1.368832106497999916e+02	6.440750161803000537e+02	1.376085915815000078e+02	1.490218846927999948e+03	7.820740096508000079e+02
2.840369859886000086e+02	2.269003243795999936e+02	5.075764051733999622e+03	1.148137150894000058e+02	8.832920907976000535e+02	1.880147879811999871e+02	6.957089223780000111e+02	3.121435838087999741e+02
2.156327246758000058e+02	1.895440008506000140e+02	7.988845244869999988e+03	7.680407572270000571e+01	8.308463899378000406e+02	2.011652184525999871e+02	4.142933643011999720e+02	1.107193379432000029e+02
2.090673899436999932e+02	1.687053284513999927e+02	3.457772916981999970e+03	8.410928158136999855e+01	7.008134019382999895e+02	1.469378948163000018e+02	5.160515102471000546e+02	2.795214714595999794e+02
1.385397896666000008e+02	9.284018106133000003e+01	2.131532725942000070e+03	6.695195001490000664e+01	6.532284081571999650e+02	2.582516261589000237e+02	3.671894299652000200e+02	1.251568859146999984e+02
1.587281446469000059e+02	1.956141802744000131e+02	3.066753966783000124e+03	2.545813362522000034e+01	9.361968133688000080e+02	2.484595546280000065e+02	1.380090037011999868e+02	2.026300811884999931e+01
2.881284772450999867e+02	1.943729729188000022e+02	3.300670721840000169e+03	1.375595481002000042e+02	7.906216136867999467e+02	1.663586637162999864e+02	1.287679701337000097e+03	4.355960070199000143e+02
3.333546512807999989e+02	2.964550164959999847e+02	1.870262172099000054e+03	1.230829357390999945e+02	1.054059747315000095e+03	1.795197605509000027e+02	6.861347034254999926e+02	4.355960366273999966e+02
3.002912175641999966e+02	1.753650262481000084e+02	3.669070865844999844e+03	1.583921039752000013e+02	8.627208444322000105e+02	2.838230162598999868e+02	1.459981932259999894e+03	2.174297917858000062e+02
1.756527052460000107e+02	1.586621757865999882e+02	4.273497921473000133e+03	6.073105365573999848e+01	8.665086738323999498e+02	2.766467436515999907e+02	3.284515664177999952e+02	7.839807263397000270e+01
3.785027420069000073e+02	2.485799040770999966e+02	5.382142862206999780e+03	1.836126497271000062e+02	9.922365009497999608e+02	2.112748781388999930e+02	1.714806196175999958e+03	5.566610751944000413e+02
2.738688076400999876e+02	2.421036349528000073e+02	4.301431422966000355e+03	9.771639686241999812e+01	9.314948805870000115e+02	1.751306031153999925e+02	5.131725816941000176e+02	1.069147180305999996e+02
2.145200798477999911e+02	1.505090242150999984e+02	5.326025181672999679e+03	9.861052113706999478e+01	7.877624107627000285e+02	2.423918970111000135e+02	6.299181749951000029e+02	4.262326539353999806e+02
2.683419286449999959e+02	2.346648051742000121e+02	5.467328390962999947e+03	9.672748246640999525e+01	8.927775610167000195e+02	1.687983710633000101e+02	5.373784081810000544e+02	1.823547062055999959e+02
2.998389119815000186e+02	2.898388993995999954e+02	3.861239251090999915e+03	9.310254504254000096e+01	1.025689941063000106e+03	1.682332347461999973e+02	5.062004355102000090e+02	1.068282105175999988e+02
2.935534859795999978e+02	2.713330175277999956e+02	5.502163873415000126e+03	9.744077031937000299e+01	1.065924266414999920e+03	2.065400154835000137e+02	5.237430258826999534e+02	1.183433904478000045e+02
1.659672801110000080e+02	1.574661408825000137e+02	5.800520411821000380e+03	5.265242576688999776e+01	7.343972107485000151e+02	1.896674488669999903e+02	2.855406046624000282e+02	5.657019216463000078e+01
2.633458946188999903e+02	2.674904929066000250e+02	2.747751291307999963e+03	7.598794979999999555e+01	1.204823007230000030e+03	3.021987678192999738e+02	4.124072525203999930e+02	4.757604416358999799e+01
2.314199998528999913e+02	1.760822184003000075e+02	5.934573551208999561e+03	9.843741744016000439e+01	8.015926219494999714e+02	2.075118475262999880e+02	6.056047415721000107e+02	2.694318993168000134e+02
3.159550286848000269e+02	2.004568755292000048e+02	1.529768228608000072e+03	1.608212298605000115e+02	9.077698273899000014e+02	2.900461335484000074e+02	1.399359787028000028e+03	1.932013423891000059e+02
2.356891900644999964e+02	2.132971146543000032e+02	7.271033854663999591e+03	8.051495346302000655e+01	1.038978506327000105e+03	2.767300903673000221e+02	4.367659837123999864e+02	8.010051091875000395e+01
2.747837695353999834e+02	1.779754023906000100e+02	6.797328702445000090e+03	1.345161933176999867e+02	8.532744254617999786e+02	2.488957346365000092e+02	1.083178118451000046e+03	2.775669293829000139e+02
2.429470131811000044e+02	2.075152394273000027e+02	4.289210536653999952e+03	9.083028606985999431e+01	8.328427069811000365e+02	1.667675492447999943e+02	5.122364284231999818e+02	1.805381366009000033e+02
2.491510830878999911e+02	1.937676506113000130e+02	3.293288464705000024e+03	1.045054787275000052e+02	8.280456633410999530e+02	1.924607428779999907e+02	6.544942843807000372e+02	3.138072408519000192e+02
2.577055643705999728e+02	1.301775868516000116e+02	8.140704608050999923e+03	1.469255664256000102e+02	6.439912421353999434e+02	1.926123011084000041e+02	1.699265056390999916e+03	5.910962324729999864e+02
2.022695466506999935e+02	1.708329769505000115e+02	2.794521219809999820e+03	7.752202693145000012e+01	7.152698809457000380e+02	1.616550772191000078e+02	4.361489555486999734e+02	1.534236331937999864e+02
2.459144003021999936e+02	2.100889888430000099e+02	4.387256744536000042e+03	9.192537991528000418e+01	9.934126550393999651e+02	2.516220187078999970e+02	4.848967545549999727e+02	8.552882294244000150e+01
2.677100272051000047e+02	1.692902210489999959e+02	7.298676871472000130e+03	1.333273501458999988e+02	7.161365763546000380e+02	1.642481057372999942e+02	1.079783076430999927e+03	7.957241247841000131e+02
2.246682674371000132e+02	1.544087467034999861e+02	5.569360582772999805e+03	1.050355019822000031e+02	6.296782942953999509e+02	1.343461151273000098e+02	9.184995988186999512e+02	3.595447445487000095e+02
2.290039272900000071e+02	2.396457398148999971e+02	2.786641343474000223e+03	6.177237565074000258e+01	9.621292691626000533e+02	1.979765123964999987e+02	3.355590588781000179e+02	6.265769524865999784e+01
2.490526589620999971e+02	2.344421709556000053e+02	4.264823609349000435e+03	8.071479929794999464e+01	1.047921608523000032e+03	2.643495001498000079e+02	4.317340297426000006e+02	7.204149371961000270e+01
2.642636587461000204e+02	2.581166311626000152e+02	3.055669170283999847e+03	8.141567597169999715e+01	1.008810152487999972e+03	1.908825022906000015e+02	4.429305315596000128e+02	7.364223193796000544e+01
2.264504220407000048e+02	1.865039142130000016e+02	7.087672920021000209e+03	8.797690942206000386e+01	7.707399571449000177e+02	1.768626044583000123e+02	5.067744374604000086e+02	1.994351045342000077e+02
3.507718369244000201e+02	3.393253976364999858e+02	3.882149438457000088e+03	1.088728204219000020e+02	1.123293401559999893e+03	1.203669758391999949e+02	5.945458635787999810e+02	1.167397032181000043e+02
3.409502828423999858e+02	1.533510201191000135e+02	8.010778184550999867e+03	2.050656573882000089e+02	7.025223395174000416e+02	1.868855534690000013e+02	2.067337359557000127e+03	3.939590424996999900e+02
1.806519860209000115e+02	1.468789911988000085e+02	8.853366495370000848e+03	7.118588576964999959e+01	7.289337719113999583e+02	2.076112255170999958e+02	3.795292612833000021e+02	9.913039994172000036e+01
2.471674821228000098e+02	1.629040554281000084e+02	6.143825452410000253e+03	1.194511803366000038e+02	7.201122906570000168e+02	1.828614726147000056e+02	1.041986382742999922e+03	2.262427929604000099e+02
2.453443059571999925e+02	2.973378417458999934e+02	2.594542891492999843e+03	4.359003719334000237e+01	1.139266509227999904e+03	1.962896439163999958e+02	2.345372125181999934e+02	2.513448033862999864e+01
2.892472425656000041e+02	2.047186491722999904e+02	3.162544551045999924e+03	1.328656210206999901e+02	9.511411172199999555e+02	2.614598906447999980e+02	9.284345538128000044e+02	5.249311944956000389e+02
1.063698555988000010e+02	1.377226906059999862e+02	1.751223954600000070e+03	1.493757073661999968e+01	6.663008088054999689e+02	1.802696921616999930e+02	8.184025747396999861e+01	1.586267086225000078e+01
3.168867831351000177e+02	2.135563135541000008e+02	5.020943244166000113e+03	1.506952256358000000e+02	8.791589387489999581e+02	1.972912756620999915e+02	1.369522360867000089e+03	1.677158862073000023e+02
3.146226124882999784e+02	1.931835822733999919e+02	3.972968949243000225e+03	1.605731010053999910e+02	8.235496432352000511e+02	1.983798030320000123e+02	1.556447934618000090e+03	5.539150108891999480e+02
2.523259061715999962e+02	1.866482566981999867e+02	8.707738622459999533e+03	1.100879971312999999e+02	8.336759263200000305e+02	2.096529773316999865e+02	7.384066133950000221e+02	3.426027137289000279e+02
2.840412144046999856e+02	1.647682751474000042e+02	3.522211280223999893e+03	1.505043126285000028e+02	7.895852006745999461e+02	2.340655729064999946e+02	1.408286906871999918e+03	6.197527268136999510e+02
2.437916357896999955e+02	1.917884462410000026e+02	1.176663018892000036e+04	9.960600101370999937e+01	8.337113362059000110e+02	2.019350776194999924e+02	5.968705608344999973e+02	3.202142626496000162e+02
2.290768984659000012e+02	1.168517626003999936e+02	6.469180280321000282e+03	1.300237341753999942e+02	6.630446389136000107e+02	2.407086600956000098e+02	1.270988287723999974e+03	5.248611417708000317e+02
1.863869103810999945e+02	2.195696720402999915e+02	1.332378481232000013e+04	3.334390954249000316e+01	9.121181046729999480e+02	1.910391018816999917e+02	1.814271791792000101e+02	3.634748916739000180e+01
1.973700188322999907e+02	1.612641717060000133e+02	2.334237214502999905e+03	7.912882317055999692e+01	6.139491640283999914e+02	1.077207951130999959e+02	5.313093586927000160e+02	4.740491503143999807e+02
2.188842593944999919e+02	1.506699261978999971e+02	7.753191762608999852e+03	1.020078450736999969e+02	7.591310876223000150e+02	2.178045214297000030e+02	7.132940297136000254e+02	3.778546727885000109e+02
2.469701636757999950e+02	1.480385547664999990e+02	4.062493807635999929e+03	1.280030065663999892e+02	6.875466231478000054e+02	2.078893105713999887e+02	1.215013568678999945e+03	9.714668201297999985e+02
2.925600581561000126e+02	1.619530887351000104e+02	6.269254727638999611e+03	1.588814511790999973e+02	7.515810479358000293e+02	2.063896511911999880e+02	1.679388153481000018e+03	3.520630355934999898e+02
2.099775791300000094e+02	1.595057803461999981e+02	3.735047015124000154e+03	9.002584808413999440e+01	8.848567111319000560e+02	2.862850207135999767e+02	4.929712707944000272e+02	1.482258216376999940e+02
3.634369007575999717e+02	2.996443738509000241e+02	3.697551774303999991e+03	1.425856747146000032e+02	1.056658120321000069e+03	1.599650923588999945e+02	9.758516329118000385e+02	1.954042844978999938e+02
2.651262539036000021e+02	2.078239336041999934e+02	6.882264654411000265e+03	1.091287510246000068e+02	8.768302169091000451e+02	2.004808016755000040e+02	6.831358572840999841e+02	2.824375886679999894e+02
2.950906984325000053e+02	1.543698943194000037e+02	6.581300751099000081e+03	1.652735177364999970e+02	8.442991957627000374e+02	3.064629483567999841e+02	1.561561885165999911e+03	4.150399660371999744e+02
1.772189276327999892e+02	1.581168467393999890e+02	5.573333795077000104e+03	6.206901276736000028e+01	7.818453597778999438e+02	2.060868167401000051e+02	3.373620023898000113e+02	8.507536128744999360e+01
3.441552524144000245e+02	1.994775083819999963e+02	4.992386244213000282e+03	1.820566241907000062e+02	7.938646734497999660e+02	1.574913703969000096e+02	9.057224442771999975e+02	2.692650792471000045e+02
1.926072165646000087e+02	1.292840951128999905e+02	4.601304525313000340e+03	9.195076278967999883e+01	6.290384475309999743e+02	1.780451046571000120e+02	6.247798885941000435e+02	2.582889334481000105e+02
1.494668157598999869e+02	1.496984593782999866e+02	5.722714080544999888e+03	4.285303058625999739e+01	7.859372776925999915e+02	2.330436955652999984e+02	2.317865411331999894e+02	4.135490796169000305e+01
2.180375412612000048e+02	1.354705668875000129e+02	3.987198197440000058e+03	1.103838025976999972e+02	6.439832634420999966e+02	1.664771184321000135e+02	1.026593525098000100e+03	3.922405459052999959e+02
2.151702510091000136e+02	1.524944992538000008e+02	5.391435064567000154e+03	9.801651355491000572e+01	6.665917231953000055e+02	1.620040644551000071e+02	7.721087351997999804e+02	1.870034949950000112e+02
2.118375279107000040e+02	1.946005742627999950e+02	1.805324617497999952e+03	7.476585389327000541e+01	1.036662240486999963e+03	2.970118416010000146e+02	4.015335634451000146e+02	5.846304456565999885e+01
3.283860163058000126e+02	2.838138962950999939e+02	4.741586735230999693e+03	1.206077417239000056e+02	9.858269845641999609e+02	1.554952687637999986e+02	7.090362530329000492e+02	3.661734307418000185e+02
1.773780117935999954e+02	1.483219540961999883e+02	5.188398694784999861e+03	6.789280384647000233e+01	7.800798768951000284e+02	2.370895922422000126e+02	3.679079859445000125e+02	9.154665636397000128e+01
2.903497660470000028e+02	1.216197842581999993e+02	3.653726266296000176e+03	1.798133861039000010e+02	6.453788309500999958e+02	2.483257945423000024e+02	2.077746619844000179e+03	4.697834881187000065e+02
2.100299826757999995e+02	1.214637341799000012e+02	4.775802278359000411e+03	1.112628781984000028e+02	6.661984524760999875e+02	2.284338336376999905e+02	9.574850580541000227e+02	2.440584121654999876e+02
4.362503200685999900e+02	2.427564758530000120e+02	2.736041597555999942e+03	2.375369124787000032e+02	9.704301879974999565e+02	2.327962988451999991e+02	1.133825480949999928e+03	5.876157114282999601e+02
2.501650298163999935e+02	2.007608156791999932e+02	2.612069007675000194e+03	1.021161025040999988e+02	8.407972688401999903e+02	1.990217379489000109e+02	6.057119985289000397e+02	2.228086653777999970e+02
2.341984722493999982e+02	1.784747564886000077e+02	9.046188230081999791e+03	9.915271784524999532e+01	8.338798219064999557e+02	2.264420299308000040e+02	5.988875556714000368e+02	2.396321966819000124e+02
3.038126472215000149e+02	1.937398680022999997e+02	2.622058467262999784e+03	1.518862270003999981e+02	8.884379024362999644e+02	2.382831790676999901e+02	1.371890829169999961e+03	6.877196449489999850e+02
1.283122381926000060e+02	1.229838850943000068e+02	3.354667757535999954e+03	4.056832558639000297e+01	6.215695326753999552e+02	1.751221671854999897e+02	2.195537515292000137e+02	4.028274163316000056e+01
2.138739874475000136e+02	1.726254565346999925e+02	4.547065327391000210e+03	8.561125135881999881e+01	9.733812926012999469e+02	3.518387285961999851e+02	4.628966360001999760e+02	8.723892916498999739e+01
2.781912710926000045e+02	2.739758797243999879e+02	6.142602475560000130e+03	8.237730487068999707e+01	1.080199406632000091e+03	2.121030552391000015e+02	4.415664379210999755e+02	7.347793710130000022e+01
2.800606717969000101e+02	2.069026379418000090e+02	2.689337989424000170e+03	1.242689911214000063e+02	9.339443753563999735e+02	2.415903676899999937e+02	8.413545458739999958e+02	4.543864179057000001e+02
2.680093897616999925e+02	1.712777400600000135e+02	5.869937200461000430e+03	1.325981829881000067e+02	7.854220338679999713e+02	2.209400544549999950e+02	1.074616416926000056e+03	3.044276464423999755e+02
2.156832918551999967e+02	2.003061587406999990e+02	6.539758648060000269e+03	7.077704761513000165e+01	9.178621755387999883e+02	2.550592689755999913e+02	3.839771548606000238e+02	8.258068606065999973e+01
2.249105322487000080e+02	2.167922078246000126e+02	3.378259905040999911e+03	7.051371739401000127e+01	8.726822842742000148e+02	1.765136558670000113e+02	3.819639344229000244e+02	8.505997555383000019e+01
3.043614257794999958e+02	2.093339447349000011e+02	3.182217617278000034e+03	1.432169423525000127e+02	9.878657037653999851e+02	2.847948631871000202e+02	1.055842441903000008e+03	5.562332438813000408e+02
2.706410183775000178e+02	1.848503310122000016e+02	2.768649856673000158e+03	1.282711082906999991e+02	7.282412556271999620e+02	1.502867002167000123e+02	7.163957690091000359e+02	3.274585092880000161e+02
1.657358382380000137e+02	1.127857901538999954e+02	3.269248355283999899e+03	7.854475050243000567e+01	5.411308798321000495e+02	1.461164573034000114e+02	6.150140576169000042e+02	8.277760892029000388e+02
1.777195129222000105e+02	1.555789899728999899e+02	3.468360499946999880e+03	6.459289719327999535e+01	7.544413893780999842e+02	2.095871391834000121e+02	3.519406151813000179e+02	9.331739691882999921e+01
2.432949242011000024e+02	2.047059268662000022e+02	3.052525555155999882e+03	9.358625850689000458e+01	1.017623408134999977e+03	3.145860524645000282e+02	5.038933269246999771e+02	1.297772035989999893e+02
3.400061731651999821e+02	2.097977646646000096e+02	5.523994594488999610e+03	1.724926457578000054e+02	7.897635439711999652e+02	1.602510165587000017e+02	9.578616025370999978e+02	4.607973472525999910e+02
2.868716197031000092e+02	1.760949625146000130e+02	4.817104842865000137e+03	1.462176478458000020e+02	7.345915131038999561e+02	1.613080554018999919e+02	9.975337615337000443e+02	3.188126116358000104e+02
2.742530315477000045e+02	1.271726277551999971e+02	4.144385887622000155e+03	1.629511482979999926e+02	7.364174039997000136e+02	2.932799075484999776e+02	1.116685782859000028e+03	1.955326245409000023e+02
2.623365909231999922e+02	1.660121505873999865e+02	5.353594104044000233e+03	1.308205735109999921e+02	6.916686993557999585e+02	1.535098748576000105e+02	1.190603062557999920e+03	4.762075962612000239e+02
2.846298701088999792e+02	2.355779648969999869e+02	6.867073262830000203e+03	1.099613625621999944e+02	8.773981438419000369e+02	1.544227099372000112e+02	6.950360394287999952e+02	1.951863732596999910e+02
2.317487722253999891e+02	2.460997855143000095e+02	2.912032001879999825e+03	6.029037280424000045e+01	9.954668211767000230e+02	2.050433466824999869e+02	3.263205191326999852e+02	5.644540402145999991e+01
2.840818261947999872e+02	2.309220361927000056e+02	6.046677033900999959e+03	1.123545954651000045e+02	8.189694772451999825e+02	1.168416058951000025e+02	8.164623260736999555e+02	3.671485595789000058e+02
2.022882117018000088e+02	1.439614313115000073e+02	3.800060137578000194e+03	9.216833918558999983e+01	7.608365631993999614e+02	2.368697202886999946e+02	5.701912587260000009e+02	2.974716918477000149e+02
3.112294357923000234e+02	2.363533427956000139e+02	3.421860393474999910e+03	1.336968904896999959e+02	9.142567587065999533e+02	1.881707650058000070e+02	9.138646773056000256e+02	6.638493293612000343e+02
3.429023710491999850e+02	2.978925853296000241e+02	3.308742846573999941e+03	1.264641748189999930e+02	1.229153870875999928e+03	2.784847570922000273e+02	6.886594861278000508e+02	2.194643239513999902e+02
2.743310453295000002e+02	1.522207420489000071e+02	8.625921731917000216e+03	1.486595163444000036e+02	6.045412923863000287e+02	1.162034279277000053e+02	1.890691814171000033e+03	3.714466470081999887e+02
2.120380963220999888e+02	1.971930889246999925e+02	5.916416193480999937e+03	6.955592699323000261e+01	8.853137203208999608e+02	2.219350051998000026e+02	3.769171583969999801e+02	7.542000379844999713e+01
2.064873990774999868e+02	1.655603779031000045e+02	3.466300731922000068e+03	8.366481600545999697e+01	7.430952454901999999e+02	1.870485514711999997e+02	4.527083853177999799e+02	1.727929935843999942e+02
2.878807530281999902e+02	2.085452873188000069e+02	3.600638564108000082e+03	1.292730356897999968e+02	9.914770883587999606e+02	2.732583408407999741e+02	8.525004947856999706e+02	3.796732917960000009e+02
2.179450786294000011e+02	2.101955579723000085e+02	3.946283810137999808e+03	6.785478133075000073e+01	8.465050281397999470e+02	1.718116917433999902e+02	3.680744939229999773e+02	7.609564910554999528e+01
2.749609864880000032e+02	2.588762672998000198e+02	8.169560415637000006e+03	8.792989058386000067e+01	1.042665134414000022e+03	2.218447132160999899e+02	4.779675110980999762e+02	8.758038702371000284e+01
2.135740219639000088e+02	1.702246135164999998e+02	2.509661756120000064e+03	8.804913132458999314e+01	1.005516286723000007e+03	3.568140822107999952e+02	4.756186785982000060e+02	1.003220720456999970e+02
2.762581986441999788e+02	2.580834577806999732e+02	5.955906546960999549e+03	8.995475080005999757e+01	1.132849763246000066e+03	2.858821984983999869e+02	4.768320534136000219e+02	6.334729123670999940e+01
2.380730804195000019e+02	2.210976487041999974e+02	4.353323698191999938e+03	7.882304564797000523e+01	9.752293052843999703e+02	2.306619063871999913e+02	4.263655279082000220e+02	9.022942190461000678e+01
2.795707797544999949e+02	1.837408303169000021e+02	2.402997274938999908e+03	1.369695253140000091e+02	8.835139836088000038e+02	2.517322286556000108e+02	1.057554535425000040e+03	5.648503344949999700e+02
2.294756704785000068e+02	1.467409123280999950e+02	3.858234669069000120e+03	1.138971808457000066e+02	8.600822161408000284e+02	2.908731338668000035e+02	6.274705167294999910e+02	4.679645255100999748e+02
2.051330137180999884e+02	1.714844140792999951e+02	2.198416187096000158e+03	8.044797312948999490e+01	8.172655635388999826e+02	2.146453937777999954e+02	4.414774714376000020e+02	1.319924579594000136e+02
2.563980127346999893e+02	1.988554955758999938e+02	4.310584888428000340e+03	1.073510248904999997e+02	8.302346581770000284e+02	1.763348741920000009e+02	7.068531848863000278e+02	3.654072460411999828e+02
2.826627698396999904e+02	2.658420238096999810e+02	5.819667602317000274e+03	9.105891596278999600e+01	1.034216115602999935e+03	1.992623105881999948e+02	4.966784100328999898e+02	9.024174177829000598e+01
2.627656949949999898e+02	1.499744349638000074e+02	4.918215632575000200e+03	1.402791733340999940e+02	7.276414434800000208e+02	2.277851844655000093e+02	1.268853079877000027e+03	4.911887945158999855e+02
2.387590663784000071e+02	1.753226164282999946e+02	7.444039045509999596e+03	1.050167025308000035e+02	9.268825536860999819e+02	2.770106914068999799e+02	6.057986686970999699e+02	1.973810691445999908e+02
1.424501339699000084e+02	1.645888933420000058e+02	4.145744295960999807e+03	2.846989914566999857e+01	7.702402794844999789e+02	1.953775531526999885e+02	1.547593725227000050e+02	2.729736911930000076e+01
1.963134058601000049e+02	1.850072892999000089e+02	1.680367420045000108e+04	6.232049111805000052e+01	9.256515722617999700e+02	2.600798551840999835e+02	3.371480824966000114e+02	5.687662756083000204e+01
3.219448612803000174e+02	2.740254705530999786e+02	4.398131399584000064e+03	1.209182476154000057e+02	9.948107984604999956e+02	1.521943112742000039e+02	5.827510001061999674e+02	1.997772183236999979e+02
2.487293818146000035e+02	2.141674157221000030e+02	3.785967440093999812e+03	9.228807423684000355e+01	8.729615534119999438e+02	1.811933423126000093e+02	5.103489774422999972e+02	1.436367392049999978e+02
1.653192461469000136e+02	1.284234560193000050e+02	6.088095826423999824e+03	6.879931353086999479e+01	6.758329943646000402e+02	2.037617740297000068e+02	3.835689685620000091e+02	1.122582350442999939e+02
2.676278729265000038e+02	2.320124909719999948e+02	5.660006111851999776e+03	9.760799556944000699e+01	8.960777775906999523e+02	1.677306624672000055e+02	5.455000906203000568e+02	1.679189565382000069e+02
3.374454377159000273e+02	2.801354528297000002e+02	5.657912303738999981e+03	1.301901612451999881e+02	1.093775979354999890e+03	2.373928258939999978e+02	7.445695429541000294e+02	3.061304375119000269e+02
1.967355559718999984e+02	1.712000798224999869e+02	5.684401059982999868e+03	7.136290825276999783e+01	8.216863709399000300e+02	2.322374043231999963e+02	3.885300494742999717e+02	7.936694445749999716e+01
2.616123711370000251e+02	1.569271117444000083e+02	6.011221767324000211e+03	1.352568464992000088e+02	6.515945910832000436e+02	1.360003306707999968e+02	1.489402488617000017e+03	3.705007516658000100e+02
1.857645705888000123e+02	1.783958670718000121e+02	6.891539423115000318e+03	5.752483087174999810e+01	7.884745845357000462e+02	1.801883223536999878e+02	3.132274787840000272e+02	5.642726117720999923e+01
2.982589924944999780e+02	2.835635212024999987e+02	4.585821774482000365e+03	9.484455644729999335e+01	1.035712096467000038e+03	1.732232504456000015e+02	5.149860990122000430e+02	1.175645020141000003e+02
2.432579376132999869e+02	2.216656473037000126e+02	3.215741899914999976e+03	8.375286032422999938e+01	9.150597332598000548e+02	2.002228442374000110e+02	4.539549983019999786e+02	7.915989071786999887e+01
2.682011666216000094e+02	2.670415486306000048e+02	3.112371494177999921e+03	7.971794884003000448e+01	1.127323840532000077e+03	2.643454543257000182e+02	4.298446908851000217e+02	8.102933911258999444e+01
3.208035800082000151e+02	2.647435057555999833e+02	4.315487277502000325e+03	1.251688508919999947e+02	9.017349260104000450e+02	1.392913108067000110e+02	8.613369693004000283e+02	3.159052867107000111e+02
1.451394838836000076e+02	1.060937660463000043e+02	9.101923206669000137e+03	6.404743754080999452e+01	5.694638310279999587e+02	1.690499324616999957e+02	3.825226397594000218e+02	2.193950180072000080e+02
3.176796390264000252e+02	2.243702673525999955e+02	2.750808371355999952e+03	1.465824272332000078e+02	8.431620578023999997e+02	1.484164837799000054e+02	1.333825498680000010e+03	5.422454371121999657e+02
3.033889056630999903e+02	2.552671790670000007e+02	3.411051666915000169e+03	1.163639310064999961e+02	1.046572171764999894e+03	2.249843495334000067e+02	6.490678197237999711e+02	2.132224145716000123e+02
3.051469278545000066e+02	1.992579659628999877e+02	3.947014124009000170e+03	1.490843751644999884e+02	9.239299758485000211e+02	2.666291977761999874e+02	1.233109303560999933e+03	4.178353034988999752e+02
2.670640161837999926e+02	2.287690057458999888e+02	2.058798368215000210e+03	1.026407334417999948e+02	1.139044392811000080e+03	3.563086898363999921e+02	5.541960068828000203e+02	1.457482383573999982e+02
2.194032621057000085e+02	1.913834637571000030e+02	5.514746584380000058e+03	7.937153522638000425e+01	9.522806712834000109e+02	2.889568170398999882e+02	4.267320031217000178e+02	7.408115391548000161e+01
1.715679870458999972e+02	1.138952323249999949e+02	4.220612886072000038e+03	8.270193581332999599e+01	7.144380841375000273e+02	2.597570348112000147e+02	4.860532499994000091e+02	1.713199620434000110e+02
1.662805279654999993e+02	1.406147110114000043e+02	4.419063537586000166e+03	6.293605952805999948e+01	7.930411076180999999e+02	2.533506654162000018e+02	3.382413539276000165e+02	7.079975586717999647e+01
2.903962854591999871e+02	1.369568603163000091e+02	5.178716786891000083e+03	1.712130755226999952e+02	6.276819276049000109e+02	1.675500882363000130e+02	1.120912262628999997e+03	2.595566441468999983e+02
1.591432060010000100e+02	1.545854981477999956e+02	9.954155244686999140e+03	4.802180682621000329e+01	6.058146157741999787e+02	1.075880234116999929e+02	2.619777616860000080e+02	6.833056489230999375e+01
1.571488334057000031e+02	1.501534605306999879e+02	1.050508765164000033e+04	4.884339627477999812e+01	7.596742225330999645e+02	2.184322364838999988e+02	2.655016770547999840e+02	5.193750743774000256e+01
1.436601878213000134e+02	1.430597221284000113e+02	5.483960370750999573e+03	4.170429702434999797e+01	7.533859885153999585e+02	2.281281761175999918e+02	2.259248999833000084e+02	3.569262506452000139e+01
3.110196557656000209e+02	2.538679539521000095e+02	3.984708363556000222e+03	1.232401327169999945e+02	1.001704850747000023e+03	2.022851243505000127e+02	7.296685271490999867e+02	4.299281360995000227e+02
