## Supplementary material for "McSNAC: A software to approximate first-order signaling networks from mass cytometry data": Second Order Reaction Modeling Accuracy.xlsx

### Sheet: Sheet1
Data (Scenario)	Proposed Reaction Network	Perturbation	Actual Averages	Predicted Averages	Inaccuracy	Qualitative Accuracy	Detailed Accuracy	Detailed Qualitative		Clarifications:
'equalish_protein_values'	'one_bidirectional_rxn'	'down_perturbation_1'	[1.20231162707268,2.38870676307267,4.79626343692735]	[0.322636464000000,1.97686657287118,5.70745171869488]	0.0658176	0	[0,0.0297256782896906,0.0360919372829426]	[false, false]		Data Options	equalish_protein_values'	All proteins are initially same magnitude
'equalish_protein_values'	'one_bidirectional_rxn'	'down_perturbation_2'	[3.99503557757224,0.919574097572228,4.90726766242777]	[3.22636464000000,0.716211588701213,5.01943322698754]	0.0494291	1	[0,0.0489066958732512,0.000522443823975989]	[true, true]			greater_product_values	C is initially greater
'equalish_protein_values'	'one_bidirectional_rxn'	'down_perturbation_3'	[2.60892334329898,0.891590303298982,1.18503515670101]	[3.22636464000000,1.45834164145709,1.25876366357682]	0.407939	1	[0,0.404067978855154,0.00387086841157875]	[true, true]			greater_reactant_values	A and B are initially greater
'equalish_protein_values'	'one_bidirectional_rxn'	'up_perturbation_1'	[31.0313587863988,0.276743986398821,6.90822621360132]	[32.2636464000000,1.97686657287118,5.70745171869488]	37.7704	0	[0,37.7401906006282,0.0302127188083067]	[false, false]			unidirectional	A + B -> C (DATA)
'equalish_protein_values'	'one_bidirectional_rxn'	'up_perturbation_2'	[0.708797401998492,12.5727487619985,8.19350583800151]	[3.22636464000000,14.5834164145709,12.5876366357682]	0.313187	1	[0,0.0255752629573233,0.287611618080499]	[true, true]		Proposed Rxn Network	one_bidirectional_rxn	B <-> C
'equalish_protein_values'	'one_bidirectional_rxn'	'up_perturbation_3'	[7.43483989883863,5.71750685883869,52.5509107411614]	[3.22636464000000,7.16211588701213,50.1943322698754]	0.0658501	1	[0,0.0638391742477330,0.00201095946965116]	[true, true]			one_first_order_rxn	B -> C
'equalish_protein_values'	'one_bidirectional_rxn'	'none'	[3.33161179134907,1.61427875134908,5.57069144865095]	[3.22636464000000,1.97686657287118,5.70745171869488]	0.0510537	1	[0,0.0504509520004709,0.000602700692953759]	[true, true]			one_forward_one_bidirectional	A -> C, B <-> C
'equalish_protein_values'	'one_first_order_rxn'	'down_perturbation_1'	[1.20231162707268,2.38870676307267,4.79626343692735]	[0.322636464000000,1.92012850711118,5.87240684775762]	0.0888228	0	[0,0.0384803120201253,0.0503424380064076]	[false, false]			two_bidirectional_rxns	A <-> C, B <-> C
'equalish_protein_values'	'one_first_order_rxn'	'down_perturbation_2'	[3.99503557757224,0.919574097572228,4.90726766242777]	[3.22636464000000,0.192012850711117,5.69558542477576]	0.651794	1	[0,0.625987495318290,0.0258061448545166]	[true, true]			two_first_order_rxns	A -> B, B -> C
'equalish_protein_values'	'one_first_order_rxn'	'down_perturbation_3'	[2.60892334329898,0.891590303298982,1.18503515670101]	[3.22636464000000,1.92012850711118,0.764062107757622]	1.45699	0.5	[0,1.33079200234776,0.126196152997504]	[false, true]		Inaccuracy	(1 - predicted/actual)^2 [of averages]
'equalish_protein_values'	'one_first_order_rxn'	'up_perturbation_1'	[31.0313587863988,0.276743986398821,6.90822621360132]	[32.2636464000000,1.92012850711118,5.87240684775762]	35.2857	0	[0,35.2632226232118,0.0224820004474701]	[false, false]		Qualitative	%Accurate Qualitative Predictions from Perturbation
'equalish_protein_values'	'one_first_order_rxn'	'up_perturbation_2'	[0.708797401998492,12.5727487619985,8.19350583800151]	[3.22636464000000,19.2012850711118,7.64062107757621]	0.282509	1	[0,0.277955200877792,0.00455333604921592]	[true, true]		Detailed Accuracy	Contribution of Innacuracy of Protein A, B, and C
'equalish_protein_values'	'one_first_order_rxn'	'up_perturbation_3'	[7.43483989883863,5.71750685883869,52.5509107411614]	[3.22636464000000,1.92012850711118,56.9558542477576]	0.448144	0.5	[0,0.441117565477631,0.00702619488878164]	[false, true]		Detailed Qualitative	Contribution of Qualitative Accuracy of Protein A, B, and C
'equalish_protein_values'	'one_first_order_rxn'	'none'	[3.33161179134907,1.61427875134908,5.57069144865095]	[3.22636464000000,1.92012850711118,5.87240684775762]	0.0388305	1	[0,0.0358970876635347,0.00293343685749663]	[true, true]
'equalish_protein_values'	'one_forward_one_bidirectional'	'down_perturbation_1'	[1.20231162707268,2.38870676307267,4.79626343692735]	[0.313944678078201,1.37567321241358,4.65196549812122]	0.726707	0.666667	[0.545947260561502,0.179854777979733,0.000905136747896037]	[true, false, true]
'equalish_protein_values'	'one_forward_one_bidirectional'	'down_perturbation_2'	[3.99503557757224,0.919574097572228,4.90726766242777]	[3.13944678078201,1.08583950665771,7.83502062675304]	0.434507	0.666667	[0.0458657897531647,0.0326911615067531,0.355950301466520]	[false, true, true]
'equalish_protein_values'	'one_forward_one_bidirectional'	'down_perturbation_3'	[2.60892334329898,0.891590303298982,1.18503515670101]	[3.13944678078201,1.01301156548618,3.96656269624387]	5.5693	0.666667	[0.0413510472232643,0.0185463654463121,5.50939941651499]	[false, true, true]
'equalish_protein_values'	'one_forward_one_bidirectional'	'up_perturbation_1'	[31.0313587863988,0.276743986398821,6.90822621360132]	[31.3944678078201,4.44315698545097,39.6656007484542]	249.141	0.666667	[0.000136921766249937,226.656537522660,22.4845951341083]	[true, false, true]
'equalish_protein_values'	'one_forward_one_bidirectional'	'up_perturbation_2'	[0.708797401998492,12.5727487619985,8.19350583800151]	[3.13944678078201,7.34149404300965,7.83504946213598]	11.9348	0.666667	[11.7598125361302,0.173121600995477,0.00191396100048851]	[false, true, true]
'equalish_protein_values'	'one_forward_one_bidirectional'	'up_perturbation_3'	[7.43483989883863,5.71750685883869,52.5509107411614]	[3.13944678078201,8.06977345472494,46.5196287672277]	0.516216	0.666667	[0.333781753737300,0.169262088017113,0.0131722138250485]	[false, true, true]
'equalish_protein_values'	'one_forward_one_bidirectional'	'none'	[3.33161179134907,1.61427875134908,5.57069144865095]	[3.13944678078201,1.65453537359880,7.83502324815149]	0.169169	1	[0.00332690076797481,0.000621895772200893,0.165219735596458]	[true, true, true]
'equalish_protein_values'	'two_bidirectional_rxns'	'down_perturbation_1'	[1.20231162707268,2.38870676307267,4.79626343692735]	[0.450705911461261,1.49468408003118,5.04488111812330]	0.533558	0.666667	[0.390792350464534,0.140078472498710,0.00268693997948042]	[true, false, true]
'equalish_protein_values'	'two_bidirectional_rxns'	'down_perturbation_2'	[3.99503557757224,0.919574097572228,4.90726766242777]	[3.20738142230803,0.924609449594073,6.93379641011093]	0.209441	0.666667	[0.0388713688414524,2.99837684771642e-05,0.170539915759194]	[false, true, true]
'equalish_protein_values'	'two_bidirectional_rxns'	'down_perturbation_3'	[2.60892334329898,0.891590303298982,1.18503515670101]	[3.07741499446270,1.01974223061798,2.58237920154928]	1.44332	1	[0.0322463879424066,0.0206594906985580,1.39041430448385]	[true, true, true]
'equalish_protein_values'	'two_bidirectional_rxns'	'up_perturbation_1'	[31.0313587863988,0.276743986398821,6.90822621360132]	[30.7741435570788,3.06715603905754,25.8233907366807]	109.164	0.666667	[6.87055423937325e-05,101.667066639575,7.49699369423480]	[true, false, true]
'equalish_protein_values'	'two_bidirectional_rxns'	'up_perturbation_2'	[0.708797401998492,12.5727487619985,8.19350583800151]	[3.20738844861109,8.76790234342856,6.93423781680431]	12.5416	0.666667	[12.4264227615011,0.0915827727640192,0.0236209203090388]	[false, true, true]
'equalish_protein_values'	'two_bidirectional_rxns'	'up_perturbation_3'	[7.43483989883863,5.71750685883869,52.5509107411614]	[4.50705272706438,7.81657453318949,50.4484099024208]	0.291458	1	[0.155072848829272,0.134784357440186,0.00160070706351498]	[true, true, true]
'equalish_protein_values'	'two_bidirectional_rxns'	'none'	[3.33161179134907,1.61427875134908,5.57069144865095]	[3.20738206106286,1.63763607630630,6.93383653799215]	0.0614776	1	[0.00139040814655978,0.000209357799698329,0.0598778169416546]	[true, true, true]
'equalish_protein_values'	'two_first_order_rxns'	'down_perturbation_1'	[1.20231162707268,2.38870676307267,4.79626343692735]	[0.323055989375852,1.92763968545749,5.97914337695476]	0.632887	0.666667	[0.534805948638357,0.0372565423389209,0.0608240417898118]	[true, false, true]
'equalish_protein_values'	'two_first_order_rxns'	'down_perturbation_2'	[3.99503557757224,0.919574097572228,4.90726766242777]	[3.23055989375852,0.192763968545749,8.70782772918445]	1.26113	0.666667	[0.0366172773597166,0.624695651732487,0.599812770493692]	[false, true, true]
'equalish_protein_values'	'two_first_order_rxns'	'down_perturbation_3'	[2.60892334329898,0.891590303298982,1.18503515670101]	[3.23055989375852,1.92763968545749,3.59949741103565]	5.55832	0.333333	[0.0567741245778510,1.35029991096826,4.15124505332369]	[false, false, true]
'equalish_protein_values'	'two_first_order_rxns'	'up_perturbation_1'	[31.0313587863988,0.276743986398821,6.90822621360132]	[32.3055989375852,1.92763968545749,35.9948298918445]	53.3157	0.666667	[0.00168616855399787,35.5863042251781,17.7277217377740]	[true, false, true]
'equalish_protein_values'	'two_first_order_rxns'	'up_perturbation_2'	[0.708797401998492,12.5727487619985,8.19350583800151]	[3.23055989375852,19.2763968545749,8.70798636954759]	12.9462	0.666667	[12.6579719099445,0.284290234314325,0.00394274196699933]	[false, true, true]
'equalish_protein_values'	'two_first_order_rxns'	'up_perturbation_3'	[7.43483989883863,5.71750685883869,52.5509107411614]	[3.23055989375852,1.92763968545749,59.7912895510356]	0.778129	0.333333	[0.319771697862376,0.439374238609007,0.0189828791661396]	[false, false, true]
'equalish_protein_values'	'two_first_order_rxns'	'none'	[3.33161179134907,1.61427875134908,5.57069144865095]	[3.23055989375852,1.92763968545749,8.70784215103565]	0.355743	1	[0.000919983769618536,0.0376818872591993,0.317141119645916]	[true, true, true]
'greater_product_values'	'one_bidirectional_rxn'	'down_perturbation_1'	[8.97349293139721,10.1598880673972,239.731611564598]	[0.322636464000000,9.03648605853416,241.196970424981]	0.0122636	0	[0,0.0122262295550981,3.73626248727424e-05]	[false, false]
'greater_product_values'	'one_bidirectional_rxn'	'down_perturbation_2'	[11.4611856409925,8.38572416099239,240.147647031004]	[3.22636464000000,4.28030968530940,241.196855671338]	0.2397	1	[0,0.239680594513832,1.90882909146340e-05]	[true, true]
'greater_product_values'	'one_bidirectional_rxn'	'down_perturbation_3'	[4.40407483537042,2.68674179537038,23.6605366078288]	[3.22636464000000,5.65982497907818,24.1198117961407]	1.22489	1	[0,1.22450978047017,0.000376787761442102]	[true, true]
'greater_product_values'	'one_bidirectional_rxn'	'up_perturbation_1'	[35.5316189844105,4.77700418441019,245.114495447592]	[32.2636464000000,9.03648605853416,241.196970424981]	0.79532	0	[0,0.795064395857093,0.000255438037033440]	[false, false]
'greater_product_values'	'one_bidirectional_rxn'	'up_perturbation_2'	[6.67494613097552,18.5388974909754,244.933886541024]	[3.22636464000000,56.5982497907818,241.198117961407]	4.21482	1	[0,4.21458658155910,0.000232628104780978]	[true, true]
'greater_product_values'	'one_bidirectional_rxn'	'up_perturbation_3'	[32.2465472394858,30.5292141994857,2454.80449772056]	[3.22636464000000,42.8030968530940,2411.96855671338]	0.161938	1	[0,0.161633985474509,0.000304496849073707]	[true, true]
'greater_product_values'	'one_bidirectional_rxn'	'none'	[10.7596619609005,9.04232892090057,240.849170711100]	[3.22636464000000,9.03648605853416,241.196970424981]	2.50283e-06	1	[0,4.17532908753942e-07,2.08529801676956e-06]	[true, true]
'greater_product_values'	'one_first_order_rxn'	'down_perturbation_1'	[8.97349293139721,10.1598880673972,239.731611564598]	[0.322636464000000,9.11731452354741,248.383784081615]	0.0118327	0	[0,0.0105301741503465,0.00130256597894031]	[false, false]
'greater_product_values'	'one_first_order_rxn'	'down_perturbation_2'	[11.4611856409925,8.38572416099239,240.147647031004]	[3.22636464000000,0.911731452354740,248.382599636961]	0.795548	1	[0,0.794372487569437,0.00117588685782708]	[true, true]
'greater_product_values'	'one_first_order_rxn'	'down_perturbation_3'	[4.40407483537042,2.68674179537038,23.6605366078288]	[3.22636464000000,9.11731452354741,24.8395628528145]	5.73107	0.5	[0,5.72858611565801,0.00248312032741454]	[false, true]
'greater_product_values'	'one_first_order_rxn'	'up_perturbation_1'	[35.5316189844105,4.77700418441019,245.114495447592]	[32.2636464000000,9.11731452354741,248.383784081615]	0.825703	0	[0,0.825525177677664,0.000177896965065629]	[false, false]
'greater_product_values'	'one_first_order_rxn'	'up_perturbation_2'	[6.67494613097552,18.5388974909754,244.933886541024]	[3.22636464000000,91.1731452354741,248.395628528145]	15.3504	1	[0,15.3502368135877,0.000199752233314717]	[true, true]
'greater_product_values'	'one_first_order_rxn'	'up_perturbation_3'	[32.2465472394858,30.5292141994857,2454.80449772056]	[3.22636464000000,9.11731452354741,2483.82599636962]	0.492042	0.5	[0,0.491902633557704,0.000139767388300877]	[false, true]
'greater_product_values'	'one_first_order_rxn'	'none'	[10.7596619609005,9.04232892090057,240.849170711100]	[3.22636464000000,9.11731452354741,248.383784081615]	0.00104743	1	[0,6.87693898086771e-05,0.000978659538418223]	[true, true]
'greater_product_values'	'one_forward_one_bidirectional'	'down_perturbation_1'	[8.97349293139721,10.1598880673972,239.731611564598]	[1.51222291877058,4.08036010718169,234.804083277914]	1.04984	0.666667	[0.691357157600190,0.358065001538719,0.000422481447367572]	[true, false, true]
'greater_product_values'	'one_forward_one_bidirectional'	'down_perturbation_2'	[11.4611856409925,8.38572416099239,240.147647031004]	[15.1222291877058,4.67064659185640,271.123175006803]	0.314943	0.666667	[0.102035358647046,0.196270318298154,0.0166372201620953]	[false, true, true]
'greater_product_values'	'one_forward_one_bidirectional'	'down_perturbation_3'	[4.40407483537042,2.68674179537038,23.6605366078288]	[15.1222291877058,1.10314188204815,66.0634550745090]	9.48201	0.666667	[5.92284863659040,0.347407408805013,3.21175432567543]	[false, true, true]
'greater_product_values'	'one_forward_one_bidirectional'	'up_perturbation_1'	[35.5316189844105,4.77700418441019,245.114495447592]	[151.222291877058,10.8133676862539,648.100999102521]	14.9012	0.666667	[10.6014849546502,1.59675956236556,2.70298112399178]	[true, false, true]
'greater_product_values'	'one_forward_one_bidirectional'	'up_perturbation_2'	[6.67494613097552,18.5388974909754,244.933886541024]	[15.1222291877058,4.91050283950682,284.910081813630]	2.16859	0.666667	[1.60154285318145,0.540407784878279,0.0266382179584502]	[false, true, true]
'greater_product_values'	'one_forward_one_bidirectional'	'up_perturbation_3'	[32.2465472394858,30.5292141994857,2454.80449772056]	[15.1222291877058,40.5855499375893,2335.50728113657]	0.392874	0.666667	[0.282007157484806,0.108504631485258,0.00236171126539293]	[false, true, true]
'greater_product_values'	'one_forward_one_bidirectional'	'none'	[10.7596619609005,9.04232892090057,240.849170711100]	[15.1222291877058,4.69245170527917,272.376530171060]	0.412945	1	[0.164394396613170,0.231416006631087,0.0171350306742249]	[true, true, true]
'greater_product_values'	'two_bidirectional_rxns'	'down_perturbation_1'	[8.97349293139721,10.1598880673972,239.731611564598]	[4.34195544825262,9.01612583168859,239.235171718392]	0.279073	0.666667	[0.266395764891496,0.0126734150926037,4.28827526530220e-06]	[true, false, true]
'greater_product_values'	'two_bidirectional_rxns'	'down_perturbation_2'	[11.4611856409925,8.38572416099239,240.147647031004]	[10.7328993287484,4.30740988001025,239.235669056070]	0.240579	0.666667	[0.00403780369726953,0.236526733923830,1.44215529276600e-05]	[false, true, true]
'greater_product_values'	'two_bidirectional_rxns'	'down_perturbation_3'	[4.40407483537042,2.68674179537038,23.6605366078288]	[7.46428191400499,5.61038412027089,23.9336391095567]	1.66708	1	[0.482827781114520,1.18412245862494,0.000133230045746549]	[true, true, true]
'greater_product_values'	'two_bidirectional_rxns'	'up_perturbation_1'	[35.5316189844105,4.77700418441019,245.114495447592]	[74.6425900894103,9.01641699343175,239.290796494272]	1.99978	0.666667	[1.21162215500130,0.787589961262249,0.000564494666967884]	[true, false, true]
'greater_product_values'	'two_bidirectional_rxns'	'up_perturbation_2'	[6.67494613097552,18.5388974909754,244.933886541024]	[10.7331512844520,56.1035765102152,239.285823117495]	4.47591	0.666667	[0.369634471288567,4.10574108336650,0.000531742511069320]	[false, true, true]
'greater_product_values'	'two_bidirectional_rxns'	'up_perturbation_3'	[32.2465472394858,30.5292141994857,2454.80449772056]	[43.4193254318866,43.0738341076087,2392.30612258263]	0.28954	1	[0.120048272312670,0.168843272939741,0.000648191948773156]	[true, true, true]
'greater_product_values'	'two_bidirectional_rxns'	'none'	[10.7596619609005,9.04232892090057,240.849170711100]	[10.7329222338124,9.01615230093797,239.240228516200]	5.91828e-05	1	[6.17613366448654e-06,8.38043446507375e-06,4.46262682872946e-05]	[true, true, true]
'greater_product_values'	'two_first_order_rxns'	'down_perturbation_1'	[8.97349293139721,10.1598880673972,239.731611564598]	[1.45515962562531,9.14503334953621,248.469700916729]	0.713279	0.666667	[0.701972502127794,0.00997768762977249,0.00132856361038954]	[true, false, true]
'greater_product_values'	'two_first_order_rxns'	'down_perturbation_2'	[11.4611856409925,8.38572416099239,240.147647031004]	[14.5515962562531,0.914503334953620,249.251031036121]	0.867927	0.666667	[0.0727065068671204,0.793783378361002,0.00143697447590082]	[false, true, true]
'greater_product_values'	'two_first_order_rxns'	'down_perturbation_3'	[4.40407483537042,2.68674179537038,23.6605366078288]	[14.5515962562531,9.14503334953621,25.7071521566995]	11.0945	0.333333	[5.30897369474173,5.77807841376024,0.00748209742126188]	[false, false, true]
'greater_product_values'	'two_first_order_rxns'	'up_perturbation_1'	[35.5316189844105,4.77700418441019,245.114495447592]	[145.515962562531,9.14503334953621,257.068098073208]	10.4199	0.666667	[9.58146111660371,0.836103065105188,0.00237826168242327]	[true, false, true]
'greater_product_values'	'two_first_order_rxns'	'up_perturbation_2'	[6.67494613097552,18.5388974909754,244.933886541024]	[14.5515962562531,91.4503334953621,249.254796879287]	16.8604	0.666667	[1.39247555371169,15.4676201249303,0.000311209439499330]	[false, true, true]
'greater_product_values'	'two_first_order_rxns'	'up_perturbation_3'	[32.2465472394858,30.5292141994857,2454.80449772056]	[14.5515962562531,9.14503334953621,2484.69358567350]	0.791893	0.333333	[0.301114929077155,0.490629870456632,0.000148248908793351]	[false, false, true]
'greater_product_values'	'two_first_order_rxns'	'none'	[10.7596619609005,9.04232892090057,240.849170711100]	[14.5515962562531,9.14503334953621,249.251373385500]	0.125547	1	[0.124200788384886,0.000129008326100638,0.00121701518146741]	[true, true, true]
'greater_reactant_values'	'one_bidirectional_rxn'	'down_perturbation_1'	[11.2372140261705,290.586783622964,17.8890354170296]	[24.8382468032000,292.178463285657,72.4839317483222]	9.3139	0	[0,3.00026501935126e-05,9.31387153637100]	[false, false]
'greater_reactant_values'	'one_bidirectional_rxn'	'down_perturbation_2'	[238.385036582272,20.4213501902734,14.2854340897283]	[248.382468032000,29.2185276651883,71.5644782324490]	16.2626	1	[0,0.185574287398591,16.0769862525256]	[true, true]
'greater_reactant_values'	'one_bidirectional_rxn'	'down_perturbation_3'	[201.108918624290,256.914266992276,47.7023496717019]	[248.382468032000,292.177781949034,8.16784669070542]	0.705707	1	[0,0.0188397334517647,0.686867588232749]	[true, true]
'greater_reactant_values'	'one_bidirectional_rxn'	'up_perturbation_1'	[2377.80727682747,198.170412907459,110.305406132524]	[2483.82468032000,292.178463285657,72.4839317483222]	0.342603	0	[0,0.225036240308479,0.117566425390760]	[false, false]
'greater_reactant_values'	'one_bidirectional_rxn'	'up_perturbation_2'	[108.637804265650,2902.13350023385,144.032666406342]	[248.382468032000,2921.77781949034,81.6784669070542]	0.187463	1	[0,4.58183235138138e-05,0.187417186938746]	[true, true]
'greater_reactant_values'	'one_bidirectional_rxn'	'up_perturbation_3'	[201.952636744492,257.757985112493,89.3098576875083]	[248.382468032000,292.185276651883,715.644782324490]	49.2008	1	[0,0.0178394498931701,49.1829373913306]	[true, true]
'greater_reactant_values'	'one_bidirectional_rxn'	'none'	[201.195165610007,257.000513978010,51.4753050619929]	[248.382468032000,292.178463285657,72.4839317483222]	0.185306	1	[0,0.0187358350280172,0.166570262313663]	[true, true]
'greater_reactant_values'	'one_first_order_rxn'	'down_perturbation_1'	[11.2372140261705,290.586783622964,17.8890354170296]	[24.8382468032000,289.650042636030,5.57322541941893]	0.473982	0	[0,1.03917174625192e-05,0.473971373802514]	[false, false]
'greater_reactant_values'	'one_first_order_rxn'	'down_perturbation_2'	[238.385036582272,20.4213501902734,14.2854340897283]	[248.382468032000,28.9650042636030,4.41652491794189]	0.652288	1	[0,0.175032383151867,0.477256025728331]	[true, true]
'greater_reactant_values'	'one_first_order_rxn'	'down_perturbation_3'	[201.108918624290,256.914266992276,47.7023496717019]	[248.382468032000,289.650042636030,1.71402304341893]	0.945663	0.5	[0,0.0162356180842476,0.929427827495839]	[false, true]
'greater_reactant_values'	'one_first_order_rxn'	'up_perturbation_1'	[2377.80727682747,198.170412907459,110.305406132524]	[2483.82468032000,289.650042636030,5.57322541941893]	1.1146	0	[0,0.213093973505962,0.901502004813664]	[false, false]
'greater_reactant_values'	'one_first_order_rxn'	'up_perturbation_2'	[108.637804265650,2902.13350023385,144.032666406342]	[248.382468032000,2896.50042636030,17.1402304341893]	0.776161	1	[0,3.76752480719065e-06,0.776156802358659]	[true, true]
'greater_reactant_values'	'one_first_order_rxn'	'up_perturbation_3'	[201.952636744492,257.757985112493,89.3098576875083]	[248.382468032000,289.650042636030,44.1652491794189]	0.270822	0.5	[0,0.0153087884300921,0.255512992140188]	[false, true]
'greater_reactant_values'	'one_first_order_rxn'	'none'	[201.195165610007,257.000513978010,51.4753050619929]	[248.382468032000,289.650042636030,5.57322541941893]	0.811322	1	[0,0.0161393428790621,0.795182595918509]	[true, true]
'greater_reactant_values'	'one_forward_one_bidirectional'	'down_perturbation_1'	[11.2372140261705,290.586783622964,17.8890354170296]	[20.8477828819406,291.824519777197,44.2142151182150]	2.89701	0.666667	[0.731443666922520,1.81428052091720e-05,2.16555311944637]	[true, false, true]
'greater_reactant_values'	'one_forward_one_bidirectional'	'down_perturbation_2'	[238.385036582272,20.4213501902734,14.2854340897283]	[208.477828819406,29.1824806914723,57.5647645337902]	9.37835	0.666667	[0.0157396022375367,0.184056599166528,9.17855222162042]	[false, true, true]
'greater_reactant_values'	'one_forward_one_bidirectional'	'down_perturbation_3'	[201.108918624290,256.914266992276,47.7023496717019]	[208.477828819406,291.824505367971,21.2411389474406]	0.327516	0.666667	[0.00134259141570164,0.0184641442392268,0.307708773695777]	[false, true, true]
'greater_reactant_values'	'one_forward_one_bidirectional'	'up_perturbation_1'	[2377.80727682747,198.170412907459,110.305406132524]	[2084.77828819406,291.824594705673,202.248946243518]	0.933315	0.666667	[0.0151868557793539,0.223345249478189,0.694782461353727]	[true, false, true]
'greater_reactant_values'	'one_forward_one_bidirectional'	'up_perturbation_2'	[108.637804265650,2902.13350023385,144.032666406342]	[208.477828819406,2918.24498556292,68.7434520877668]	1.11786	0.666667	[0.844592848449472,3.08202663444347e-05,0.273239529520066]	[false, true, true]
'greater_reactant_values'	'one_forward_one_bidirectional'	'up_perturbation_3'	[201.952636744492,257.757985112493,89.3098576875083]	[208.477828819406,291.824738797927,431.979707951262]	14.74	0.666667	[0.00104396885994526,0.0174677611323072,14.7215315802216]	[false, true, true]
'greater_reactant_values'	'one_forward_one_bidirectional'	'none'	[201.195165610007,257.000513978010,51.4753050619929]	[208.477828819406,291.824526588876,58.5810088568789]	0.0387263	1	[0.00131022345660882,0.0183607170993724,0.0190553241643888]	[true, true, true]
'greater_reactant_values'	'two_bidirectional_rxns'	'down_perturbation_1'	[11.2372140261705,290.586783622964,17.8890354170296]	[20.8223134697334,291.886837520912,44.3160221645061]	2.90993	0.666667	[0.727571938793084,2.00157099784153e-05,2.18233514159276]	[true, false, true]
'greater_reactant_values'	'two_bidirectional_rxns'	'down_perturbation_2'	[238.385036582272,20.4213501902734,14.2854340897283]	[208.222676505145,29.1887712599829,57.6835091227536]	9.42932	0.666667	[0.0160093116088719,0.184321002558168,9.22898731718100]	[false, true, true]
'greater_reactant_values'	'two_bidirectional_rxns'	'down_perturbation_3'	[201.108918624290,256.914266992276,47.7023496717019]	[208.222632801899,291.886793562347,21.2587141698150]	0.327081	1	[0.00125120987040054,0.0185300918972041,0.307300156403152]	[true, true, true]
'greater_reactant_values'	'two_bidirectional_rxns'	'up_perturbation_1'	[2377.80727682747,198.170412907459,110.305406132524]	[2082.22631794293,291.887065636435,202.478206939616]	0.937347	0.666667	[0.0154525302972930,0.223643308546203,0.698251653431609]	[true, false, true]
'greater_reactant_values'	'two_bidirectional_rxns'	'up_perturbation_2'	[108.637804265650,2902.13350023385,144.032666406342]	[208.222687588813,2918.86772824572,68.8033373571410]	1.11312	0.666667	[0.840281649274978,3.32488471529114e-05,0.272805031288732]	[false, true, true]
'greater_reactant_values'	'two_bidirectional_rxns'	'up_perturbation_3'	[201.952636744492,257.757985112493,89.3098576875083]	[208.223124621272,291.887505222080,433.051286886527]	14.8322	1	[0.000964058991349227,0.0175321875192402,14.8137483243405]	[true, true, true]
'greater_reactant_values'	'two_bidirectional_rxns'	'none'	[201.195165610007,257.000513978010,51.4753050619929]	[208.222677512751,291.886858258686,58.6944025986070]	0.0393149	1	[0.00122002322292105,0.0184265037966463,0.0196683514928247]	[true, true, true]
'greater_reactant_values'	'two_first_order_rxns'	'down_perturbation_1'	[11.2372140261705,290.586783622964,17.8890354170296]	[17.9099033027469,290.879107800257,7.75108254354319]	0.673767	0.666667	[0.352601778354426,1.01199357735641e-06,0.321163874331489]	[true, false, true]
'greater_reactant_values'	'two_first_order_rxns'	'down_perturbation_2'	[238.385036582272,20.4213501902734,14.2854340897283]	[179.099033027469,29.0879107800256,26.4291134365248]	0.964582	0.666667	[0.0618509491902366,0.180104535519283,0.722626192077456]	[false, true, true]
'greater_reactant_values'	'two_first_order_rxns'	'down_perturbation_3'	[201.108918624290,256.914266992276,47.7023496717019]	[179.099033027469,290.879107800257,23.7053372640618]	0.282522	0.333333	[0.0119776855892175,0.0174776372935329,0.253066587565959]	[false, false, true]
'greater_reactant_values'	'two_first_order_rxns'	'up_perturbation_1'	[2377.80727682747,198.170412907459,110.305406132524]	[1790.99033027469,290.879107800257,225.699110605248]	1.37415	0.666667	[0.0609048658427236,0.218858443442030,1.09438626894349]	[true, false, true]
'greater_reactant_values'	'two_first_order_rxns'	'up_perturbation_2'	[108.637804265650,2902.13350023385,144.032666406342]	[179.099033027469,2908.79107800256,38.9188016754319]	0.953268	0.666667	[0.420667021434998,5.26256803679118e-06,0.532596130684367]	[false, true, true]
'greater_reactant_values'	'two_first_order_rxns'	'up_perturbation_3'	[201.952636744492,257.757985112493,89.3098576875083]	[179.099033027469,290.879107800257,66.1565634000618]	0.0965263	0.333333	[0.0128059065781629,0.0165114738989554,0.0672089002536399]	[false, false, true]
'greater_reactant_values'	'two_first_order_rxns'	'none'	[201.195165610007,257.000513978010,51.4753050619929]	[179.099033027469,290.879107800257,27.5645396400618]	0.245208	1	[0.0120613925432524,0.0173773187867564,0.215769025150773]	[true, true, true]
'unidirectional'	'one_bidirectional_rxn'	'down_perturbation_1'	[0.597219362536911,0.493068642536912,6.69190155746308]	[1.61318232000000,0.161237350149148,0.0463286628771547]	1.43912	0	[0,0.452918342647438,0.986201741421645]	[false, false]
'unidirectional'	'one_bidirectional_rxn'	'down_perturbation_2'	[2.51555730605901,0.0437084660589960,6.38674593394099]	[3.22636464000000,0.156782807703242,0.0463284202615766]	7.67818	1	[0,6.69263291681692,0.985544942193831]	[true, true]
'unidirectional'	'one_bidirectional_rxn'	'down_perturbation_3'	[1.87078856510855,0.153455525108564,4.19354537489144]	[3.22636464000000,0.0850732175204804,0.0231645740541554]	1.18756	0.5	[0,0.198574027807005,0.988982785203718]	[false, true]
'unidirectional'	'one_bidirectional_rxn'	'up_perturbation_1'	[4.96279655043848,0.0190988704385367,7.16587132956144]	[6.45272928000000,0.161237350149148,0.0463286628771547]	56.3741	0	[0,55.3870158489418,0.987111434427733]	[false, false]
'unidirectional'	'one_bidirectional_rxn'	'up_perturbation_2'	[0.896086317243064,0.687784877243051,8.00621692275703]	[3.22636464000000,0.170146435040961,0.0463291481083107]	1.55489	1	[0,0.566432023137410,0.988460192035814]	[true, true]
'unidirectional'	'one_bidirectional_rxn'	'up_perturbation_3'	[1.87078856913888,0.153455529138872,12.7074532708612]	[3.22636464000000,0.313565615406485,0.0926568405231533]	2.07408	0.5	[0,1.08860995356128,0.985470096445501]	[false, true]
'unidirectional'	'one_bidirectional_rxn'	'none'	[1.87078856655486,0.153455526554869,7.03151467344511]	[3.22636464000000,0.161237350149148,0.0463286628771547]	0.989438	1	[0,0.00257156612176247,0.986865976453525]	[true, true]
'unidirectional'	'one_first_order_rxn'	'down_perturbation_1'	[0.597219362536911,0.493068642536912,6.69190155746308]	[1.61318232000000,0.181759455817981,13.8768560082851]	1.55142	0	[0,0.398629198304686,1.15278668441071]	[false, false]
'unidirectional'	'one_first_order_rxn'	'down_perturbation_2'	[2.51555730605901,0.0437084660589960,6.38674593394099]	[3.22636464000000,0.0908797279089905,9.77639730414253]	1.4464	1	[0,1.16472623358550,0.281676609920948]	[true, true]
'unidirectional'	'one_first_order_rxn'	'down_perturbation_3'	[1.87078856510855,0.153455525108564,4.19354537489144]	[3.22636464000000,0.181759455817981,11.0388867082851]	2.69859	1	[0,0.0340195406649729,2.66457239297489]	[true, true]
'unidirectional'	'one_first_order_rxn'	'up_perturbation_1'	[4.96279655043848,0.0190988704385367,7.16587132956144]	[6.45272928000000,0.181759455817981,13.8768560082851]	73.4124	0	[0,72.5352807934197,0.877070458260680]	[false, false]
'unidirectional'	'one_first_order_rxn'	'up_perturbation_2'	[0.896086317243064,0.687784877243051,8.00621692275703]	[3.22636464000000,0.363518911635962,22.0777734165701]	3.31136	1	[0,0.222278517498923,3.08908295816975]	[true, true]
'unidirectional'	'one_first_order_rxn'	'up_perturbation_3'	[1.87078856913888,0.153455529138872,12.7074532708612]	[3.22636464000000,0.181759455817981,19.5527946082851]	0.324203	1	[0,0.0340195291896640,0.290183807523343]	[true, true]
'unidirectional'	'one_first_order_rxn'	'none'	[1.87078856655486,0.153455526554869,7.03151467344511]	[3.22636464000000,0.181759455817981,13.8768560082851]	0.981767	1	[0,0.0340195365469762,0.947747052408477]	[true, true]
'unidirectional'	'one_forward_one_bidirectional'	'down_perturbation_1'	[0.597219362536911,0.493068642536912,6.69190155746308]	[1.26503093113869,0.160962039598467,0.0463535007783869]	2.69024	0.666667	[1.25037452563983,0.453670200162434,0.986194369555874]	[true, false, true]
'unidirectional'	'one_forward_one_bidirectional'	'down_perturbation_2'	[2.51555730605901,0.0437084660589960,6.38674593394099]	[2.53006186227737,0.156395788116675,0.0463498196782063]	7.63247	0.666667	[3.32460811601485e-05,6.64689756639347,0.985538289618920]	[false, true, true]
'unidirectional'	'one_forward_one_bidirectional'	'down_perturbation_3'	[1.87078856510855,0.153455525108564,4.19354537489144]	[2.53006186227737,0.0850477616658544,0.0231810875152315]	1.31189	0.666667	[0.124188550459262,0.198721896828119,0.988974953066954]	[true, false, true]
'unidirectional'	'one_forward_one_bidirectional'	'up_perturbation_1'	[4.96279655043848,0.0190988704385367,7.16587132956144]	[5.06012372455474,0.160962628060262,0.0463542880094158]	56.1606	0.666667	[0.000384605317432167,55.1731211722334,0.987104328686051]	[true, false, true]
'unidirectional'	'one_forward_one_bidirectional'	'up_perturbation_2'	[0.896086317243064,0.687784877243051,8.00621692275703]	[2.53006186227737,0.170095131023846,0.0463616502097771]	4.87999	0.666667	[3.32499818715129,0.566544308763610,0.988452119819527]	[false, true, true]
'unidirectional'	'one_forward_one_bidirectional'	'up_perturbation_3'	[1.87078856913888,0.153455529138872,12.7074532708612]	[2.53006186227737,0.312791183925487,0.0926991145357266]	2.18776	0.666667	[0.124188548405771,1.07810449487577,0.985463491550104]	[true, false, true]
'unidirectional'	'one_forward_one_bidirectional'	'none'	[1.87078856655486,0.153455526554869,7.03151467344511]	[2.53006186227737,0.160962235752399,0.0463537631887299]	1.11344	1	[0.124188549722357,0.00239295271286056,0.986858884130157]	[true, true, true]
'unidirectional'	'two_bidirectional_rxns'	'down_perturbation_1'	[0.597219362536911,0.493068642536912,6.69190155746308]	[1.26585187315135,0.161003670572985,0.0463684844924452]	2.6932	0.666667	[1.25345059067946,0.453556468314834,0.986189922416931]	[true, false, true]
'unidirectional'	'two_bidirectional_rxns'	'down_perturbation_2'	[2.51555730605901,0.0437084660589960,6.38674593394099]	[2.53170281376268,0.156379892505320,0.0463638223964245]	7.6306	0.666667	[4.11940964765147e-05,6.64502248325944,0.985533936515589]	[false, true, true]
'unidirectional'	'two_bidirectional_rxns'	'down_perturbation_3'	[1.87078856510855,0.153455525108564,4.19354537489144]	[2.53170234754632,0.0851256684902234,0.0231889784169431]	1.31205	0.333333	[0.124807361992862,0.198269521970540,0.988971210517753]	[false, false, true]
'unidirectional'	'two_bidirectional_rxns'	'up_perturbation_1'	[4.96279655043848,0.0190988704385367,7.16587132956144]	[5.06340469504972,0.161003736736265,0.0463685733820849]	56.1926	0.666667	[0.000410973043384298,55.2051014696638,0.987100367423238]	[true, false, true]
'unidirectional'	'two_bidirectional_rxns'	'up_perturbation_2'	[0.896086317243064,0.687784877243051,8.00621692275703]	[2.53170281382706,0.170251292871593,0.0463778975741264]	4.88633	0.666667	[3.33167992810155,0.566202562523552,0.988448084639290]	[false, true, true]
'unidirectional'	'two_bidirectional_rxns'	'up_perturbation_3'	[1.87078856913888,0.153455529138872,12.7074532708612]	[2.53170374625979,0.312759740901787,0.0927275855330892]	2.18795	0.333333	[0.124807888201289,1.07767903429124,0.985459043251475]	[false, false, true]
'unidirectional'	'two_bidirectional_rxns'	'none'	[1.87078856655486,0.153455526554869,7.03151467344511]	[2.53170281378414,0.161003692627411,0.0463685141223251]	1.11408	1	[0.124807537342975,0.00241945654403137,0.986854716130398]	[true, true, true]
'unidirectional'	'two_first_order_rxns'	'down_perturbation_1'	[0.597219362536911,0.493068642536912,6.69190155746308]	[1.22173808580311,0.173115339656924,13.2642020629208]	2.47916	0.666667	[1.09351102783220,0.421074001959703,0.964574414098463]	[true, false, true]
'unidirectional'	'two_first_order_rxns'	'down_perturbation_2'	[2.51555730605901,0.0437084660589960,6.38674593394099]	[2.44347617160622,0.0865576698284618,9.52612793024217]	1.20351	0.666667	[0.000821059812654560,0.961068585946842,0.241617867163862]	[false, true, true]
'unidirectional'	'two_first_order_rxns'	'down_perturbation_3'	[1.87078856510855,0.153455525108564,4.19354537489144]	[2.44347617160622,0.173115339656924,10.4636044954420]	2.34565	1	[0.0937100470568833,0.0164132193779593,2.23553039269774]	[true, true, true]
'unidirectional'	'two_first_order_rxns'	'up_perturbation_1'	[4.96279655043848,0.0190988704385367,7.16587132956144]	[4.88695234321243,0.173115339656924,13.3763172604843]	65.7821	0.666667	[0.000233556462632040,65.0307796846542,0.751116943501893]	[true, false, true]
'unidirectional'	'two_first_order_rxns'	'up_perturbation_2'	[0.896086317243064,0.687784877243051,8.00621692275703]	[2.44347617160622,0.346230679313847,20.8524655258416]	5.80309	0.666667	[2.98194616231671,0.246611889086512,2.57452989391502]	[false, true, true]
'unidirectional'	'two_first_order_rxns'	'up_perturbation_3'	[1.87078856913888,0.153455529138872,12.7074532708612]	[2.44347617160622,0.173115339656924,18.9775123954420]	0.353582	1	[0.0937100453341338,0.0164132117863198,0.243459221812700]	[true, true, true]
'unidirectional'	'two_first_order_rxns'	'none'	[1.87078856655486,0.153455526554869,7.03151467344511]	[2.44347617160622,0.173115339656924,13.3015737954420]	0.905267	1	[0.0937100464386662,0.0164132166536451,0.795143470643530]	[true, true, true]
'unidirectional'	'backwards_unidirectional_rxn'	'down_perturbation_1'	[0.597219362536911,0.493068642536912,6.69190155746308]	[1.61318232000000,1.52237005449731,4.46873480315670]	4.4682	0	[0,4.35783085477025,0.110368462206735]	[false, false]
'unidirectional'	'backwards_unidirectional_rxn'	'down_perturbation_2'	[2.51555730605901,0.0437084660589960,6.38674593394099]	[3.22636464000000,0.767854254497306,4.46873480315670]	274.577	0.5	[0,274.486435764339,0.0901867975919725]	[true, false]
'unidirectional'	'backwards_unidirectional_rxn'	'down_perturbation_3'	[1.87078856510855,0.153455525108564,4.19354537489144]	[3.22636464000000,1.51570082724865,2.23436740157835]	79.0218	0.5	[0,78.8035129954699,0.218265495581736]	[false, true]
'unidirectional'	'backwards_unidirectional_rxn'	'up_perturbation_1'	[4.96279655043848,0.0190988704385367,7.16587132956144]	[6.45272928000000,1.52237005449731,4.46873480315670]	6195.4	0	[0,6195.25661462223,0.141666723555476]	[false, false]
'unidirectional'	'backwards_unidirectional_rxn'	'up_perturbation_2'	[0.896086317243064,0.687784877243051,8.00621692275703]	[3.22636464000000,3.03140165449731,4.46873480315670]	11.8062	0.5	[0,11.6109552620307,0.195224267094186]	[true, false]
'unidirectional'	'backwards_unidirectional_rxn'	'up_perturbation_3'	[1.87078856913888,0.153455529138872,12.7074532708612]	[3.22636464000000,1.53570850899461,8.93746960631339]	81.2233	0.5	[0,81.1353263935659,0.0880160540101224]	[false, true]
'unidirectional'	'backwards_unidirectional_rxn'	'none'	[1.87078856655486,0.153455526554869,7.03151467344511]	[3.22636464000000,1.52237005449731,4.46873480315670]	79.7098	1	[0,79.5770064383403,0.132838766259350]	[true, true]
'unidirectional'	'two_backwards_first_order_rxns'	'down_perturbation_1'	[0.597219362536911,0.493068642536912,6.69190155746308]	[1.65536534252691,1.52205104903801,5.90702765331363]	7.50812	0.333333	[3.13923200540047,4.35513007850934,0.0137562700304890]	[true, false, false]
'unidirectional'	'two_backwards_first_order_rxns'	'down_perturbation_2'	[2.51555730605901,0.0437084660589960,6.38674593394099]	[3.26854766252691,0.767535249038013,5.90702765331363]	274.34	0.333333	[0.0896004927208586,274.244651896873,0.00564174245188293]	[false, true, false]
'unidirectional'	'two_backwards_first_order_rxns'	'down_perturbation_3'	[1.87078856510855,0.153455525108564,4.19354537489144]	[3.24745615126345,1.51554132451901,2.95351382665682]	79.414	0.333333	[0.541512842294474,78.7850601668251,0.0874385155087214]	[false, false, true]
'unidirectional'	'two_backwards_first_order_rxns'	'up_perturbation_1'	[4.96279655043848,0.0190988704385367,7.16587132956144]	[6.49491230252691,1.52205104903801,5.90702765331363]	6192.75	0.333333	[0.0953081878255517,6192.62753344556,0.0308606872799998]	[true, false, false]
'unidirectional'	'two_backwards_first_order_rxns'	'up_perturbation_2'	[0.896086317243064,0.687784877243051,8.00621692275703]	[3.26854766252691,3.03108264903801,5.90702765331363]	18.6862	0.333333	[7.00968655435506,11.6077945865596,0.0687461671581418]	[false, true, false]
'unidirectional'	'two_backwards_first_order_rxns'	'up_perturbation_3'	[1.87078856913888,0.153455529138872,12.7074532708612]	[3.31073068505381,1.53507049807603,11.8140553066273]	81.6578	0.333333	[0.592434925483342,81.0604438964304,0.00494279813739304]	[false, false, true]
'unidirectional'	'two_backwards_first_order_rxns'	'none'	[1.87078856655486,0.153455526554869,7.03151467344511]	[3.26854766252691,1.52205104903801,5.90702765331363]	80.1237	1	[0.558232658001108,79.5399222506709,0.0255747336116780]	[true, true, true]
